# Genome sequencing and physiological characterization of three *Neoarthrinium moseri* strains

**DOI:** 10.1101/2025.04.28.650913

**Authors:** Nadine J. Hochenegger, Gabriel A. Vignolle, Matthias Schmal, Robert L. Mach, Astrid R. Mach-Aigner, Mohammad Javad Rahimi, Chin Mei Chan, Feng M. Cai, Irina S. Druzhinina, Christian Zimmermann

## Abstract

Fungi play essential ecological roles and have been utilized by humans for diverse applications such as industrial enzyme production or as sources of bioactive compounds. Recent research has highlighted the *Amphisphaeriales* order (*Ascomycota*) as promising producers of secondary metabolites of pharmaceutical importance. Within this family, the recently established genus *Neoarthrinium* includes species such as *N. brasiliensis, N. lithocarpicola, N. moseri, N. trachycarpi,* and *N. urticae*. Existing literature has primarily focused on the taxonomy and phylogeny of *Neoarthrinium*, leaving its physiology, ecology, and metabolic potential unexplored. This study presents the first investigation of the metabolic and genomic potential of *N. moseri*. We describe the isolation of two South-Asian *N. moseri* strains and the genome sequencing of these strains alongside the Colombian ex-type strain for the species. Comparative genome analysis reveals an exceptionally high number of biosynthetic gene clusters (BGCs), surpassing those of many other fungi in the *Amphisphaeriales* order. Additionally, the genome of *N. moseri* contains a diverse repertoire of carbohydrate-active enzymes (CAZymes), supporting its hypothesized ecological role as a phyllosphere fungus (putatively an endophyte and/or saprotroph). Ecophysiological assays, including BIOLOG phenotyping, demonstrate its ability to utilize a broad range of carbon sources, emphasizing ecological versatility.

This study highlights *N. moseri* as a promising candidate for secondary metabolite discovery, providing foundational insights into the metabolic and genomic potential of the *Neoarthrinium* genus and related fungi.
