## Additional File 1 for "Genome sequencing and physiological characterization of three *Neoarthrinium moseri* strains"

Sequence		tRNA	Bounds	tRNA	Anti	Intron Bounds	Cove
Name	tRNA #	Begin	End	Type	Codon	Begin	End	Score
--------	------	----	------	----	-----	-----	----	------
JAFEVA010000001.1	1	447552	447623	Thr	AGT	0	0	70.11
JAFEVA010000001.1	2	630694	630784	Phe	GAA	630731	630748	63.84
JAFEVA010000001.1	3	1363498	1363568	Gly	GCC	0	0	58.71
JAFEVA010000001.1	4	1606701	1606787	Arg	TCG	1606737	1606751	57.71
JAFEVA010000001.1	5	2231639	2231541	Leu	TAA	2231602	2231585	62.36
JAFEVA010000001.1	6	1811481	1811410	Asp	GTC	0	0	72.49
JAFEVA010000001.1	7	1550966	1550893	Val	AAC	0	0	75.41
JAFEVA010000001.1	8	766004	765899	Ile	AAT	765966	765935	61.75
JAFEVA010000002.1	1	218283	218372	Arg	ACG	218319	218336	53.20
JAFEVA010000002.1	2	421939	422048	Asn	GTT	421977	422012	54.65
JAFEVA010000002.1	3	1207820	1207924	Leu	AAG	1207859	1207878	61.86
JAFEVA010000002.1	4	1929213	1929294	Ala	AGC	1929249	1929258	66.20
JAFEVA010000002.1	5	1655982	1655887	Arg	CCT	1655946	1655923	60.41
JAFEVA010000002.1	6	947292	947204	Gln	CTG	947254	947239	59.00
JAFEVA010000002.1	7	785583	785512	Glu	CTC	0	0	66.10
JAFEVA010000002.1	8	720018	719945	Val	AAC	0	0	75.41
JAFEVA010000002.1	9	233601	233531	Gly	GCC	0	0	58.71
JAFEVA010000003.1	1	46019	46092	Val	AAC	0	0	78.00
JAFEVA010000003.1	2	386314	386384	Gly	GCC	0	0	58.71
JAFEVA010000003.1	3	563470	563542	Arg	CCG	0	0	64.28
JAFEVA010000003.1	4	1123235	1123164	Thr	AGT	0	0	68.37
JAFEVA010000003.1	5	798217	798128	Pro	AGG	798181	798164	67.69
JAFEVA010000003.1	6	292665	292594	Gly	TCC	0	0	66.41
JAFEVA010000003.1	7	219083	219013	Gly	GCC	0	0	58.71
JAFEVA010000004.1	1	200317	200407	Arg	TCG	200353	200371	54.51
JAFEVA010000004.1	2	926291	926377	Met	CAT	926327	926341	54.80
JAFEVA010000004.1	3	1108082	1107983	Ser	GCT	1108045	1108027	55.02
JAFEVA010000005.1	1	566982	567138	Arg	ACG	567018	567103	33.64
JAFEVA010000005.1	2	722011	721919	Phe	GAA	721974	721955	64.87
JAFEVA010000005.1	3	703334	703236	Leu	CAG	703296	703280	56.71
JAFEVA010000006.1	1	994957	995063	Ser	CGA	994995	995019	60.35
JAFEVA010000006.1	2	1086488	1086592	Met	CAT	1086526	1086556	76.54
JAFEVA010000006.1	3	1086901	1086816	Ala	TGC	1086865	1086852	53.44
JAFEVA010000006.1	4	417761	417690	Thr	AGT	0	0	68.37
JAFEVA010000006.1	5	36183	36085	Arg	TCT	36147	36121	65.58
JAFEVA010000007.1	1	369312	369399	Gln	CTG	369350	369364	60.27
JAFEVA010000007.1	2	655182	655092	Phe	GAA	655145	655128	64.47
JAFEVA010000007.1	3	502833	502741	Asp	GTC	502796	502776	64.71
JAFEVA010000008.1	1	857894	857806	Gln	TTG	857857	857841	59.11
JAFEVA010000008.1	2	440374	440270	Leu	AAG	440335	440316	61.86
JAFEVA010000009.1	1	186888	186976	Arg	CCG	186924	186940	48.51
JAFEVA010000009.1	2	230211	230282	Glu	TTC	0	0	63.63
JAFEVA010000009.1	3	470562	470641	Pseudo	???	0	0	22.51
JAFEVA010000009.1	4	738885	738957	Lys	CTT	0	0	75.42
JAFEVA010000009.1	5	801228	801311	Ala	AGC	801264	801275	65.70
JAFEVA010000009.1	6	865263	865178	Glu	TTC	865225	865213	57.30
JAFEVA010000009.1	7	635420	635321	Ile	AAT	635382	635357	61.84
JAFEVA010000009.1	8	397711	397639	Lys	CTT	0	0	75.42
JAFEVA010000009.1	9	326067	325954	Leu	CAA	326029	325998	56.84
JAFEVA010000009.1	10	128364	128266	Leu	CAG	128326	128310	54.67
JAFEVA010000010.1	1	646114	646035	His	GTG	646077	646070	51.84
JAFEVA010000010.1	2	99629	99543	Val	TAC	99592	99579	63.97
JAFEVA010000011.1	1	178640	178730	Asp	GTC	178677	178695	66.08
JAFEVA010000011.1	2	187248	187095	Leu	CAG	187211	187136	24.85
JAFEVA010000012.1	1	279052	279124	Lys	CTT	0	0	75.42
JAFEVA010000012.1	2	299262	299349	Arg	TCG	299298	299313	61.22
JAFEVA010000012.1	3	348269	348350	Glu	CTC	348306	348315	60.65
JAFEVA010000012.1	4	348716	348610	Met	CAT	348678	348646	76.17
JAFEVA010000013.1	1	501561	501662	Ala	AGC	501597	501626	63.92
JAFEVA010000013.1	2	616973	616883	Phe	GAA	616936	616919	64.47
JAFEVA010000013.1	3	302042	301964	His	GTG	302005	301999	45.90
JAFEVA010000014.1	1	196906	196999	Arg	CCT	196943	196963	58.83
JAFEVA010000014.1	2	234792	234873	Glu	TTC	234829	234838	56.92
JAFEVA010000015.1	1	95846	95919	Val	AAC	0	0	78.00
JAFEVA010000015.1	2	168499	168417	Gln	TTG	168462	168452	57.55
JAFEVA010000015.1	3	70398	70299	Ile	AAT	70360	70335	64.38
JAFEVA010000015.1	4	70003	69922	Ala	AGC	69967	69958	66.20
JAFEVA010000016.1	1	68287	68369	Glu	CTC	68324	68334	60.28
JAFEVA010000016.1	2	428802	428730	Lys	CTT	0	0	75.42
JAFEVA010000016.1	3	226155	226084	Gly	TCC	0	0	66.41
JAFEVA010000017.1	1	95600	95680	Asp	GTC	95637	95645	65.66
JAFEVA010000017.1	2	182295	182412	Ala	TGC	182333	182376	59.43
JAFEVA010000017.1	3	481039	480944	Pro	CGG	481003	480980	51.00
JAFEVA010000017.1	4	476617	476547	Gly	GCC	0	0	58.71
JAFEVA010000017.1	5	476195	476088	Ser	AGA	476157	476132	57.38
JAFEVA010000018.1	1	359015	359123	Ser	AGA	359053	359079	67.02
JAFEVA010000018.1	2	200499	200398	Ser	GCT	200462	200442	62.68
JAFEVA010000019.1	1	366350	366267	Ala	AGC	366314	366303	67.37
JAFEVA010000021.1	1	291634	291563	Thr	AGT	0	0	70.11
JAFEVA010000022.1	1	518727	518812	Thr	CGT	518763	518776	70.51
JAFEVA010000022.1	2	391570	391473	Ile	AAT	391532	391509	63.36
JAFEVA010000023.1	1	348009	348092	Ala	AGC	348045	348056	66.46
JAFEVA010000024.1	1	81189	81270	Gly	CCC	81225	81235	55.52
JAFEVA010000024.1	2	432370	432443	Val	AAC	0	0	76.92
JAFEVA010000024.1	3	432835	432916	Glu	CTC	432872	432881	60.29
JAFEVA010000024.1	4	465897	465998	Ser	CGA	465934	465954	60.11
JAFEVA010000025.1	1	63974	64127	Arg	GCG	64010	64092	40.02
JAFEVA010000026.1	1	177871	177943	Lys	CTT	0	0	75.42
JAFEVA010000026.1	2	387583	387666	Glu	CTC	387620	387631	59.91
JAFEVA010000026.1	3	161473	161371	Pro	TGG	161437	161407	60.19
JAFEVA010000027.1	1	146810	146706	Leu	AAG	146771	146752	61.86
JAFEVA010000028.1	1	92829	92684	Undet	???	0	0	34.69
JAFEVA010000028.1	2	59263	59172	Ser	AGA	59225	59216	69.74
JAFEVA010000028.1	3	59164	59065	Ile	AAT	59126	59101	64.53
JAFEVA010000029.1	1	61896	61987	Ser	AGA	61934	61943	69.13
JAFEVA010000029.1	2	66721	66631	Asp	GTC	66684	66666	66.22
JAFEVA010000030.1	1	210343	210442	Ile	AAT	210381	210406	64.39
JAFEVA010000030.1	2	303501	303622	Ser	CGA	303534	303587	20.93
JAFEVA010000030.1	3	400893	401025	Undet	???	0	0	22.80
JAFEVA010000030.1	4	401206	401286	Asp	GTC	401243	401251	63.74
JAFEVA010000030.1	5	271469	271388	Glu	CTC	271432	271423	59.87
JAFEVA010000032.1	1	58723	58793	Gly	GCC	0	0	58.71
JAFEVA010000032.1	2	219070	219155	Trp	CCA	219108	219119	49.28
JAFEVA010000032.1	3	98174	98103	Met	CAT	0	0	70.01
JAFEVA010000033.1	1	143361	143277	Tyr	GTA	143324	143313	63.18
JAFEVA010000034.1	1	208435	208229	Pro	CGG	208399	208262	32.57
JAFEVA010000035.1	1	284117	284029	Trp	CCA	284080	284065	61.35
JAFEVA010000036.1	1	239442	239516	Asn	GTT	0	0	70.83
JAFEVA010000037.1	1	413607	413509	Arg	TCT	413571	413545	63.55
JAFEVA010000037.1	2	151109	151016	Ile	TAT	151072	151052	59.25
JAFEVA010000038.1	1	172705	172777	Lys	CTT	0	0	75.42
JAFEVA010000038.1	2	230143	230247	Met	CAT	230181	230211	73.74
JAFEVA010000038.1	3	203378	203278	Ser	GCT	203341	203322	56.99
JAFEVA010000038.1	4	79498	79409	Met	CAT	79462	79445	56.34
JAFEVA010000040.1	1	68991	69108	Ala	TGC	69029	69072	56.81
JAFEVA010000040.1	2	254427	254354	Val	AAC	0	0	75.41
JAFEVA010000043.1	1	305568	305646	Glu	CTC	305605	305611	60.26
JAFEVA010000046.1	1	77394	77468	Asn	GTT	0	0	70.83
JAFEVA010000046.1	2	228291	228369	His	GTG	228328	228334	48.49
JAFEVA010000046.1	3	246660	246588	Val	CAC	0	0	76.81
JAFEVA010000049.1	1	183447	183583	Ser	CGA	183485	183548	30.51
JAFEVA010000053.1	1	109009	109092	Trp	CCA	109045	109056	50.62
JAFEVA010000055.1	1	55575	55686	Leu	CAA	55613	55642	58.72
JAFEVA010000055.1	2	43639	43567	Lys	CTT	0	0	75.42
JAFEVA010000056.1	1	125513	125628	Lys	TTT	125551	125592	61.14
JAFEVA010000056.1	2	118073	117969	Leu	AAG	118034	118015	61.86
JAFEVA010000060.1	1	135115	135043	Val	CAC	0	0	78.92
JAFEVA010000062.1	1	138363	138449	Cys	GCA	138399	138413	59.58
JAFEVA010000063.1	1	177449	177364	Ala	CGC	177413	177400	60.95
JAFEVA010000063.1	2	40394	40324	Pro	TGG	0	0	61.43
JAFEVA010000064.1	1	110286	110399	Pseudo	GTG	110327	110363	22.79
JAFEVA010000064.1	2	191269	191371	Tyr	GTA	191306	191335	60.09
JAFEVA010000064.1	3	149197	149109	Arg	ACG	149161	149145	51.78
JAFEVA010000065.1	1	88474	88544	Asn	GTT	0	0	58.07
JAFEVA010000065.1	2	88565	88636	Lys	TTT	0	0	41.28
JAFEVA010000065.1	3	175966	176073	Leu	TAG	176003	176031	49.38
JAFEVA010000066.1	1	15101	15174	Val	AAC	0	0	75.41
JAFEVA010000066.1	2	15587	15500	Gln	CTG	15549	15535	55.17
JAFEVA010000068.1	1	176381	176297	Ala	TGC	176345	176333	53.94
JAFEVA010000069.1	1	57512	57657	Undet	???	0	0	37.00
JAFEVA010000069.1	2	104589	104486	Lys	CTT	104552	104522	65.49
JAFEVA010000070.1	1	165514	165584	Gly	GCC	0	0	58.71
JAFEVA010000070.1	2	174857	174927	Gly	GCC	0	0	58.71
JAFEVA010000071.1	1	46591	46514	Leu	CAA	0	0	25.79
JAFEVA010000072.1	1	142942	142858	Ala	CGC	142906	142894	61.12
JAFEVA010000072.1	2	114562	114470	Ser	CGA	114525	114514	62.73
JAFEVA010000073.1	1	157017	156932	Met	CAT	156980	156968	54.36
JAFEVA010000073.1	2	11486	11333	Ser	TGA	11449	11378	23.91
JAFEVA010000078.1	1	162037	161955	Glu	CTC	162000	161990	59.64
JAFEVA010000079.1	1	132021	132119	Ile	AAT	132059	132083	63.48
JAFEVA010000079.1	2	52314	52244	Pro	TGG	0	0	61.01
JAFEVA010000080.1	1	128140	128218	His	GTG	128177	128183	48.49
JAFEVA010000082.1	1	137339	137422	Glu	CTC	137376	137387	61.19
JAFEVA010000083.1	1	47493	47563	Gly	GCC	0	0	58.71
JAFEVA010000084.1	1	31087	31000	Gln	CTG	31049	31035	61.05
JAFEVA010000087.1	1	19310	19397	Tyr	GTA	19349	19361	65.81
JAFEVA010000091.1	1	11730	11638	Gly	CCC	11692	11674	62.21
JAFEVA010000094.1	1	58551	58467	Tyr	GTA	58514	58503	62.41
JAFEVA010000094.1	2	42450	42379	Gly	TCC	0	0	66.80
JAFEVA010000095.1	1	342	413	Sup	TTA	0	0	32.21
JAFEVA010000096.1	1	81894	81976	Thr	TGT	81930	81940	66.18
JAFEVA010000100.1	1	61035	61126	Cys	GCA	61071	61090	63.44
JAFEVA010000102.1	1	4467	4396	Thr	AGT	0	0	68.37
JAFEVA010000107.1	1	6329	6413	Pro	TGG	6366	6377	48.17
JAFEVA010000127.1	1	23177	23283	Met	CAT	23215	23247	75.74
JAFEVA010000129.1	1	37068	36998	Asn	GTT	0	0	58.07
JAFEVA010000129.1	2	36977	36906	Lys	TTT	0	0	41.28
JAFEVA010000129.1	3	36674	36604	Gly	TCC	0	0	39.50
JAFEVA010000129.1	4	35408	35336	Pseudo	GTC	0	0	37.80
JAFEVA010000129.1	5	35202	35132	SeC	TCA	0	0	49.80
JAFEVA010000129.1	6	34913	34841	Pseudo	TGG	0	0	33.17
JAFEVA010000129.1	7	34820	34734	Pseudo	TGA	0	0	33.86
JAFEVA010000129.1	8	33722	33650	Val	TAC	0	0	53.91
JAFEVA010000129.1	9	31504	31433	Pseudo	GAT	0	0	29.76
JAFEVA010000129.1	10	26119	26049	Thr	TGT	0	0	34.60
JAFEVA010000129.1	11	25999	25928	Glu	TTC	0	0	54.15
JAFEVA010000129.1	12	25920	25849	Met	CAT	0	0	37.19
JAFEVA010000129.1	13	25779	25707	Pseudo	CAT	0	0	37.21
JAFEVA010000129.1	14	25678	25596	Pseudo	TAA	0	0	28.30
JAFEVA010000129.1	15	25521	25450	Ala	TGC	0	0	54.84
JAFEVA010000129.1	16	25426	25354	Phe	GAA	0	0	50.51
JAFEVA010000129.1	17	25268	25196	Pseudo	TTG	0	0	34.85
JAFEVA010000129.1	18	25052	24980	His	GTG	0	0	40.19
JAFEVA010000129.1	19	24909	24837	Pseudo	CAT	0	0	39.25
JAFEVA010000129.1	20	19850	19778	Val	TAC	0	0	49.28
JAFEVA010000129.1	21	13867	13797	Pseudo	TCT	0	0	45.82
JAFEVA010000129.1	22	10150	10080	Arg	ACG	0	0	50.29
JAFEVA010000129.1	23	3481	3411	Pseudo	TCT	0	0	40.52
JAFEVA010000135.1	1	2637	2746	Asn	GTT	2675	2710	60.39
JAFEVA010000138.1	1	29423	29511	Arg	ACG	29459	29475	51.64
JAFEVA010000141.1	1	9996	10085	Arg	ACG	10032	10049	50.14
JAFEVA010000142.1	1	20571	20501	Gly	GCC	0	0	58.71
