## Additional File 2 for "Genome sequencing and physiological characterization of three *Neoarthrinium moseri* strains"

Sequence		tRNA	Bounds	tRNA	Anti	Intron Bounds	Cove
Name	tRNA #	Begin	End	Type	Codon	Begin	End	Score
--------	------	----	------	----	-----	-----	----	------
JAFIMR010000001.1	1	100998	101093	Arg	CCT	101034	101057	60.41
JAFIMR010000001.1	2	802363	802451	Gln	CTG	802401	802416	59.00
JAFIMR010000001.1	3	1694027	1694098	Thr	AGT	0	0	68.37
JAFIMR010000001.1	4	2014143	2014232	Pro	AGG	2014179	2014196	67.69
JAFIMR010000001.1	5	2248615	2248543	Arg	CCG	0	0	64.28
JAFIMR010000001.1	6	1464658	1464560	Leu	TAA	1464621	1464604	62.36
JAFIMR010000001.1	7	1044381	1044310	Asp	GTC	0	0	72.49
JAFIMR010000001.1	8	541938	541834	Leu	AAG	541899	541880	61.86
JAFIMR010000002.1	1	402698	402800	Pro	TGG	402734	402764	60.19
JAFIMR010000002.1	2	655315	655405	Phe	GAA	655352	655369	63.84
JAFIMR010000002.1	3	970984	971062	His	GTG	971021	971027	45.90
JAFIMR010000002.1	4	2185597	2185676	His	GTG	2185634	2185641	51.84
JAFIMR010000002.1	5	1366990	1366845	Undet	???	0	0	34.69
JAFIMR010000002.1	6	1333418	1333327	Ser	AGA	1333380	1333371	69.74
JAFIMR010000002.1	7	1333319	1333220	Ile	AAT	1333281	1333256	64.53
JAFIMR010000002.1	8	771039	770938	Ala	AGC	771003	770974	63.29
JAFIMR010000002.1	9	386299	386227	Lys	CTT	0	0	75.42
JAFIMR010000002.1	10	171317	171234	Glu	CTC	171280	171269	59.91
JAFIMR010000003.1	1	794586	794668	Glu	CTC	794623	794633	60.92
JAFIMR010000003.1	2	1741276	1741384	Ser	AGA	1741314	1741340	66.38
JAFIMR010000003.1	3	2066453	2066523	Gly	GCC	0	0	58.71
JAFIMR010000003.1	4	1589902	1589801	Ser	GCT	1589865	1589845	62.68
JAFIMR010000003.1	5	1131358	1131286	Lys	CTT	0	0	75.42
JAFIMR010000003.1	6	929554	929483	Gly	TCC	0	0	66.41
JAFIMR010000003.1	7	324698	324612	Val	TAC	324661	324648	63.97
JAFIMR010000004.1	1	204776	204867	Ser	AGA	204814	204823	69.13
JAFIMR010000004.1	2	665097	665168	Thr	AGT	0	0	70.11
JAFIMR010000004.1	3	848439	848529	Phe	GAA	848476	848493	63.84
JAFIMR010000004.1	4	1593379	1593449	Gly	GCC	0	0	58.71
JAFIMR010000004.1	5	1844054	1844140	Arg	TCG	1844090	1844104	57.71
JAFIMR010000004.1	6	1788326	1788253	Val	AAC	0	0	75.41
JAFIMR010000004.1	7	983613	983508	Ile	AAT	983575	983544	61.75
JAFIMR010000004.1	8	209603	209513	Asp	GTC	209566	209548	66.22
JAFIMR010000005.1	1	1457984	1458079	Pro	CGG	1458020	1458043	51.00
JAFIMR010000005.1	2	1462423	1462493	Gly	GCC	0	0	58.71
JAFIMR010000005.1	3	1462844	1462951	Ser	AGA	1462882	1462907	57.38
JAFIMR010000005.1	4	1756388	1756271	Ala	TGC	1756350	1756307	59.43
JAFIMR010000005.1	5	1175002	1174895	Leu	TAG	1174965	1174937	49.38
JAFIMR010000005.1	6	563466	563382	Tyr	GTA	563429	563418	63.18
JAFIMR010000006.1	1	53987	54057	Gly	GCC	0	0	58.71
JAFIMR010000006.1	2	865675	865831	Arg	ACG	865711	865796	33.50
JAFIMR010000006.1	3	1017271	1017179	Phe	GAA	1017234	1017215	64.87
JAFIMR010000006.1	4	998611	998513	Leu	CAG	998573	998557	56.71
JAFIMR010000006.1	5	69293	69204	Arg	ACG	69257	69240	53.20
JAFIMR010000007.1	1	297736	297814	Glu	CTC	297773	297779	60.26
JAFIMR010000007.1	2	334555	334636	Gly	CCC	334591	334601	55.52
JAFIMR010000007.1	3	685694	685767	Val	AAC	0	0	76.92
JAFIMR010000007.1	4	686159	686240	Glu	CTC	686196	686205	60.29
JAFIMR010000007.1	5	719191	719292	Ser	CGA	719228	719248	60.11
JAFIMR010000007.1	6	777839	777937	Arg	TCT	777875	777901	62.78
JAFIMR010000007.1	7	1040206	1040299	Ile	TAT	1040243	1040263	59.25
JAFIMR010000008.1	1	481010	480920	Arg	TCG	480974	480956	54.51
JAFIMR010000009.1	1	137397	137480	Glu	CTC	137434	137445	61.19
JAFIMR010000009.1	2	152527	152614	Glu	TTC	152565	152579	57.05
JAFIMR010000009.1	3	295842	295914	Lys	CTT	0	0	75.42
JAFIMR010000009.1	4	381734	381833	Ile	AAT	381772	381797	61.84
JAFIMR010000009.1	5	629040	629112	Lys	CTT	0	0	75.42
JAFIMR010000009.1	6	701206	701319	Leu	CAA	701244	701275	60.03
JAFIMR010000009.1	7	898461	898559	Leu	CAG	898499	898515	54.67
JAFIMR010000009.1	8	839827	839739	Arg	CCG	839791	839775	48.51
JAFIMR010000009.1	9	797150	797079	Glu	TTC	0	0	63.63
JAFIMR010000009.1	10	546701	546622	Pseudo	???	0	0	22.51
JAFIMR010000009.1	11	216553	216470	Ala	AGC	216517	216506	66.46
JAFIMR010000010.1	1	628930	629017	Gln	CTG	628968	628982	61.05
JAFIMR010000010.1	2	873331	873430	Ile	AAT	873369	873394	64.39
JAFIMR010000010.1	3	965954	966075	Ser	CGA	965987	966040	21.56
JAFIMR010000010.1	4	933908	933827	Glu	CTC	933871	933862	59.87
JAFIMR010000011.1	1	62882	62953	Thr	AGT	0	0	70.11
JAFIMR010000011.1	2	731082	730990	Gly	CCC	731044	731026	61.57
JAFIMR010000012.1	1	514382	514452	Gly	GCC	0	0	58.71
JAFIMR010000012.1	2	756141	756218	Leu	CAA	0	0	25.79
JAFIMR010000012.1	3	916390	916291	Ser	GCT	916353	916335	55.02
JAFIMR010000012.1	4	280908	280820	Trp	CCA	280871	280856	61.35
JAFIMR010000013.1	1	192885	192975	Asp	GTC	192922	192940	66.08
JAFIMR010000013.1	2	201493	201340	Leu	CAA	201456	201381	25.56
JAFIMR010000014.1	1	509104	509310	Pro	CGG	509140	509277	32.57
JAFIMR010000014.1	2	694520	694755	Gly	ACC	694557	694719	21.33
JAFIMR010000015.1	1	75782	75872	Phe	GAA	75819	75836	64.47
JAFIMR010000015.1	2	227543	227635	Asp	GTC	227580	227600	63.93
JAFIMR010000015.1	3	361022	360935	Gln	CTG	360984	360970	59.64
JAFIMR010000016.1	1	314270	314341	Thr	AGT	0	0	68.37
JAFIMR010000016.1	2	692026	692124	Arg	TCT	692062	692088	65.58
JAFIMR010000017.1	1	153200	153285	Trp	CCA	153238	153249	49.28
JAFIMR010000017.1	2	574078	574214	Glu	CTC	574114	574181	28.36
JAFIMR010000017.1	3	34611	34540	Met	CAT	0	0	70.01
JAFIMR010000018.1	1	65822	65920	Ile	AAT	65860	65884	63.48
JAFIMR010000018.1	2	146686	146756	Pro	TGG	0	0	61.01
JAFIMR010000018.1	3	267989	268106	Ala	TGC	268027	268070	56.81
JAFIMR010000018.1	4	489411	489338	Val	AAC	0	0	75.41
JAFIMR010000019.1	1	549104	549020	Tyr	GTA	549067	549056	62.41
JAFIMR010000019.1	2	533079	533008	Gly	TCC	0	0	66.80
JAFIMR010000020.1	1	448491	448387	Leu	AAG	448452	448433	61.86
JAFIMR010000021.1	1	568711	568817	Met	CAT	568749	568781	76.17
JAFIMR010000021.1	2	638816	638744	Lys	CTT	0	0	75.42
JAFIMR010000021.1	3	618609	618522	Arg	TCG	618573	618558	60.59
JAFIMR010000021.1	4	569158	569077	Glu	CTC	569121	569112	60.65
JAFIMR010000022.1	1	182681	182774	Arg	CCT	182718	182738	58.83
JAFIMR010000022.1	2	220534	220615	Glu	TTC	220571	220580	56.92
JAFIMR010000023.1	1	134337	134424	Gln	CTG	134375	134389	55.17
JAFIMR010000023.1	2	196307	196380	Val	AAC	0	0	78.00
JAFIMR010000023.1	3	535980	536050	Gly	GCC	0	0	58.71
JAFIMR010000023.1	4	443174	443103	Gly	TCC	0	0	66.41
JAFIMR010000023.1	5	369552	369482	Gly	GCC	0	0	58.71
JAFIMR010000023.1	6	134823	134750	Val	AAC	0	0	75.41
JAFIMR010000024.1	1	164262	164348	Cys	GCA	164298	164312	60.35
JAFIMR010000024.1	2	416148	416257	Asn	GTT	416186	416221	60.39
JAFIMR010000024.1	3	352591	352500	Cys	GCA	352555	352536	63.44
JAFIMR010000025.1	1	111813	111902	Met	CAT	111849	111866	56.34
JAFIMR010000025.1	2	567263	567347	Pro	TGG	567300	567311	48.17
JAFIMR010000025.1	3	18618	18546	Lys	CTT	0	0	75.42
JAFIMR010000026.1	1	582435	582351	Ala	TGC	582399	582387	54.58
JAFIMR010000027.1	1	38323	38422	Arg	ACG	38359	38386	48.30
JAFIMR010000027.1	2	408324	408241	Ala	AGC	408288	408277	67.10
JAFIMR010000027.1	3	216138	216053	Met	CAT	216101	216089	54.36
JAFIMR010000027.1	4	70986	70833	Ser	TGA	70949	70878	23.91
JAFIMR010000029.1	1	538102	538194	Thr	TGT	538138	538158	70.61
JAFIMR010000030.1	1	462061	462139	His	GTG	462098	462104	48.49
JAFIMR010000030.1	2	150548	150476	Val	CAC	0	0	78.92
JAFIMR010000031.1	1	369316	369390	Asn	GTT	0	0	70.83
JAFIMR010000031.1	2	35301	35221	Asp	GTC	35264	35256	65.66
JAFIMR010000032.1	1	439504	439351	Arg	GCG	439468	439386	40.02
JAFIMR010000032.1	2	166224	166142	Glu	CTC	166187	166177	59.64
JAFIMR010000033.1	1	336882	336970	Gln	TTG	336919	336935	57.59
JAFIMR010000034.1	1	282184	282097	Tyr	GTA	282145	282133	65.81
JAFIMR010000035.1	1	350868	350783	Ala	CGC	350832	350819	60.95
JAFIMR010000035.1	2	214926	214856	Pro	TGG	0	0	61.43
JAFIMR010000036.1	1	146611	146507	Leu	AAG	146572	146553	61.86
JAFIMR010000037.1	1	117067	117171	Leu	AAG	117106	117125	61.86
JAFIMR010000037.1	2	109615	109500	Lys	TTT	109577	109536	61.28
JAFIMR010000039.1	1	105440	105513	Val	AAC	0	0	78.00
JAFIMR010000039.1	2	178086	178004	Gln	TTG	178049	178039	57.55
JAFIMR010000039.1	3	79975	79876	Ile	AAT	79937	79912	64.38
JAFIMR010000039.1	4	79580	79499	Ala	AGC	79544	79535	66.20
JAFIMR010000040.1	1	78605	78711	Met	CAT	78643	78675	79.84
JAFIMR010000040.1	2	156971	157082	Leu	CAA	157009	157038	58.72
JAFIMR010000040.1	3	145068	144996	Lys	CTT	0	0	75.42
JAFIMR010000040.1	4	45645	45575	Gly	GCC	0	0	58.71
JAFIMR010000042.1	1	326282	326211	Glu	CTC	0	0	61.21
JAFIMR010000042.1	2	260380	260307	Val	AAC	0	0	75.41
JAFIMR010000043.1	1	124030	124114	Ala	CGC	124066	124078	60.49
JAFIMR010000043.1	2	152374	152466	Ser	CGA	152411	152422	62.09
JAFIMR010000045.1	1	244909	244995	Met	CAT	244945	244959	54.80
JAFIMR010000046.1	1	158898	158981	Trp	CCA	158934	158945	50.62
JAFIMR010000048.1	1	180379	180296	Ala	AGC	180343	180332	67.23
JAFIMR010000049.1	1	95880	95799	Ala	AGC	95844	95835	66.20
JAFIMR010000052.1	1	44749	44837	Arg	ACG	44785	44801	51.78
JAFIMR010000052.1	2	2688	2586	Tyr	GTA	2651	2622	60.09
JAFIMR010000055.1	1	4451	4380	Thr	AGT	0	0	68.37
JAFIMR010000056.1	1	41901	42046	Undet	???	0	0	36.36
JAFIMR010000056.1	2	89268	89165	Lys	CTT	89231	89201	64.99
JAFIMR010000057.1	1	202819	202919	Ser	GCT	202856	202875	56.99
JAFIMR010000057.1	2	176060	175956	Met	CAT	176022	175992	73.74
JAFIMR010000058.1	1	187281	187366	Thr	CGT	187317	187330	70.51
JAFIMR010000058.1	2	56475	56378	Ile	AAT	56437	56414	63.36
JAFIMR010000059.1	1	14479	14551	Val	CAC	0	0	76.81
JAFIMR010000059.1	2	178839	178765	Asn	GTT	0	0	70.83
JAFIMR010000059.1	3	32826	32748	His	GTG	32789	32783	48.49
JAFIMR010000061.1	1	134397	134506	Asn	GTT	134435	134470	54.65
JAFIMR010000064.1	1	45215	45347	Undet	???	0	0	22.80
JAFIMR010000064.1	2	45528	45608	Asp	GTC	45565	45573	63.74
JAFIMR010000064.1	3	151758	151688	Gly	GCC	0	0	58.71
JAFIMR010000069.1	1	62240	62170	Gly	GCC	0	0	58.71
JAFIMR010000073.1	1	3605	3517	Arg	ACG	3569	3553	51.64
JAFIMR010000075.1	1	38228	38332	Met	CAT	38266	38296	75.90
JAFIMR010000075.1	2	38640	38556	Ala	TGC	38604	38592	53.94
JAFIMR010000077.1	1	58672	58778	Ser	CGA	58710	58734	60.35
JAFIMR010000089.1	1	2858	2928	Thr	TGT	0	0	34.60
JAFIMR010000089.1	2	2978	3049	Glu	TTC	0	0	54.15
JAFIMR010000089.1	3	3057	3128	Met	CAT	0	0	37.19
JAFIMR010000089.1	4	3198	3270	Pseudo	CAT	0	0	37.21
JAFIMR010000089.1	5	3299	3381	Pseudo	TAA	0	0	28.30
JAFIMR010000089.1	6	3456	3527	Ala	TGC	0	0	54.84
JAFIMR010000089.1	7	3551	3623	Phe	GAA	0	0	50.51
JAFIMR010000089.1	8	3709	3781	Pseudo	TTG	0	0	34.85
JAFIMR010000089.1	9	3925	3997	His	GTG	0	0	40.19
JAFIMR010000089.1	10	4068	4140	Pseudo	CAT	0	0	39.25
JAFIMR010000089.1	11	9127	9199	Val	TAC	0	0	49.28
JAFIMR010000089.1	12	15113	15183	Pseudo	TCT	0	0	45.82
JAFIMR010000089.1	13	18910	18980	Arg	ACG	0	0	50.29
JAFIMR010000089.1	14	25581	25651	Pseudo	TCT	0	0	45.82
JAFIMR010000089.1	15	34727	34797	Asn	GTT	0	0	58.07
JAFIMR010000089.1	16	34818	34889	Lys	TTT	0	0	41.28
JAFIMR010000089.1	17	35121	35191	Gly	TCC	0	0	39.50
JAFIMR010000089.1	18	36386	36458	Pseudo	GTC	0	0	37.80
JAFIMR010000089.1	19	36592	36662	SeC	TCA	0	0	49.80
JAFIMR010000089.1	20	36881	36953	Pseudo	TGG	0	0	33.17
JAFIMR010000089.1	21	36974	37060	Pseudo	TGA	0	0	33.86
JAFIMR010000089.1	22	38077	38149	Val	TAC	0	0	53.91
JAFIMR010000089.1	23	40280	40351	Pseudo	GAT	0	0	29.76
