## Additional File 3 for "Genome sequencing and physiological characterization of three *Neoarthrinium moseri* strains"

Sequence		tRNA	Bounds	tRNA	Anti	Intron Bounds	Cove
Name	tRNA #	Begin	End	Type	Codon	Begin	End	Score
--------	------	----	------	----	-----	-----	----	------
JAFIMQ010000001.1	1	449008	449095	Gln	CTG	449046	449060	59.64
JAFIMQ010000001.1	2	1207273	1207356	Glu	CTC	1207310	1207321	61.19
JAFIMQ010000001.1	3	1222373	1222460	Glu	TTC	1222411	1222425	57.05
JAFIMQ010000001.1	4	1324126	1324216	Asp	GTC	1324163	1324181	66.08
JAFIMQ010000001.1	5	1332737	1332583	Leu	CAA	1332700	1332624	26.18
JAFIMQ010000001.1	6	734101	734011	Phe	GAA	734064	734047	64.47
JAFIMQ010000001.1	7	582433	582341	Asp	GTC	582396	582376	63.93
JAFIMQ010000002.1	1	143647	143731	Tyr	GTA	143684	143695	62.41
JAFIMQ010000002.1	2	159799	159870	Gly	TCC	0	0	66.80
JAFIMQ010000002.1	3	752826	752897	Thr	AGT	0	0	70.11
JAFIMQ010000002.1	4	935946	936036	Phe	GAA	935983	936000	63.84
JAFIMQ010000002.1	5	1071111	1071006	Ile	AAT	1071073	1071042	61.75
JAFIMQ010000003.1	1	200610	200702	Phe	GAA	200647	200666	64.87
JAFIMQ010000003.1	2	219275	219373	Leu	CAG	219313	219329	56.71
JAFIMQ010000003.1	3	839959	840048	Pro	AGG	839995	840012	67.69
JAFIMQ010000003.1	4	1074311	1074239	Arg	CCG	0	0	64.28
JAFIMQ010000003.1	5	352375	352219	Arg	ACG	352339	352254	33.50
JAFIMQ010000004.1	1	890365	890287	Glu	CTC	890328	890322	60.26
JAFIMQ010000004.1	2	853562	853481	Gly	CCC	853526	853516	55.52
JAFIMQ010000004.1	3	505047	504974	Val	AAC	0	0	76.92
JAFIMQ010000004.1	4	504582	504501	Glu	CTC	504545	504536	60.29
JAFIMQ010000004.1	5	471603	471502	Ser	CGA	471566	471546	60.11
JAFIMQ010000004.1	6	413370	413272	Arg	TCT	413334	413308	62.78
JAFIMQ010000004.1	7	150977	150884	Ile	TAT	150940	150920	59.25
JAFIMQ010000005.1	1	9360	9469	Asn	GTT	9398	9433	54.65
JAFIMQ010000005.1	2	804596	804700	Leu	AAG	804635	804654	61.86
JAFIMQ010000005.1	3	544304	544216	Gln	CTG	544266	544251	59.00
JAFIMQ010000005.1	4	382939	382868	Glu	CTC	0	0	61.21
JAFIMQ010000005.1	5	317018	316945	Val	AAC	0	0	75.41
JAFIMQ010000006.1	1	408007	408102	Pro	CGG	408043	408066	51.00
JAFIMQ010000006.1	2	412264	412334	Gly	GCC	0	0	58.71
JAFIMQ010000006.1	3	412682	412789	Ser	AGA	412720	412745	56.74
JAFIMQ010000006.1	4	790855	790775	Asp	GTC	790818	790810	66.29
JAFIMQ010000006.1	5	706624	706505	Ala	TGC	706586	706541	59.19
JAFIMQ010000006.1	6	141049	140942	Leu	TAG	141012	140984	49.38
JAFIMQ010000007.1	1	219244	219450	Pro	CGG	219280	219417	33.07
JAFIMQ010000007.1	2	404669	404904	Gly	ACC	404706	404868	27.80
JAFIMQ010000007.1	3	654904	654977	Val	AAC	0	0	78.00
JAFIMQ010000007.1	4	727518	727436	Gln	TTG	727481	727471	57.55
JAFIMQ010000007.1	5	629446	629347	Ile	AAT	629408	629383	64.38
JAFIMQ010000007.1	6	629027	628946	Ala	AGC	628991	628982	66.20
JAFIMQ010000008.1	1	574492	574399	Arg	CCT	574455	574435	58.83
JAFIMQ010000008.1	2	536612	536531	Glu	TTC	536575	536566	56.92
JAFIMQ010000009.1	1	152503	152616	Pseudo	GTG	152544	152580	22.79
JAFIMQ010000009.1	2	233559	233661	Tyr	GTA	233596	233625	60.09
JAFIMQ010000009.1	3	191444	191356	Arg	ACG	191408	191392	51.78
JAFIMQ010000010.1	1	407341	407439	Leu	TAA	407378	407395	62.36
JAFIMQ010000010.1	2	827578	827649	Asp	GTC	0	0	72.49
JAFIMQ010000011.1	1	175249	175347	Ile	AAT	175287	175311	63.34
JAFIMQ010000011.1	2	256272	256342	Pro	TGG	0	0	61.01
JAFIMQ010000011.1	3	377571	377688	Ala	TGC	377609	377652	56.81
JAFIMQ010000011.1	4	524825	524909	Tyr	GTA	524862	524873	63.18
JAFIMQ010000012.1	1	384940	384850	Arg	TCG	384904	384886	54.51
JAFIMQ010000013.1	1	203065	203156	Ser	AGA	203103	203112	69.13
JAFIMQ010000013.1	2	694701	694780	His	GTG	694738	694745	51.84
JAFIMQ010000013.1	3	207869	207779	Asp	GTC	207832	207814	66.22
JAFIMQ010000014.1	1	144691	144761	Gly	GCC	0	0	58.71
JAFIMQ010000014.1	2	160006	159917	Arg	ACG	159970	159953	53.20
JAFIMQ010000015.1	1	449897	450003	Met	CAT	449935	449967	76.17
JAFIMQ010000015.1	2	520101	520029	Lys	CTT	0	0	75.42
JAFIMQ010000015.1	3	499895	499808	Arg	TCG	499859	499844	60.59
JAFIMQ010000015.1	4	450349	450268	Glu	CTC	450312	450303	60.65
JAFIMQ010000016.1	1	172234	172315	Ala	AGC	172270	172279	66.20
JAFIMQ010000016.1	2	406629	406715	Cys	GCA	406665	406679	60.35
JAFIMQ010000016.1	3	688097	688197	Ser	GCT	688134	688153	56.99
JAFIMQ010000016.1	4	661331	661227	Met	CAT	661293	661263	73.74
JAFIMQ010000017.1	1	423445	423530	Thr	CGT	423481	423494	70.51
JAFIMQ010000017.1	2	558618	558727	Asn	GTT	558656	558691	60.39
JAFIMQ010000017.1	3	494978	494887	Cys	GCA	494942	494923	63.44
JAFIMQ010000017.1	4	294215	294118	Ile	AAT	294177	294154	63.36
JAFIMQ010000018.1	1	92762	92617	Undet	???	0	0	34.69
JAFIMQ010000018.1	2	59245	59154	Ser	AGA	59207	59198	69.74
JAFIMQ010000018.1	3	59146	59047	Ile	AAT	59108	59083	64.66
JAFIMQ010000019.1	1	375643	375731	Trp	CCA	375680	375695	61.35
JAFIMQ010000019.1	2	193762	193678	Ala	CGC	193726	193714	61.12
JAFIMQ010000019.1	3	165392	165300	Ser	CGA	165355	165344	62.09
JAFIMQ010000020.1	1	566961	567033	Lys	CTT	0	0	75.42
JAFIMQ010000020.1	2	473837	473748	Met	CAT	473801	473784	56.34
JAFIMQ010000020.1	3	18522	18438	Pro	TGG	18485	18474	48.17
JAFIMQ010000021.1	1	3178	3277	Ser	GCT	3215	3233	55.66
JAFIMQ010000021.1	2	190077	189991	Met	CAT	190041	190027	54.80
JAFIMQ010000022.1	1	265272	265380	Ser	AGA	265310	265336	66.38
JAFIMQ010000022.1	2	107406	107305	Ser	GCT	107369	107349	62.68
JAFIMQ010000023.1	1	9980	10069	Arg	ACG	10016	10033	50.14
JAFIMQ010000023.1	2	380617	380534	Ala	AGC	380581	380570	67.10
JAFIMQ010000023.1	3	187840	187755	Met	CAT	187803	187791	54.36
JAFIMQ010000023.1	4	42616	42463	Ser	TGA	42579	42508	23.91
JAFIMQ010000024.1	1	372478	372580	Pro	TGG	372514	372544	60.19
JAFIMQ010000024.1	2	328781	328709	Lys	CTT	0	0	75.42
JAFIMQ010000024.1	3	119285	119202	Glu	CTC	119248	119237	59.91
JAFIMQ010000025.1	1	474516	474608	Gly	CCC	474554	474572	61.57
JAFIMQ010000026.1	1	143927	144010	Trp	CCA	143963	143974	48.76
JAFIMQ010000027.1	1	89307	89236	Thr	AGT	0	0	68.37
JAFIMQ010000028.1	1	114417	114489	Lys	CTT	0	0	75.42
JAFIMQ010000028.1	2	186057	186170	Leu	CAA	186095	186126	56.84
JAFIMQ010000028.1	3	383171	383269	Leu	CAG	383209	383225	54.67
JAFIMQ010000028.1	4	324476	324388	Arg	CCG	324440	324424	48.51
JAFIMQ010000028.1	5	281818	281747	Glu	TTC	0	0	63.63
JAFIMQ010000028.1	6	39732	39653	Pseudo	TGG	0	0	22.38
JAFIMQ010000029.1	1	10480	10564	Ala	TGC	10516	10528	53.94
JAFIMQ010000030.1	1	434706	434602	Leu	AAG	434667	434648	61.86
JAFIMQ010000032.1	1	352149	352064	Ala	CGC	352113	352100	60.95
JAFIMQ010000032.1	2	214884	214814	Pro	TGG	0	0	59.44
JAFIMQ010000033.1	1	108562	108652	Phe	GAA	108599	108616	63.84
JAFIMQ010000033.1	2	424031	424109	His	GTG	424068	424074	45.90
JAFIMQ010000033.1	3	224351	224250	Ala	AGC	224315	224286	63.29
JAFIMQ010000034.1	1	22743	22831	Arg	ACG	22779	22795	51.64
JAFIMQ010000034.1	2	227118	227190	Lys	CTT	0	0	75.42
JAFIMQ010000034.1	3	323698	323768	Gly	GCC	0	0	58.71
JAFIMQ010000034.1	4	293646	293540	Met	CAT	293608	293576	75.74
JAFIMQ010000034.1	5	215181	215070	Leu	CAA	215143	215114	58.72
JAFIMQ010000035.1	1	308331	308236	Arg	CCT	308295	308272	60.41
JAFIMQ010000036.1	1	136612	136683	Thr	AGT	0	0	70.11
JAFIMQ010000038.1	1	110159	110258	Ile	AAT	110197	110222	64.39
JAFIMQ010000038.1	2	203337	203458	Ser	CGA	203370	203423	21.56
JAFIMQ010000038.1	3	171300	171219	Glu	CTC	171263	171254	57.98
JAFIMQ010000041.1	1	221283	221356	Val	AAC	0	0	75.41
JAFIMQ010000041.1	2	221769	221682	Gln	CTG	221731	221717	55.17
JAFIMQ010000041.1	3	160169	160096	Val	AAC	0	0	78.00
JAFIMQ010000044.1	1	223984	223899	Trp	CCA	223946	223935	49.28
JAFIMQ010000045.1	1	4063	3977	Val	TAC	4026	4013	63.97
JAFIMQ010000046.1	1	165321	165403	Glu	CTC	165358	165368	59.64
JAFIMQ010000050.1	1	121187	121259	Val	CAC	0	0	78.92
JAFIMQ010000051.1	1	146335	146258	Leu	CAA	0	0	25.79
JAFIMQ010000054.1	1	189987	190058	Gly	TCC	0	0	66.41
JAFIMQ010000054.1	2	263669	263739	Gly	GCC	0	0	58.71
JAFIMQ010000054.1	3	96340	96270	Gly	GCC	0	0	58.71
JAFIMQ010000055.1	1	181122	181049	Val	AAC	0	0	75.41
JAFIMQ010000058.1	1	215980	215876	Leu	AAG	215941	215922	61.86
JAFIMQ010000060.1	1	235591	235665	Asn	GTT	0	0	70.83
JAFIMQ010000061.1	1	138346	138259	Gln	CTG	138308	138294	61.05
JAFIMQ010000062.1	1	22499	22581	Glu	CTC	22536	22546	60.92
JAFIMQ010000062.1	2	157097	157026	Gly	TCC	0	0	66.41
JAFIMQ010000063.1	1	131564	131481	Ala	AGC	131528	131517	66.59
JAFIMQ010000064.1	1	8168	8241	Val	AAC	0	0	75.41
JAFIMQ010000064.1	2	203102	203032	Gly	GCC	0	0	58.71
JAFIMQ010000066.1	1	169270	169184	Arg	TCG	169234	169220	57.71
JAFIMQ010000068.1	1	105529	105632	Lys	CTT	105566	105596	64.99
JAFIMQ010000068.1	2	152781	152636	Undet	???	0	0	37.29
JAFIMQ010000069.1	1	19283	19370	Tyr	GTA	19322	19334	65.81
JAFIMQ010000070.1	1	82754	82826	Lys	CTT	0	0	75.42
JAFIMQ010000071.1	1	185481	185559	His	GTG	185518	185524	48.49
JAFIMQ010000075.1	1	30678	30762	Ala	TGC	30714	30726	53.94
JAFIMQ010000075.1	2	122697	122591	Ser	CGA	122659	122635	60.35
JAFIMQ010000075.1	3	31090	30986	Met	CAT	31052	31022	76.54
JAFIMQ010000079.1	1	100339	100454	Lys	TTT	100377	100418	61.28
JAFIMQ010000079.1	2	92889	92785	Leu	AAG	92850	92831	61.86
JAFIMQ010000085.1	1	57487	57388	Ile	AAT	57449	57424	61.84
JAFIMQ010000092.1	1	101875	101805	Gly	GCC	0	0	58.71
JAFIMQ010000093.1	1	99677	99830	Arg	GCG	99713	99795	40.02
JAFIMQ010000094.1	1	44529	44661	Undet	???	0	0	22.80
JAFIMQ010000094.1	2	44837	44917	Asp	GTC	44874	44882	63.74
JAFIMQ010000100.1	1	70722	70648	Asn	GTT	0	0	70.83
JAFIMQ010000102.1	1	90725	90653	Lys	CTT	0	0	75.42
JAFIMQ010000102.1	2	28362	28279	Ala	AGC	28326	28315	66.46
JAFIMQ010000103.1	1	9139	9210	Met	CAT	0	0	70.01
JAFIMQ010000103.1	2	48504	48434	Gly	GCC	0	0	58.71
JAFIMQ010000105.1	1	2143	2045	Arg	TCT	2107	2081	65.58
JAFIMQ010000106.1	1	61188	61270	Thr	TGT	61224	61234	66.18
JAFIMQ010000108.1	1	66973	67043	Gly	GCC	0	0	58.71
JAFIMQ010000108.1	2	81266	81336	Gly	GCC	0	0	58.71
JAFIMQ010000113.1	1	52835	52747	Gln	TTG	52798	52782	59.11
JAFIMQ010000117.1	1	15042	15113	Thr	AGT	0	0	68.37
JAFIMQ010000118.1	1	3182	3254	Val	CAC	0	0	76.81
JAFIMQ010000118.1	2	21555	21477	His	GTG	21518	21512	48.49
JAFIMQ010000120.1	1	9317	9181	Ser	CGA	9279	9216	31.15
JAFIMQ010000133.1	1	3451	3521	Arg	ACG	0	0	50.29
JAFIMQ010000133.1	2	10120	10190	Pseudo	TCT	0	0	45.82
JAFIMQ010000133.1	3	19266	19336	Asn	GTT	0	0	58.07
JAFIMQ010000133.1	4	19357	19428	Lys	TTT	0	0	41.28
JAFIMQ010000133.1	5	19660	19730	Gly	TCC	0	0	39.50
JAFIMQ010000133.1	6	20925	20997	Pseudo	GTC	0	0	37.80
JAFIMQ010000133.1	7	21131	21201	SeC	TCA	0	0	49.80
JAFIMQ010000133.1	8	21420	21492	Pseudo	TGG	0	0	33.17
JAFIMQ010000133.1	9	21513	21599	Pseudo	TGA	0	0	33.86
JAFIMQ010000133.1	10	22616	22688	Val	TAC	0	0	53.91
JAFIMQ010000133.1	11	24834	24905	Pseudo	GAT	0	0	29.76
JAFIMQ010000133.1	12	30219	30289	Thr	TGT	0	0	34.60
JAFIMQ010000133.1	13	30339	30410	Glu	TTC	0	0	54.15
JAFIMQ010000133.1	14	30418	30489	Met	CAT	0	0	37.19
JAFIMQ010000133.1	15	30559	30631	Pseudo	CAT	0	0	37.21
JAFIMQ010000133.1	16	30660	30742	Pseudo	TAA	0	0	28.30
JAFIMQ010000133.1	17	30817	30888	Ala	TGC	0	0	54.84
JAFIMQ010000133.1	18	30912	30984	Phe	GAA	0	0	50.51
JAFIMQ010000133.1	19	31070	31142	Pseudo	TTG	0	0	34.85
JAFIMQ010000133.1	20	31286	31358	His	GTG	0	0	40.19
JAFIMQ010000133.1	21	31429	31501	Pseudo	CAT	0	0	39.25
JAFIMQ010000133.1	22	36487	36559	Val	TAC	0	0	49.28
JAFIMQ010000133.1	23	42472	42542	Pseudo	TCT	0	0	45.82
JAFIMQ010000180.1	1	14668	14739	Thr	AGT	0	0	68.37
