## Additional File 7 for "Genome sequencing and physiological characterization of three *Neoarthrinium moseri* strains"

Gene ID	HMMER	Hotpep	DIAMOND	Signalp	#ofTools
JN550g10002.t1	PL1_4(114-298)	PL1	PL1_4	Y(1-21)	3
JN550g10013.t1	GH18(239-586)	GH18+CBM18	CBM18+CBM50+GH18	Y(1-28)	3
JN550g10024.t1	AA7(121-324)	N	N	Y(1-42)	1
JN550g10047.t1	GH63(501-709)	GH63	GH63	N	3
JN550g10049.t1	GH30_5(26-477)	GH30	GH30_5	N	3
JN550g10050.t1	PL4_1(18-536)	PL4	PL4_1	N	3
JN550g10088.t1	GH43_21(72-298)	N	N	Y(1-26)	1
JN550g10094.t1	GH78(136-712)	GH78	GH78	N	3
JN550g10161.t1	GH5_7(126-397)	GH5+CBM1	CBM1+GH5_7	N	3
JN550g10163.t1	GT8(7-278)	GT8	GT8	N	3
JN550g10172.t1	GH6(65-357)	GH6+CBM1+CBM2+CBM3	GH6	Y(1-32)	3
JN550g10191.t1	GH92(266-776)	GH92	GH92	Y(1-26)	3
JN550g10196.t1	GH43_24(44-276)	GH43+CBM13+CBM32+CBM35	CBM35+GH43_24	Y(1-40)	3
JN550g1022.t1	GH76(25-397)	GH76	GH76	N	3
JN550g10226.t1	AA7(63-269)	N	N	N	1
JN550g10254.t1	GH3(80-277)	GH3+CBM6	GH3	Y(1-52)	3
JN550g10266.t1	AA8(5-793)	AA3+AA8	AA3_1+AA8	Y(1-21)	3
JN550g10289.t1	GH76(40-353)	GH76	N	N	2
JN550g10311.t1	AA3_3(13-402)	AA3	AA3_3	N	3
JN550g10341.t1	GH5_24(65-378)	GH5	GH5_24	N	3
JN550g10342.t1	GH15(137-514)	GH15	GH15	N	3
JN550g10349.t1	PL4_3(19-673)	PL4	PL4_3	Y(1-24)	3
JN550g10356.t1	GT17(54-346)	GT17	GT17	N	3
JN550g10358.t1	GH47(102-563)	GH47	GH47	N	3
JN550g10360.t1	GH37(52-626)	GH37	GH37	N	3
JN550g10376.t1	GT39(57-302)	GT39	GT39	N	3
JN550g10378.t1	GH18(165-517)	GH18	GH18	N	3
JN550g10416.t1	GH76(28-417)	GH76	GH76	Y(1-19)	3
JN550g10466.t1	GH78(310-689)	GH78	GH78	Y(1-22)	3
JN550g10494.t1	GH20(170-513)	GH20	GH20	Y(1-26)	3
JN550g10505.t1	GH5_41(115-341)	GH5+CBM23	N	Y(1-18)	2
JN550g10545.t1	GH28(55-405)	N	GH28	Y(1-39)	2
JN550g10563.t1	AA7(58-273)	N	N	Y(1-23)	1
JN550g10566.t1	CE1(38-231)	N	N	Y(1-17)	1
JN550g10568.t1	GH93(57-330)	GH93	N	Y(1-22)	2
JN550g1058.t1	GT35(163-878)	GT35	GT35	N	3
JN550g10580.t1	GT1(119-417)	N	GT1	N	2
JN550g10604.t1	GH128(71-308)	N	N	N	1
JN550g10632.t1	AA7(53-504)	AA7+CBM18	AA7+CBM18	Y(1-22)	3
JN550g1064.t1	GT2_Glycos_transf_2(104-245)	N	GT2	N	2
JN550g10655.t1	AA11(21-231)	AA11	N	Y(1-21)	2
JN550g10656.t1	AA3_2(197-463)	N	AA3_2	N	2
JN550g10688.t1	GH35(51-383)	GH35	GH35	N	3
JN550g10719.t1	GT1(399-703)	GT1	GT1	N	3
JN550g10723.t1	GH92(276-782)	GH92	GH92	Y(1-46)	3
JN550g1074.t1	GH16_1(44-286)	N	GH16_1	N	2
JN550g10744.t1	AA7(144-316)	N	N	N	1
JN550g10750.t1	GT20(8-472)	GT20+CBM20	GT20	N	3
JN550g10761.t1	GT2_Glyco_tranf_2_3(27-270)	N	N	N	1
JN550g10762.t1	AA11(22-226)	N	N	Y(1-22)	1
JN550g10767.t1	CE4(43-165)	N	N	Y(1-19)	1
JN550g10775.t1	GH125(76-497)	GH125	GH125	Y(1-24)	3
JN550g10803.t1	GH16_18(71-226)	N	N	Y(1-22)	1
JN550g10854.t1	AA5_2(49-663)	AA5+CBM13+CBM32	AA5_2+CBM32	Y(1-24)	3
JN550g10929.t1	GT57(15-493)	GT57	GT57	N	3
JN550g10956.t1	CE4(159-286)	CE4+CBM18	CBM18+CE4	Y(1-21)	3
JN550g10981.t1	GT90(531-796)	GT90	GT90	N	3
JN550g10983.t1	GH93(45-334)	GH93	GH93	Y(1-18)	3
JN550g10987.t1	AA11(22-216)	AA11	N	N	2
JN550g11000.t1	GH28(56-376)	GH28	GH28	Y(1-21)	3
JN550g11010.t1	GH10(49-343)	GH10+CBM1+CBM2+CBM22	GH10	Y(1-18)	3
JN550g11011.t1	GH62(53-335)	GH62+CBM2	GH62	N	3
JN550g11014.t1	AA9(11-227)	AA9	N	Y(1-21)	2
JN550g11048.t1	AA7(38-456)	N	N	N	1
JN550g11083.t1	GH76(38-416)	GH76	GH76	N	3
JN550g11150.t1	AA9(5-218)	AA9	N	N	2
JN550g11162.t1	PL1_4(108-285)	PL1	PL1_4	Y(1-20)	3
JN550g11206.t1	CBM67(8-145)+GH78(251-777)	GH78+CBM67	GH78	N	3
JN550g11207.t1	GH79(44-429)	GH79	GH79	Y(1-21)	3
JN550g11214.t1	GH13_40(74-435)	GH13	GH13_40	N	3
JN550g11221.t1	AA7(56-494)	N	N	Y(1-33)	1
JN550g11226.t1	GH64(53-441)	N	N	Y(1-23)	1
JN550g11227.t1	GH128(40-275)	GH128	GH128	Y(1-60)	3
JN550g11228.t1	AA9(9-237)	AA9+CBM1	N	Y(1-21)	2
JN550g11236.t1	GT4(235-389)	N	GT4	N	2
JN550g11244.t1	GT90(248-418)	N	N	N	1
JN550g11255.t1	GH62(38-308)	GH62+CBM1+CBM13	CBM22+GH62	Y(1-36)	3
JN550g11262.t1	GT2_Glyco_tranf_2_3(70-312)	N	N	N	1
JN550g11265.t1	GH3(60-269)	GH3+CBM1	GH3	Y(1-26)	3
JN550g11291.t1	AA1_3(52-355)	AA1	AA1_3	Y(1-34)	3
JN550g11306.t1	GH18(165-513)	GH18+CBM14+CBM18	CBM18+GH18	N	3
JN550g11315.t1	GH28(40-362)	GH28	GH28	Y(1-19)	3
JN550g11317.t1	GT1(114-514)	GT1	GT1	N	3
JN550g11340.t1	GH18(518-877)	GH18+CBM18	CBM18+CBM50+GH18	Y(1-21)	3
JN550g11349.t1	CE1(45-192)	N	N	Y(1-19)	1
JN550g11369.t1	AA3_2(34-609)	AA3	AA3_2	N	3
JN550g11377.t1	AA7(172-593)	N	N	N	1
JN550g11403.t1	GH16_18(73-232)	N	GH16_18	Y(1-25)	2
JN550g11422.t1	GH13_40(43-402)	GH13	GH13_40	N	3
JN550g11428.t1	GT32(109-186)	N	N	N	1
JN550g11429.t1	GH16_1(62-312)	N	N	Y(1-22)	1
JN550g11437.t1	AA1_3(104-413)	AA1	AA1_3	N	3
JN550g11448.t1	AA1_3(54-358)	AA1	AA1_3	Y(1-22)	3
JN550g11478.t1	AA8(7-797)	AA3+AA8+CBM1	AA3_1+AA8	Y(1-24)	3
JN550g11479.t1	AA9(12-210)	AA9+CBM1	N	N	2
JN550g11480.t1	GH5_5(39-331)	GH5+CBM1	GH5_5	Y(1-25)	3
JN550g11491.t1	AA7(105-309)	N	N	N	1
JN550g11494.t1	GH7(21-453)	GH7+CBM1	CBM1+GH7	Y(1-23)	3
JN550g11498.t1	GH16_3(35-287)	CBM4	GH16_3	Y(1-30)	3
JN550g11501.t1	PL26(33-921)	PL26	PL26	Y(1-29)	3
JN550g11502.t1	GH154(376-739)	GH154	GH154	N	3
JN550g11503.t1	GH88(87-502)	GH88	GH88	N	3
JN550g11508.t1	AA2(17-279)	N	AA2	N	2
JN550g11529.t1	GH7(18-443)	GH7+CBM1	GH7	Y(1-25)	3
JN550g11551.t1	CE1(40-237)	CE1+CBM1+CBM2	CE1	Y(1-24)	3
JN550g11555.t1	GH27(18-362)	GH27	GH27	Y(1-21)	3
JN550g11567.t1	CBM63(145-214)	CBM63	N	Y(1-26)	2
JN550g11587.t1	AA13(17-248)+CBM20(285-376)	AA13+CBM20	AA13+CBM20	N	3
JN550g11619.t1	GH43_6(34-325)	N	N	Y(1-22)	1
JN550g11629.t1	AA7(60-261)	N	N	N	1
JN550g1163.t1	AA3_2(37-642)	AA3	AA3_2	N	3
JN550g11642.t1	GH43_14(28-314)	GH43	GH43_14	Y(1-16)	3
JN550g11646.t1	GH5_12(15-548)	GH5	GH5_12	N	3
JN550g11708.t1	AA7(65-266)	N	N	Y(1-33)	1
JN550g1171.t1	GH6(54-351)	GH6+CBM1	GH6	Y(1-18)	3
JN550g11742.t1	GH72(4-345)	N	N	N	1
JN550g11745.t1	GT71(150-389)	GT71	GT71	N	3
JN550g11748.t1	AA9(8-227)	AA9+CBM1	AA9+CBM1	Y(1-22)	3
JN550g11760.t1	GH71(22-411)	N	N	Y(1-25)	1
JN550g11761.t1	AA3_3(23-652)	AA3	AA3_3	N	3
JN550g11764.t1	AA1_3(49-362)	AA1	AA1_3	Y(1-22)	3
JN550g11769.t1	GH5_12(27-596)	GH5	GH5_12	N	3
JN550g11782.t1	AA3_2(169-560)	AA3	AA3_2	N	3
JN550g11783.t1	GH43_29(30-309)+CBM6(330-454)	GH43+CBM2+CBM22+CBM6+CBM66	CBM6+GH43_29	Y(1-29)	3
JN550g11789.t1	AA3_2(81-532)	AA3	AA3_2	N	3
JN550g11813.t1	GT48(844-1625)	GT48	GT48	N	3
JN550g11815.t1	GH17(169-410)	GH17	N	N	2
JN550g11816.t1	GT25(113-326)	N	GT25	N	2
JN550g11828.t1	GH18(9-337)	N	GH18	N	2
JN550g11830.t1	GT2_Chitin_synth_2(67-427)	N	GT2	N	2
JN550g11831.t1	CE4(71-196)	CE4+CBM18	N	Y(1-20)	2
JN550g11930.t1	AA9(7-230)	AA9+CBM1	N	Y(1-20)	2
JN550g11957.t1	GH18(21-343)	N	GH18	Y(1-70)	2
JN550g11975.t1	CE3(91-289)	N	N	N	1
JN550g11988.t1	AA3_3(12-602)	AA3	AA3_3	N	3
JN550g12013.t1	GH43_22(87-301)+GH43_34(364-644)	GH43	GH43_22+GH43_34	N	3
JN550g12014.t1	GH16_18(1-120)	N	N	N	1
JN550g12070.t1	AA7(39-466)	AA7+CBM18	AA7	N	3
JN550g12082.t1	CE4(44-149)	N	N	N	1
JN550g12094.t1	AA1_3(118-334)	AA1	AA1_3	Y(1-31)	3
JN550g12115.t1	GT1(228-461)	N	GT1	N	2
JN550g12153.t1	CE1(41-237)	CE1+CBM1+CBM2	CBM1+CE1	Y(1-20)	3
JN550g12178.t1	GH31(384-933)	GH31	GH31	N	3
JN550g12184.t1	AA7(45-482)	AA7	AA7	Y(1-21)	3
JN550g122.t1	CE1(23-281)	N	N	N	1
JN550g12259.t1	PL1_2(74-245)	N	N	Y(1-23)	1
JN550g12271.t1	GH28(77-388)	N	GH28	Y(1-19)	2
JN550g12334.t1	GT22(8-411)	GT22	GT22	N	3
JN550g12349.t1	CE16(36-294)	CE16+CBM1	N	Y(1-26)	2
JN550g12350.t1	AA7(72-509)	N	N	Y(1-24)	1
JN550g12366.t1	AA3_2(2-548)	AA3	AA3_2	N	3
JN550g12368.t1	GH31(288-842)	N	GH31	Y(1-40)	2
JN550g12374.t1	GH5_5(89-366)	GH5+CBM1	CBM1+GH5_5	Y(1-23)	3
JN550g12379.t1	CE16(123-361)	CBM1	N	Y(1-20)	2
JN550g12383.t1	GH2(44-763)	GH2	GH2	Y(1-33)	3
JN550g12393.t1	AA3_2(5-598)	AA3	AA3_2	N	3
JN550g12399.t1	AA7(56-496)	N	N	N	1
JN550g12431.t1	GH43_26(24-309)	GH43	GH43_26	Y(1-25)	3
JN550g12440.t1	GH72(16-332)	GH72	GH72	Y(1-32)	3
JN550g12470.t1	AA3_2(36-616)	N	AA3_2	N	2
JN550g12473.t1	AA7(59-265)	N	N	Y(1-23)	1
JN550g12476.t1	AA9(7-214)	AA9	N	Y(1-17)	2
JN550g12513.t1	GH3(90-305)	GH3+CBM1	GH3	Y(1-23)	3
JN550g12518.t1	AA7(56-267)	N	N	Y(1-18)	1
JN550g1253.t1	GH43_11(4-295)	GH43	GH43_11	N	3
JN550g12549.t1	CE8(282-549)+CE8(692-950)+CE8(1026-1315)+CE8(1378-1657)+CE8(1733-2020)	CE8	CE8	Y(1-23)	3
JN550g1256.t1	AA9(7-228)	AA9+CBM18	AA9+CBM18	Y(1-19)	3
JN550g12566.t1	AA3_2(10-575)	AA3	AA3_2	N	3
JN550g12569.t1	AA3_3(12-599)	AA3	AA3_3	N	3
JN550g12605.t1	CE1(210-425)	N	CE1	Y(1-19)	2
JN550g12612.t1	AA1_2(45-363)	AA1	AA1_2	Y(1-24)	3
JN550g12633.t1	AA7(47-215)	N	N	N	1
JN550g12635.t1	AA1_3(64-366)	AA1	AA1_3	N	3
JN550g12639.t1	GH2(4-745)	GH2	GH2	N	3
JN550g12647.t1	AA7(36-460)	N	N	N	1
JN550g1266.t1	AA9(8-219)	N	N	Y(1-22)	1
JN550g12661.t1	AA7(96-316)	N	N	N	1
JN550g12669.t1	AA2(9-152)	N	N	N	1
JN550g12684.t1	GT90(696-974)	GT90	GT90	N	3
JN550g12689.t1	GH26(100-227)	N	N	N	1
JN550g12691.t1	AA3_2(40-615)	AA3	AA3_2+CBM1	N	3
JN550g12735.t1	GT69(59-316)	GT69	N	N	2
JN550g1282.t1	PL4_3(18-649)	PL4	PL4_3	Y(1-19)	3
JN550g12824.t1	GH35(37-371)	GH35	GH35	Y(1-29)	3
JN550g1285.t1	AA1_3(132-461)	N	AA1	N	2
JN550g12856.t1	AA7(31-470)	N	N	N	1
JN550g12860.t1	PL20(24-256)	PL20	N	Y(1-21)	2
JN550g12861.t1	GH43_24(44-276)	GH43+CBM13+CBM32+CBM35	CBM35+GH43_24	Y(1-19)	3
JN550g12874.t1	GT8(7-270)	N	GT8	N	2
JN550g1288.t1	GH76(22-380)	GH76	GH76	N	3
JN550g12890.t1	AA4(26-535)	AA4	AA4	N	3
JN550g12919.t1	AA7(43-207)	N	N	N	1
JN550g12927.t1	AA7(44-252)	N	N	N	1
JN550g12955.t1	AA7(35-264)	N	N	N	1
JN550g12987.t1	AA9(9-233)	AA9+CBM1	N	Y(1-21)	2
JN550g12994.t1	GT4(360-518)	GT4	GT4	N	3
JN550g13002.t1	AA9(12-231)	AA9+CBM1	N	N	2
JN550g13020.t1	AA3_2(25-586)	AA3	AA3_2	Y(1-26)	3
JN550g13066.t1	GH16_22(90-289)	N	CBM1+GH16_22	Y(1-32)	2
JN550g13089.t1	CE4(661-776)	N	N	N	1
JN550g13092.t1	GH76(29-401)	GH76	GH76	Y(1-21)	3
JN550g13096.t1	CE5(48-221)	CE5	N	Y(1-18)	2
JN550g13098.t1	GH13_22(99-482)+GH13_22(1125-1607)	GT5	GH13_22+GT5	N	3
JN550g131.t1	AA2(60-242)	N	AA0	N	2
JN550g13130.t1	GH30_7(21-457)	GH30	CBM1+GH30_7	Y(1-23)	3
JN550g13131.t1	GH95(28-767)	GH95+CBM32+CBM51	GH95	Y(1-21)	3
JN550g13148.t1	CE15(43-364)	CE15+CBM1	CE15	Y(1-20)	3
JN550g13149.t1	AA9(9-234)	AA9	N	Y(1-21)	2
JN550g1315.t1	GH92(328-722)	GH92	GH92	Y(1-19)	3
JN550g13155.t1	GH72(22-330)	GH72+CBM43	GH72	Y(1-24)	3
JN550g13177.t1	GH35(47-393)	GH35	GH35	Y(1-23)	3
JN550g13224.t1	GH5_15(100-385)	GH5	GH5_15	Y(1-21)	3
JN550g13240.t1	CE4(79-206)	CBM18	N	Y(1-27)	2
JN550g13264.t1	CE4(45-151)	N	N	N	1
JN550g13266.t1	AA9(5-214)	AA9	N	Y(1-25)	2
JN550g13268.t1	GH79(45-423)	GH79	GH79	Y(1-31)	3
JN550g13272.t1	GH25(28-210)	GH25	N	Y(1-23)	2
JN550g13350.t1	GH132(104-413)	GH132	N	Y(1-26)	2
JN550g13352.t1	GH114(44-256)	N	N	Y(1-29)	1
JN550g1337.t1	GH132(42-307)	GH132	N	Y(1-24)	2
JN550g13386.t1	GH2(40-922)	GH2+CBM67	GH2	N	3
JN550g13403.t1	GT2_Chitin_synth_2(654-1177)	GT2	GT2	N	3
JN550g13405.t1	GH78(379-782)	GH78	GH78	Y(1-31)	3
JN550g13413.t1	GT1(101-501)	GT1	GT1	N	3
JN550g13414.t1	GH106(30-995)	GH106	GH106	Y(1-24)	3
JN550g13415.t1	GH3(81-300)	GH3+CBM1	GH3	N	3
JN550g13418.t1	GT90(358-651)	GT90	GT90	N	3
JN550g13467.t1	GT2_Glyco_tranf_2_3(281-495)	N	GT2	N	2
JN550g13468.t1	GH16_22(121-298)	N	N	Y(1-30)	1
JN550g13469.t1	GT69(127-404)	GT69	GT69	N	3
JN550g13472.t1	GH72(19-332)+CBM43(389-471)	GH72+CBM43	CBM43+GH72	Y(1-20)	3
JN550g13477.t1	GH43_6(29-319)	N	GH43_6	Y(1-33)	2
JN550g1348.t1	GH15(48-462)+CBM20(513-601)	GH15+CBM20	CBM20+GH15	Y(1-22)	3
JN550g13488.t1	AA9(11-237)	AA9+CBM1	N	N	2
JN550g13491.t1	GH35(44-365)	GH35	GH35	Y(1-20)	3
JN550g13492.t1	GH20(173-505)	N	GH20	Y(1-18)	2
JN550g13506.t1	GH78(406-812)	GH78	GH78	Y(1-31)	3
JN550g13534.t1	GH31(382-829)	GH31	GH31	Y(1-32)	3
JN550g13543.t1	GH43_30(41-315)	N	N	Y(1-21)	1
JN550g13555.t1	GH18(26-423)	CBM18	CBM18+GH18	N	3
JN550g13563.t1	GH62(23-293)	GH62+CBM1+CBM13	GH62	Y(1-39)	3
JN550g13564.t1	GH10(36-329)	GH10+CBM1+CBM2+CBM22	GH10	Y(1-17)	3
JN550g13589.t1	GT22(5-389)	GT22	GT22	N	3
JN550g13620.t1	CE8(156-421)	N	CE8	N	2
JN550g13624.t1	AA4(26-552)	AA4	AA4	N	3
JN550g1365.t1	GT15(116-386)	GT15	GT15	N	3
JN550g13653.t1	AA3_2(40-588)	N	AA3_2	Y(1-27)	2
JN550g13656.t1	PL1_7(100-281)	PL1	N	Y(1-28)	2
JN550g13664.t1	CE1(39-239)	N	N	Y(1-19)	1
JN550g13666.t1	GH128(121-315)	N	GH128	Y(1-29)	2
JN550g13676.t1	GH18(48-377)	GH18+CBM18	GH18	Y(1-24)	3
JN550g13724.t1	CE3(23-218)	N	N	Y(1-19)	1
JN550g13726.t1	GH131(27-284)	GH131	N	Y(1-22)	2
JN550g13767.t1	GH43_36(33-296)	GH43	GH43_36	Y(1-20)	3
JN550g13768.t1	GH11(73-234)	GH11	N	Y(1-20)	2
JN550g13776.t1	GH79(43-494)	GH79	GH79	N	3
JN550g13783.t1	CE5(34-237)	N	N	Y(1-21)	1
JN550g1381.t1	GT2_Chitin_synth_2(1202-1709)	GT2	GT2	N	3
JN550g1382.t1	GT2_Chitin_synth_2(1047-1555)	GT2	GT2	N	3
JN550g13846.t1	GH7(18-435)	GH7	GH7	Y(1-25)	3
JN550g13850.t1	GH125(103-287)+GH125(295-501)	GH125	GH125	Y(1-24)	3
JN550g13881.t1	GH16_18(65-220)	N	N	Y(1-18)	1
JN550g1391.t1	GH28(38-286)	GH28	N	Y(1-22)	2
JN550g13914.t1	GT2_Glyco_trans_2_3(705-912)	GT0	GT0	N	3
JN550g13915.t1	GH16_4(136-471)	CBM6	GH16_4	N	3
JN550g1392.t1	GT32(124-202)	GT32	GT32	Y(1-27)	3
JN550g13934.t1	CE5(27-206)	CE5	N	Y(1-31)	2
JN550g1397.t1	GH3(169-381)	GH3+CBM1	GH3	N	3
JN550g13981.t1	GH125(73-496)	GH125	GH125	Y(1-21)	3
JN550g1405.t1	GH105(47-368)	GH105	GH105	N	3
JN550g141.t1	GH75(1-173)	GH75	N	N	2
JN550g1417.t1	GH16_4(134-453)	CBM4+CBM54+CBM6	GH16_4	N	3
JN550g1418.t1	GT2_Glyco_trans_2_3(501-706)	GT0	GT0	N	3
JN550g1450.t1	GH18(22-278)	N	N	Y(1-22)	1
JN550g1515.t1	GH28(78-430)	GH28	GH28	Y(1-21)	3
JN550g1516.t1	CE8(52-382)	CE8	CE8	Y(1-33)	3
JN550g1522.t1	PL3_2(43-228)	PL3+CBM13	PL3_2	Y(1-18)	3
JN550g1532.t1	GH3(37-244)	GH3	GH3	N	3
JN550g1550.t1	GT1(155-448)	N	N	N	1
JN550g1592.t1	GH131(22-259)	GH131+CBM1	N	Y(1-20)	2
JN550g1609.t1	AA16(20-182)	N	N	N	1
JN550g1634.t1	GH76(33-411)	GH76	GH76	Y(1-26)	3
JN550g1708.t1	GH152(83-349)	N	GH152	N	2
JN550g1740.t1	GT2_Glyco_trans_2_3(536-747)	GT0	GT0	N	3
JN550g1741.t1	GH37(154-713)	GH37	GH37	N	3
JN550g1746.t1	AA7(36-212)	N	N	N	1
JN550g1756.t1	PL1_7(75-256)	PL1	PL1_7	Y(1-25)	3
JN550g184.t1	CE1(32-237)	CE1+CBM2	CE1	Y(1-28)	3
JN550g1864.t1	CE3(45-239)	CE3	N	Y(1-62)	2
JN550g187.t1	GH5_5(23-308)	GH5+CBM1	GH5_5	Y(1-20)	3
JN550g1913.t1	AA1_2(40-382)	AA1	AA1_2	Y(1-21)	3
JN550g1940.t1	GH16_1(60-295)	N	N	N	1
JN550g1954.t1	GH3(296-508)	GH3+CBM1	GH3	N	3
JN550g1960.t1	GH55(178-719)	N	GH55	Y(1-25)	2
JN550g1979.t1	GH71(32-400)	GH71	GH71	N	3
JN550g1999.t1	GT25(8-229)	GT25	N	N	2
JN550g2068.t1	CE5(56-228)	N	N	Y(1-19)	1
JN550g207.t1	CE3(33-225)	N	N	Y(1-30)	1
JN550g2094.t1	GT2_Chitin_synth_1(462-624)+GT2_Chitin_synth_2(602-792)	GT2	GT2	N	3
JN550g2125.t1	GH13_40(41-401)	GH13	GH13_40	N	3
JN550g2143.t1	AA7(93-303)	N	N	N	1
JN550g2162.t1	AA5_2(157-700)	AA5+CBM32	AA5_2	Y(1-56)	3
JN550g2167.t1	PL1_4(156-318)	PL1	N	N	2
JN550g2168.t1	AA3_2(25-596)	AA3	AA3_2	N	3
JN550g218.t1	AA7(140-569)	N	N	N	1
JN550g2197.t1	GH18(27-403)	GH18	N	Y(1-22)	2
JN550g224.t1	CE4(45-149)	N	N	N	1
JN550g2279.t1	CE5(47-220)	CE5	N	N	2
JN550g2282.t1	AA7(52-225)	N	N	N	1
JN550g2307.t1	GT2_Chitin_synth_2(257-545)	N	GT2	N	2
JN550g2314.t1	AA3_2(36-409)	AA3	AA3_2	N	3
JN550g2317.t1	AA3_2(48-673)	AA3	AA3	Y(1-27)	3
JN550g2338.t1	AA3_2(24-597)	AA3	AA3_2	N	3
JN550g2381.t1	CE4(135-262)	CE4+CBM18	N	Y(1-54)	2
JN550g2395.t1	AA9(7-221)	AA9+CBM1	AA9+CBM1	Y(1-19)	3
JN550g2411.t1	GH18(204-545)	GH18+CBM18	CBM18+GH18	N	3
JN550g2419.t1	GH30_7(28-467)	GH30	GH30_7	N	3
JN550g2433.t1	CE4(54-179)	CE4+CBM18	N	N	2
JN550g2445.t1	GH62(20-303)	GH62+CBM2	GH62	Y(1-67)	3
JN550g2446.t1	GH43_36(91-356)	GH43	CBM1+GH43_36	Y(1-24)	3
JN550g2463.t1	CE5(31-236)	CE5	N	Y(1-27)	2
JN550g2466.t1	GH3(86-300)	GH3+CBM1	GH3	Y(1-16)	3
JN550g2468.t1	AA4(6-555)	AA4	AA4	N	3
JN550g2483.t1	AA3_2(29-651)	AA3	AA3	Y(1-27)	3
JN550g2488.t1	GT59(76-546)	GT59	GT59	N	3
JN550g2511.t1	AA7(147-323)	N	N	N	1
JN550g2527.t1	GH135(25-257)	N	N	N	1
JN550g2545.t1	GH128(33-263)	N	N	N	1
JN550g2552.t1	AA8(46-864)	AA3+AA8+CBM1	AA3_1+AA8+CBM1	N	3
JN550g256.t1	GH5_11(30-367)	GH5	GH5_11	Y(1-19)	3
JN550g2585.t1	GH3(30-138)	GH3+CBM6	GH3	N	3
JN550g2587.t1	CBM67(13-196)+GH78(291-794)	GH78+CBM67	GH78	N	3
JN550g2650.t1	GH76(28-396)	GH76	GH76	N	3
JN550g2655.t1	AA7(54-265)	N	N	Y(1-20)	1
JN550g2670.t1	GH76(29-401)	GH76	GH76	Y(1-22)	3
JN550g2674.t1	AA3_2(36-610)	AA3	AA3_2	N	3
JN550g2714.t1	GH79(42-437)	N	GH79	Y(1-20)	2
JN550g2727.t1	GH10(38-349)	GH10+CBM9	N	Y(1-20)	2
JN550g2758.t1	GH55(82-860)	GH0+GH55	GH55	N	3
JN550g2784.t1	GH55(146-892)	GH55	GH55	N	3
JN550g2790.t1	GT90(343-619)	GT90	GT90	Y(1-21)	3
JN550g282.t1	GH76(26-402)	GH76	GH76	Y(1-20)	3
JN550g2820.t1	GT2_Chitin_synth_1(237-399)+GT2_Chitin_synth_2(377-585)	GT2	GT2	N	3
JN550g2845.t1	GH2(40-795)	GH2	GH2	Y(1-18)	3
JN550g2863.t1	GH54(28-343)+CBM42(361-501)	GH54+CBM13+CBM42	CBM42+GH54	N	3
JN550g2909.t1	GH93(51-359)	GH93	GH93	Y(1-20)	3
JN550g2919.t1	CE5(26-214)	N	N	N	1
JN550g2934.t1	AA3_2(45-625)	AA3	AA3_2	N	3
JN550g2960.t1	GH63(484-934)	GH0	GH0	N	3
JN550g3014.t1	CE1(35-226)	CE1+CBM2	N	Y(1-22)	2
JN550g3046.t1	GH135(20-212)	N	N	N	1
JN550g3068.t1	GT25(69-273)	GT25	GT25	N	3
JN550g3131.t1	GH115(20-624)	GH115	GH115	N	3
JN550g3156.t1	GH30_7(19-470)	N	N	N	1
JN550g3175.t1	AA1_3(26-342)	AA1	AA1_3	N	3
JN550g3220.t1	AA5(484-988)	AA5	AA5_1	N	3
JN550g3230.t1	GH105(56-412)	N	GH105	N	2
JN550g3240.t1	AA3_2(72-287)	N	N	N	1
JN550g3246.t1	AA7(31-210)	N	N	N	1
JN550g3261.t1	CE2(170-401)	CE0+CE2	CE0	Y(1-33)	3
JN550g3288.t1	GH13_1(54-355)+CBM20(497-587)	CBM20	CBM20+GH13_1	N	3
JN550g330.t1	GH105(36-401)	GH105	GH105	Y(1-27)	3
JN550g3313.t1	GH12(218-364)	N	N	N	1
JN550g3330.t1	GT20(172-628)	GT20	GT20	N	3
JN550g3335.t1	AA9(9-233)	AA9+CBM1	N	N	2
JN550g3346.t1	GT32(81-156)	N	GT32	N	2
JN550g3399.t1	GH2(19-549)	GH2	GH2	N	3
JN550g3429.t1	GH53(21-346)	GH53	GH53	Y(1-18)	3
JN550g343.t1	GH55(30-774)	GH0+GH55	GH55	Y(1-22)	3
JN550g3446.t1	GH16_3(31-292)	CBM56+CBM6	N	Y(1-20)	2
JN550g3450.t1	CE4(66-195)	N	N	N	1
JN550g3454.t1	GH7(24-415)	GH7+CBM1	GH7	Y(1-19)	3
JN550g3506.t1	GT62(65-329)	GT62	GT62	N	3
JN550g3533.t1	AA7(163-607)	AA7	N	N	2
JN550g3539.t1	CE5(9-198)	N	N	N	1
JN550g3559.t1	GT2_Glycos_transf_2(10-179)	GT2	GT2	N	3
JN550g3586.t1	AA3_2(4-559)	AA3	AA3_2	N	3
JN550g3642.t1	GH18(29-290)	N	N	Y(1-22)	1
JN550g3645.t1	GH11(36-207)	GH11	N	Y(1-18)	2
JN550g3647.t1	GT1(205-447)	N	GT1	N	2
JN550g3658.t1	CE2(192-414)	CE2	CBM1+CE2	Y(1-24)	3
JN550g3673.t1	CBM67(155-325)+GH78(349-883)	GH78+CBM67	GH78	N	3
JN550g3685.t1	GH20(342-558)	GH20	GH20	Y(1-23)	3
JN550g3718.t1	GH13_25(1082-1534)	GH133	GH13_25+GH133	N	3
JN550g3731.t1	AA3_2(4-574)	AA3	AA3_2	N	3
JN550g3765.t1	GH33(31-333)	GH33	GH33	N	3
JN550g3767.t1	GH53(29-362)	GH53	GH53	Y(1-18)	3
JN550g3770.t1	GT15(61-348)	GT15	GT15	Y(1-34)	3
JN550g378.t1	AA3_1(219-734)	N	AA0	N	2
JN550g3785.t1	GH38(289-546)	GH38	GH38	N	3
JN550g3806.t1	GT8(105-344)	GT8	GT8	N	3
JN550g3808.t1	AA7(62-477)	N	N	Y(1-25)	1
JN550g3833.t1	AA7(56-267)	N	N	Y(1-28)	1
JN550g3840.t1	GH43_36(23-294)	GH43	CBM13+GH43_36	Y(1-20)	3
JN550g3841.t1	AA9(6-225)	AA9+CBM18	N	Y(1-16)	2
JN550g3856.t1	GH51(205-647)	GH51	GH51	Y(1-34)	3
JN550g3879.t1	GT25(66-285)	N	N	N	1
JN550g3895.t1	AA7(58-233)	N	N	Y(1-20)	1
JN550g3898.t1	CE16(30-338)	CE16	CE16	Y(1-22)	3
JN550g3899.t1	GH10(74-293)	GH10+CBM1+CBM22+CBM9	CBM1+GH10	Y(1-29)	3
JN550g3909.t1	GH92(264-772)	GH92	GH92	N	3
JN550g3912.t1	AA7(60-498)	N	N	N	1
JN550g3922.t1	GH5_12(5-526)	GH5	GH5_12	N	3
JN550g3924.t1	AA3_2(14-543)	AA3	AA3_2	N	3
JN550g3925.t1	AA9(8-220)	AA9+CBM1	N	Y(1-22)	2
JN550g3935.t1	GH79(37-502)	GH79	GH79	N	3
JN550g3938.t1	GT90(654-937)	GT90	GT90	N	3
JN550g3942.t1	GH47(58-595)	GH47	GH47	N	3
JN550g3959.t1	GH43_13(92-300)	GH43	GH43_13	N	3
JN550g3966.t1	GH43_26(14-311)	N	N	N	1
JN550g4007.t1	AA7(118-315)	N	N	Y(1-27)	1
JN550g4048.t1	CE5(40-213)	N	N	Y(1-27)	1
JN550g4051.t1	AA1_3(53-363)	AA1	AA1_3	Y(1-23)	3
JN550g4090.t1	AA7(77-525)	N	N	N	1
JN550g4126.t1	AA12(27-420)	AA12	AA12	Y(1-23)	3
JN550g4132.t1	GH55(17-762)	GH55	GH55	N	3
JN550g4148.t1	GH75(13-255)	N	N	N	1
JN550g4189.t1	GH3(79-291)	GH3	GH3	N	3
JN550g4266.t1	GH45(23-222)	GH45+CBM1	GH45	Y(1-20)	3
JN550g4267.t1	GH47(119-581)	GH47	GH47	N	3
JN550g431.t1	GH31(256-722)	GH31	GH31	N	3
JN550g432.t1	GH16_3(14-264)	CBM4	GH16_3	N	3
JN550g4321.t1	CE15(78-393)	CE15	CE15	Y(1-20)	3
JN550g4334.t1	GH12(104-251)	GH12+CBM1	N	Y(1-20)	2
JN550g4351.t1	GH115(43-706)	GH115	GH115	N	3
JN550g4355.t1	GH76(29-395)	GH76	GH76	Y(1-22)	3
JN550g4357.t1	GT2_Glyco_tranf_2_3(69-305)	N	GT2	N	2
JN550g4360.t1	AA4(132-315)	N	N	Y(1-24)	1
JN550g4397.t1	AA3_2(35-625)	AA3	AA3_2	Y(1-25)	3
JN550g4410.t1	GT1(134-458)	N	GT1	N	2
JN550g4411.t1	AA9(11-220)	AA9	AA9+CBM1	N	3
JN550g4414.t1	GH94(46-770)	GH94	GH94	N	3
JN550g444.t1	GH128(46-281)	GH128	N	Y(1-39)	2
JN550g4448.t1	AA9(9-226)	AA9	N	N	2
JN550g4464.t1	AA16(17-191)	AA16	N	Y(1-28)	2
JN550g4487.t1	GH76(27-215)	N	N	Y(1-34)	1
JN550g4488.t1	AA3_3(11-590)	N	AA3_3	N	2
JN550g4514.t1	GH47(83-554)	GH47	GH47	N	3
JN550g4537.t1	CE3(58-270)	N	N	Y(1-25)	1
JN550g4538.t1	GT20(245-680)	GT20	GT20	N	3
JN550g4553.t1	AA9(9-241)	AA9+CBM1	N	Y(1-30)	2
JN550g456.t1	GH92(297-813)	GH92	GH92	N	3
JN550g4573.t1	AA1(54-401)	AA1	AA1	N	3
JN550g4597.t1	PL3_2(32-222)	PL3+CBM13	N	Y(1-39)	2
JN550g4605.t1	GH76(28-404)	GH76	GH76	Y(1-21)	3
JN550g4621.t1	GH51(17-511)	GH51	GH51	N	3
JN550g4627.t1	GH76(29-398)	GH76	N	Y(1-22)	2
JN550g4665.t1	AA9(5-224)	AA9+CBM1	N	N	2
JN550g4683.t1	AA7(32-241)	N	N	N	1
JN550g4699.t1	AA4(33-447)	AA4	AA4	N	3
JN550g4701.t1	CE4(40-164)	CE4+CBM18	CBM18+CE4	Y(1-47)	3
JN550g4733.t1	CBM67(18-154)+GH78(262-773)	GH78+CBM67	GH78	N	3
JN550g4740.t1	GH47(43-517)	GH47	GH47	Y(1-20)	3
JN550g4760.t1	CE9(23-413)	CE9	CE9	N	3
JN550g4761.t1	GH3(80-304)	N	GH3	N	2
JN550g4769.t1	GH7(20-452)	GH7+CBM1	GH7	Y(1-20)	3
JN550g4773.t1	GH31(255-695)	GH31	GH31	N	3
JN550g4774.t1	GH3(111-336)	GH3	GH3	Y(1-21)	3
JN550g4806.t1	AA1_3(49-361)	AA1	AA1_3	Y(1-21)	3
JN550g4867.t1	GH3(69-328)	GH3+CBM6	GH3	Y(1-32)	3
JN550g4880.t1	GH27(20-220)	GH27+CBM13+CBM35+CBM51	GH27	Y(1-19)	3
JN550g4932.t1	GH93(37-344)	GH93	GH93	Y(1-21)	3
JN550g4933.t1	GT39(57-302)	GT39	GT39	N	3
JN550g5015.t1	PL4_5(43-573)	PL4	PL4_5	Y(1-30)	3
JN550g5103.t1	CE3(86-284)	N	N	N	1
JN550g5123.t1	GT62(52-314)	GT62	GT62	N	3
JN550g5148.t1	AA9(10-235)	AA9	AA9	N	3
JN550g5153.t1	GH3(17-236)	GH3	GH3	N	3
JN550g5156.t1	AA7(41-251)	AA7+CBM18	AA7+CBM18	N	3
JN550g5159.t1	GH6(141-430)	GH6+CBM1	CBM1+GH6	Y(1-18)	3
JN550g516.t1	GH11(46-221)	GH11+CBM1	N	Y(1-21)	2
JN550g5162.t1	GT71(141-375)	GT71	N	N	2
JN550g5172.t1	GH72(19-330)	GH72+CBM43	CBM43+GH72	Y(1-21)	3
JN550g519.t1	GH16_10(38-231)	N	N	Y(1-21)	1
JN550g5215.t1	AA11(19-221)	AA11	N	N	2
JN550g5216.t1	AA1_3(50-355)	AA1	AA1_3	Y(1-21)	3
JN550g5225.t1	GT3(19-655)	GT3	GT3	N	3
JN550g5236.t1	GH5_23(145-422)	N	GH5_23	Y(1-19)	2
JN550g5254.t1	GH1(154-597)	N	GH1	Y(1-23)	2
JN550g5258.t1	AA9(8-226)	AA9+CBM1	N	Y(1-22)	2
JN550g529.t1	GH2(158-766)	GH2	GH2	N	3
JN550g5305.t1	GH67(18-694)	GH67	GH67	N	3
JN550g5356.t1	GH5_4(69-356)+CBM46(401-488)	GH5+CBM1	CBM1+GH5_4	Y(1-36)	3
JN550g5364.t1	GH18(148-491)	CBM18	CBM18+GH18	Y(1-24)	3
JN550g539.t1	AA7(42-447)	N	N	N	1
JN550g5414.t1	PL3_2(45-235)	PL3+CBM13	PL3_2	Y(1-20)	3
JN550g5454.t1	AA7(23-209)	N	N	N	1
JN550g5457.t1	AA3_2(5-592)	N	AA3_2	N	2
JN550g5476.t1	AA7(72-490)	N	N	N	1
JN550g5563.t1	GH78(68-625)	GH78	GH78	N	3
JN550g5565.t1	CE1(47-203)	N	N	Y(1-17)	1
JN550g5567.t1	AA7(49-487)	AA7	AA7	Y(1-20)	3
JN550g5602.t1	GH29(317-685)	N	GH29	N	2
JN550g5665.t1	GH55(27-757)	GH55	GH55	Y(1-19)	3
JN550g5675.t1	GH1(602-1073)	GH1	GH1	N	3
JN550g5679.t1	GH3(89-310)	GH3+CBM1	GH3	N	3
JN550g5686.t1	AA3_2(23-586)	AA3	AA3_2	N	3
JN550g5717.t1	GH72(30-345)	GH72+CBM43	CBM43+GH72	Y(1-24)	3
JN550g5751.t1	GH18(28-298)	N	N	Y(1-25)	1
JN550g5782.t1	GT24(1179-1426)	GT24	GT24	Y(1-29)	3
JN550g5792.t1	AA11(19-222)	AA11	N	N	2
JN550g5798.t1	GH3(78-286)	GH3+CBM1	GH3	Y(1-20)	3
JN550g5801.t1	AA3_2(24-637)	AA3	AA3	N	3
JN550g5805.t1	GH5_15(97-400)	GH5	GH5_15	N	3
JN550g5817.t1	GT1(92-386)	N	GT1	N	2
JN550g5829.t1	CE8(29-306)	CE8	N	Y(1-42)	2
JN550g5834.t1	AA7(11-347)	N	N	N	1
JN550g5860.t1	GH18(276-609)	N	N	N	1
JN550g5874.t1	AA7(149-603)	N	N	N	1
JN550g5875.t1	GT55(6-379)	GT55	GT55	N	3
JN550g5887.t1	CE1(44-181)	CBM2	N	Y(1-21)	2
JN550g5888.t1	AA3_2(7-604)	AA3	AA3_2	N	3
JN550g589.t1	GH5_16(50-387)	GH5	GH5_16	Y(1-27)	3
JN550g5896.t1	GT90(338-613)	GT90	GT90	N	3
JN550g5903.t1	AA11(40-217)	AA11	N	Y(1-22)	2
JN550g5954.t1	GH5_5(37-316)	GH5+CBM1	GH5_5	Y(1-19)	3
JN550g5981.t1	AA7(43-249)	N	N	N	1
JN550g599.t1	GH43_24(48-288)	CBM35	CBM35+GH43_24	N	3
JN550g6032.t1	GH13_5(38-380)	GH13	GH13_5	N	3
JN550g6038.t1	GH2(9-700)	GH2	GH2	N	3
JN550g6064.t1	AA3_1(31-569)	AA3	AA3_1	N	3
JN550g6069.t1	GT4(218-350)	GT4	GT4	N	3
JN550g6134.t1	GH75(8-245)	GH75	N	Y(1-20)	2
JN550g6162.t1	GT39(68-306)	GT39	GT39	N	3
JN550g6198.t1	CE4(235-364)	CE4+CBM18	CBM18+CE4	Y(1-21)	3
JN550g6265.t1	GT66(27-675)	GT66	GT66	N	3
JN550g628.t1	AA3(64-592)	N	N	N	1
JN550g6311.t1	AA7(40-469)	N	N	N	1
JN550g6317.t1	GH146(44-557)	GH146+CBM13	CBM13+GH146	Y(1-29)	3
JN550g6333.t1	GH10(31-325)	GH10+CBM1+CBM2	GH10	Y(1-24)	3
JN550g636.t1	GH28(81-435)	GH28	GH28	Y(1-30)	3
JN550g6369.t1	GH76(139-521)	GH0+GH76	GH0	Y(1-25)	3
JN550g6392.t1	GT50(148-428)	GT50	GT50	N	3
JN550g6422.t1	GH93(49-304)	GH93	N	N	2
JN550g645.t1	GH10(27-333)+CBM1(387-414)	GH10+CBM1+CBM2+CBM22+CBM9	N	Y(1-19)	2
JN550g6512.t1	AA6(4-204)	AA6	N	N	2
JN550g6516.t1	GH3(90-287)	GH3+CBM1+CBM6	GH3	Y(1-29)	3
JN550g6517.t1	GH7(22-420)	GH7+CBM1	GH7	N	3
JN550g6537.t1	GH92(263-773)	GH92	GH92	N	3
JN550g6539.t1	AA3_2(45-668)	AA3	AA3	N	3
JN550g6549.t1	GH47(242-1016)	GH47	GH47	N	3
JN550g6567.t1	GH146(41-556)	GH146+CBM13	CBM13+GH146	N	3
JN550g6595.t1	GH16_23(109-305)	N	N	Y(1-24)	1
JN550g6596.t1	GH64(4-375)	GH64+CBM6	CBM6+GH64	N	3
JN550g6631.t1	GH16_22(90-304)	N	N	N	1
JN550g6648.t1	AA9(7-224)	AA9	N	N	2
JN550g665.t1	GH30_7(27-470)	GH30	GH30_7	Y(1-26)	3
JN550g6679.t1	GH1(2-468)	GH1	GH1	N	3
JN550g6691.t1	GH43_14(5-301)	N	GH43_14	N	2
JN550g6709.t1	PL1_2(73-248)	PL1	PL1_2	Y(1-22)	3
JN550g673.t1	AA2(108-355)	AA2	AA2	Y(1-22)	3
JN550g6733.t1	CE16(138-424)	CE0	N	N	2
JN550g6763.t1	AA3(137-714)	N	N	N	1
JN550g677.t1	GH47(77-561)	GH47	GH47	N	3
JN550g6772.t1	GH3(100-312)	GH3+CBM1	GH3	Y(1-30)	3
JN550g6860.t1	AA7(63-238)	N	N	Y(1-22)	1
JN550g6895.t1	AA7(75-282)	N	N	Y(1-55)	1
JN550g69.t1	GH131(15-260)	GH131+CBM1	GH131	N	3
JN550g6908.t1	CBM21(455-559)	CBM21	CBM21	N	3
JN550g6948.t1	GH95(6-749)	GH95+CBM13+CBM32+CBM51	GH95	N	3
JN550g696.t1	AA8(281-831)	AA3+AA8+CBM1	AA3_1	N	3
JN550g698.t1	CE5(39-212)	CE5	N	Y(1-24)	2
JN550g6987.t1	GH16_10(47-236)	N	N	N	1
JN550g7014.t1	PL1_6(124-331)	N	PL1	N	2
JN550g7045.t1	GH5_9(400-723)	GH5	GH5_9	N	3
JN550g706.t1	GH28(66-374)	GH28	GH28	Y(1-21)	3
JN550g7088.t1	AA7(39-445)	N	N	N	1
JN550g7090.t1	GH5_7(63-370)	GH5+CBM1+CBM27	GH5_7	N	3
JN550g7094.t1	GH81(230-902)	GH81+CBM6	GH81	N	3
JN550g7100.t1	AA3_2(20-587)	AA3	AA3_2	N	3
JN550g7106.t1	PL1_4(105-294)	PL1	PL1_4	Y(1-21)	3
JN550g7110.t1	CE5(70-242)	N	N	Y(1-19)	1
JN550g7115.t1	GT25(701-952)	GT25	GT25	N	3
JN550g7118.t1	PL3_2(118-305)	PL3	PL3_2	Y(1-26)	3
JN550g7134.t1	AA9(8-226)	N	N	Y(1-20)	1
JN550g7138.t1	GH78(1-326)	N	N	N	1
JN550g7144.t1	CE8(27-305)	CE8	CE8	Y(1-23)	3
JN550g7147.t1	GH43_21(86-317)	GH43+CBM42	GH43_21	N	3
JN550g7148.t1	AA16(21-183)	N	N	N	1
JN550g7150.t1	CE16(97-255)	N	N	Y(1-21)	1
JN550g7173.t1	AA12(31-437)	AA12	AA12	N	3
JN550g7180.t1	AA1_3(20-324)	AA1	AA1_3	N	3
JN550g7182.t1	GH131(22-263)	GH131+CBM1	CBM1+GH131	Y(1-20)	3
JN550g7187.t1	AA2(94-310)	N	N	N	1
JN550g7194.t1	GH30_7(24-462)	GH30	GH30_7	N	3
JN550g7222.t1	GH72(18-294)	GH72	GH72	Y(1-21)	3
JN550g7255.t1	GH95(26-766)	GH95	GH95	N	3
JN550g7289.t1	GH13_8(251-544)	GH13+CBM48	CBM48+GH13_8	N	3
JN550g7331.t1	GT4(228-398)	GT4	GT4	N	3
JN550g7365.t1	CE3(99-291)	N	N	N	1
JN550g7376.t1	GT76(63-449)	GT76	N	N	2
JN550g7379.t1	GH78(37-590)	GH78	GH78	N	3
JN550g7380.t1	GH28(56-410)	N	GH28	Y(1-28)	2
JN550g7382.t1	GH2(106-953)	GH2+CBM51+CBM67	GH2	N	3
JN550g7386.t1	GH125(462-677)	N	GH0	N	2
JN550g7413.t1	GH43_14(20-312)	GH43	GH43_14	N	3
JN550g744.t1	GT2_Glyco_tranf_2_3(311-519)	N	GT2	N	2
JN550g7475.t1	GH78(86-644)	GH78	GH78	Y(1-28)	3
JN550g748.t1	GT58(34-396)	GT58	GT58	N	3
JN550g7483.t1	GH92(292-803)	GH92	GH92	N	3
JN550g7490.t1	CE12(37-227)	CE12	N	N	2
JN550g7491.t1	GH2(51-482)	GH2+CBM42	GH2	Y(1-21)	3
JN550g7504.t1	AA3_2(42-669)	AA3	AA3	Y(1-24)	3
JN550g7508.t1	CE16(42-344)	CE0	GH3	Y(1-25)	3
JN550g7545.t1	GH3(74-287)	GH3+CBM1	GH3	N	3
JN550g7565.t1	GH3(35-246)	GH3+CBM6	GH3	N	3
JN550g7594.t1	AA9(5-213)	AA9	N	N	2
JN550g7595.t1	AA7(160-595)	N	N	Y(1-27)	1
JN550g7631.t1	GH5_16(35-374)	GH5	GH5_16	Y(1-22)	3
JN550g7636.t1	AA3_1(19-542)	AA3+AA8	AA3_1	N	3
JN550g7642.t1	CE12(7-209)	CE12	N	N	2
JN550g7643.t1	GH16_3(32-280)	CBM56	N	Y(1-48)	2
JN550g7680.t1	CE5(33-226)	CE5	N	Y(1-22)	2
JN550g7689.t1	GH5_16(64-426)	N	GH5_16	Y(1-31)	2
JN550g7700.t1	CE5(39-204)	CE5	N	Y(1-20)	2
JN550g7708.t1	AA3(18-603)	AA3	AA3	Y(1-19)	3
JN550g773.t1	AA7(39-472)	N	N	N	1
JN550g777.t1	GT33(42-448)	GT33	GT33	N	3
JN550g7772.t1	AA3_2(5-591)	N	AA3_2	N	2
JN550g7778.t1	GH18(9-361)	GH18+CBM12+CBM5	GH18	N	3
JN550g7822.t1	AA2(100-339)	N	AA2	N	2
JN550g7837.t1	CE5(42-217)	CE5	N	N	2
JN550g788.t1	CE12(23-238)	N	N	Y(1-20)	1
JN550g7891.t1	GH6(59-353)	GH6+CBM2+CBM3	GH6	Y(1-27)	3
JN550g7899.t1	CE5(26-224)	CE5+CBM1	N	N	2
JN550g7902.t1	AA7(64-277)	AA7+CBM18	N	Y(1-23)	2
JN550g7911.t1	AA3_2(18-544)	AA3	AA3_2	N	3
JN550g7921.t1	GH11(46-223)	CE4+GH11+CBM1+CBM2+CBM36+CBM6+CBM60	N	Y(1-20)	2
JN550g7940.t1	GH3(90-306)	GH3+CBM1	GH3	Y(1-22)	3
JN550g7948.t1	AA12(25-421)	AA12	AA12+AA8	N	3
JN550g7950.t1	GH92(313-824)	GH92	GH92	Y(1-30)	3
JN550g7969.t1	GT15(117-426)	GT15	GT15	N	3
JN550g7978.t1	GH16_19(110-274)	GH16+CBM18	CBM18+GH16_19	Y(1-21)	3
JN550g80.t1	GT22(137-624)	GT22	GT22	N	3
JN550g8026.t1	PL3_2(40-229)	PL3+CBM13	N	Y(1-26)	2
JN550g8057.t1	AA3_1(215-741)	N	AA0	N	2
JN550g8064.t1	GH31(242-726)	N	GH31	N	2
JN550g8079.t1	GT90(319-609)	GT90	GT90	N	3
JN550g8105.t1	GH72(32-333)	GH72	GH72	Y(1-19)	3
JN550g8112.t1	PL1_4(93-278)	PL1	PL1_4	Y(1-21)	3
JN550g8113.t1	GH31(250-771)	GH31	GH31	N	3
JN550g8116.t1	GT2_Chitin_synth_1(227-395)+GT2_Chitin_synth_2(372-594)	GT2	GT2	N	3
JN550g814.t1	GH28(75-422)	GH28	GH28	Y(1-26)	3
JN550g8193.t1	GH45(26-222)	GH45+CBM1+CBM10	CBM1+GH45	Y(1-23)	3
JN550g8211.t1	GH49(31-592)	GH49	GH49	Y(1-27)	3
JN550g8219.t1	GT62(100-362)	GT62	GT62	N	3
JN550g8266.t1	GT57(64-295)+GT57(332-565)	GT57	GT57	N	3
JN550g830.t1	GT22(36-467)	GT22	GT22	N	3
JN550g8300.t1	GH16_18(67-222)	N	GH16_18	Y(1-21)	2
JN550g8321.t1	GH140(247-514)	N	N	Y(1-24)	1
JN550g8326.t1	AA9(8-210)	AA9+CBM1	AA9+CBM1	N	3
JN550g8337.t1	GH131(31-283)	GH131	GH131	Y(1-22)	3
JN550g8342.t1	CE5(38-210)	N	N	N	1
JN550g8348.t1	GH3(41-263)	GH3+CBM6	GH3	N	3
JN550g8365.t1	GH2(62-723)	GH2	GH2	Y(1-23)	3
JN550g8392.t1	AA3_2(77-651)	AA3	AA3_2	N	3
JN550g8393.t1	GT21(52-360)	GT21	GT21	N	3
JN550g840.t1	CE8(55-373)	CE8	CE8	Y(1-24)	3
JN550g8406.t1	AA7(68-488)	N	N	Y(1-20)	1
JN550g8408.t1	CE12(31-226)	CE12	N	N	2
JN550g8428.t1	GH135(20-281)	N	N	N	1
JN550g8434.t1	PL9_3(23-380)	PL9	PL9_3	Y(1-23)	3
JN550g8436.t1	GH16_4(117-445)	CBM4+CBM54+CBM6	GH16_4	N	3
JN550g8437.t1	GT2_Glyco_trans_2_3(512-753)	GT0	GT0	N	3
JN550g8441.t1	GH43_21(82-309)	N	N	Y(1-20)	1
JN550g8443.t1	GH43_30(60-339)	N	N	Y(1-52)	1
JN550g8465.t1	GH5_5(21-347)	N	GH5_5	N	2
JN550g8507.t1	AA9(10-294)	N	N	Y(1-20)	1
JN550g8537.t1	AA3_2(5-589)	AA3	AA3_2	N	3
JN550g8563.t1	GH135(11-231)	GH135	N	N	2
JN550g8564.t1	GT4(2516-2666)	N	GT4	N	2
JN550g8579.t1	CE5(45-218)	CE5	N	Y(1-20)	2
JN550g8587.t1	GT32(98-183)	GT32	GT32	N	3
JN550g8590.t1	GH43_6(29-319)	N	GH43_6	Y(1-22)	2
JN550g8594.t1	GH76(34-398)	GH76	GH76	N	3
JN550g8624.t1	GH43_34(34-318)+CBM66(334-494)	GH43+CBM6+CBM66	CBM66+GH43_34	Y(1-22)	3
JN550g8630.t1	AA3_1(219-735)	N	AA0	N	2
JN550g8705.t1	GH63(600-810)	GH63	GH63	Y(1-30)	3
JN550g8719.t1	AA7(39-239)	N	N	N	1
JN550g8727.t1	GH16_1(242-474)	N	GH16_1	N	2
JN550g8754.t1	GT8(9-221)	GT8	GT8	N	3
JN550g8757.t1	GH47(108-602)	GH47	GH47	N	3
JN550g8786.t1	GH154(24-159)+GH154(178-391)	GH154	GH154	N	3
JN550g8815.t1	GH2(29-922)	GH2+CBM51+CBM67	GH2	N	3
JN550g8816.t1	GH31(207-568)	GH31	GH31	N	3
JN550g8825.t1	GH16_3(118-323)	N	N	N	1
JN550g8830.t1	CE12(32-245)	CE12	N	Y(1-19)	2
JN550g8853.t1	GH3(86-281)	GH3	GH3	N	3
JN550g8854.t1	GH55(202-951)	GH0+GH55	GH55	Y(1-21)	3
JN550g8858.t1	GT1(155-468)	N	GT1	N	2
JN550g8898.t1	GH78(243-631)	GH78	GH78	N	3
JN550g8941.t1	GT69(153-406)	GT69	GT69	Y(1-31)	3
JN550g8949.t1	GH74(87-183)	GH74+CBM1+CBM2	CBM1+GH74	Y(1-21)	3
JN550g8955.t1	GT15(164-451)	N	GT15	N	2
JN550g8963.t1	GH18(37-387)	GH18+CBM12+CBM16+CBM5+CBM55	GH18	Y(1-25)	3
JN550g8970.t1	CE15(40-360)	CE15+CBM1	N	N	2
JN550g8982.t1	GH30_3(61-475)	GH30	GH30_3	Y(1-30)	3
JN550g8986.t1	PL3_2(27-217)	PL3+CBM13	PL3_2	Y(1-16)	3
JN550g9013.t1	GH5_23(97-372)	N	N	Y(1-21)	1
JN550g9018.t1	AA3_2(46-700)	AA3	AA3	N	3
JN550g9048.t1	GH11(50-230)	GH11+CBM1+CBM36+CBM6+CBM60	N	Y(1-21)	2
JN550g9049.t1	CE5(47-223)	N	N	N	1
JN550g9052.t1	PL4_5(33-546)	N	PL4_5	Y(1-29)	2
JN550g9076.t1	GH7(18-447)	GH7+CBM1	GH7	Y(1-24)	3
JN550g9077.t1	AA7(55-486)	N	N	Y(1-35)	1
JN550g9083.t1	GH31(237-765)	GH31	GH31	N	3
JN550g9088.t1	AA9(7-219)	AA9	N	Y(1-16)	2
JN550g9134.t1	GH145(21-347)	GH145	GH145	N	3
JN550g9138.t1	GH43_26(49-378)	N	GH43_26	Y(1-21)	2
JN550g9139.t1	GH32(48-356)	GH32+CBM38	GH32	Y(1-28)	3
JN550g9163.t1	GH5_23(86-363)	N	GH5_23	Y(1-19)	2
JN550g9164.t1	GH115(37-647)	N	GH115	N	2
JN550g9166.t1	GH12(171-326)	GH12	N	Y(1-47)	2
JN550g9175.t1	CE8(46-306)	CE8	CE8	Y(1-20)	3
JN550g9176.t1	GH28(55-393)	GH28	GH28	Y(1-30)	3
JN550g9182.t1	GH3(70-319)	GH3	GH3	Y(1-20)	3
JN550g9185.t1	GH18(33-309)	N	N	N	1
JN550g9188.t1	GT1(269-584)	GT1	GT1	N	3
JN550g9219.t1	GH2(33-674)	GH2+CBM35+CBM6	GH2	Y(1-25)	3
JN550g9227.t1	AA3_2(33-529)	AA3	AA3_2	N	3
JN550g9228.t1	CE1(32-224)	CE1	CE1	Y(1-35)	3
JN550g9257.t1	GH128(178-388)	N	N	N	1
JN550g9302.t1	GT34(65-296)	GT34	GT34	N	3
JN550g9319.t1	GH36(43-740)	GH36	GH36	N	3
JN550g9322.t1	GH15(86-490)+CBM20(567-658)	GH15+CBM20	CBM20+GH15	N	3
JN550g9336.t1	GH47(169-661)	GH47	GH47	N	3
JN550g9355.t1	GH55(138-873)	GH0+GH55	GH55	Y(1-24)	3
JN550g9365.t1	GH55(163-920)	GH55	GH55	Y(1-20)	3
JN550g9375.t1	AA9(10-217)	N	N	Y(1-22)	1
JN550g9393.t1	GH47(116-606)	GH47	GH47	N	3
JN550g9418.t1	GT2_Glyco_trans_2_3(261-522)	N	N	N	1
JN550g9425.t1	GH16_1(134-359)	N	N	Y(1-46)	1
JN550g9427.t1	GT34(158-420)	GT34	GT34	N	3
JN550g9463.t1	CE3(71-273)	N	N	N	1
JN550g9471.t1	AA3_3(13-604)	AA3	AA3_3	N	3
JN550g9508.t1	GH29(323-684)	GH29	GH29	Y(1-24)	3
JN550g9523.t1	GT15(73-351)	GT15	GT15	N	3
JN550g9540.t1	AA2(24-245)	N	N	N	1
JN550g9544.t1	GT1(962-1370)	GT1	GT1	N	3
JN550g955.t1	CE5(27-225)	CE5+CBM1	N	Y(1-19)	2
JN550g9561.t1	GH11(44-213)	GH11	N	Y(1-20)	2
JN550g9574.t1	GT90(567-827)	GT90	GT90	N	3
JN550g9585.t1	AA1_3(53-363)	AA1	AA1_3	Y(1-23)	3
JN550g9586.t1	GH3(102-324)	GH3+CBM1	GH3	Y(1-23)	3
JN550g9604.t1	AA1_2(38-299)	AA1	N	N	2
JN550g9698.t1	AA9(12-233)	AA9+CBM1	N	Y(1-24)	2
JN550g9721.t1	AA9(9-231)	AA9+CBM1	AA9+CBM1	Y(1-22)	3
JN550g9763.t1	PL4_1(18-526)	PL4	PL4_1	Y(1-20)	3
JN550g9770.t1	GH32(34-324)	N	GH32	N	2
JN550g9773.t1	GH11(37-213)	GH11+CBM1+CBM60	N	Y(1-22)	2
JN550g9823.t1	AA7(116-316)	N	N	Y(1-32)	1
JN550g983.t1	CE1(35-239)	CE1+CBM1+CBM2	CE1	Y(1-31)	3
JN550g9862.t1	CE3(68-275)+CBM24(943-1016)	CE3	CE3	N	3
JN550g9874.t1	GH43_36(35-311)	GH43	GH43_36	Y(1-21)	3
JN550g9876.t1	AA3_2(4-547)	AA3	AA3_2	N	3
JN550g9877.t1	CE1(44-240)	N	N	Y(1-31)	1
JN550g9883.t1	AA7(55-263)	N	N	N	1
JN550g9886.t1	AA7(205-394)	N	N	N	1
JN550g9887.t1	GH17(487-755)	GH17	GH17	N	3
JN550g9891.t1	AA8(6-794)	AA3+AA8	AA3_1+AA8	Y(1-18)	3
JN550g9895.t1	GH16_22(103-338)	N	N	Y(1-24)	1
JN550g9939.t1	AA3_3(13-591)	AA3	AA3_3	N	3
JN550g995.t1	AA16(17-182)	AA16	N	Y(1-34)	2
JN550g9952.t1	PL4_1(17-528)	PL4	PL4_1	Y(1-29)	3
JN550g9954.t1	GH10(23-339)	GH10+CBM1+CBM2+CBM22+CBM9	GH10	Y(1-26)	3
JN550g9963.t1	AA3_3(13-605)	AA3	AA3_3	N	3
JN550g9978.t1	AA4(53-587)	AA4	AA4	N	3
JN550g9990.t1	GH43_1(4-324)	GH43+CBM22+CBM6	GH43_1	N	3
JN550g9156.t1	N	CE4	CE4	N	2
JN550g6324.t1	N	CE4	CE4	N	2
JN550g12210.t1	N	CE4	CE4	N	2
JN550g1228.t1	N	GH17	GH17	Y(1-16)	2
JN550g3649.t1	N	GH17	GH17	Y(1-18)	2
JN550g13835.t1	N	GH17	GH17	N	2
JN550g5624.t1	N	GH17	GH17	Y(1-32)	2
JN550g13398.t1	N	GH17	N	Y(1-20)	1
JN550g12295.t1	N	GH27+CBM35	CBM35+GH27+GH2	Y(1-22)	2
JN550g4292.t1	N	GH36	GH36	N	2
JN550g5396.t1	N	AA1	AA1	N	2
JN550g4680.t1	N	AA1	AA1	N	2
JN550g3285.t1	N	AA1	AA1	N	2
JN550g12020.t1	N	AA3	N	N	1
JN550g11328.t1	N	GT25	N	N	1
JN550g9243.t1	N	GT31	GT31	N	2
JN550g12683.t1	N	GT31	N	N	1
JN550g9776.t1	N	GT31	N	N	1
JN550g5250.t1	N	GT31	N	N	1
JN550g7315.t1	N	GT31	N	N	1
JN550g9847.t1	N	GT31	N	N	1
JN550g3853.t1	N	GT31	N	N	1
JN550g5931.t1	N	GT31	GT31	N	2
JN550g10895.t1	N	GT31	GT31	N	2
JN550g8880.t1	N	GT41	GT41	N	2
JN550g11763.t1	N	CBM1	N	N	1
JN550g533.t1	N	CBM12	N	N	1
JN550g6465.t1	N	CBM13	N	Y(1-19)	1
JN550g8176.t1	N	CBM18	N	N	1
JN550g10984.t1	N	CBM2	CBM1	Y(1-21)	2
JN550g5209.t1	N	CBM48	N	N	1
JN550g4320.t1	N	CBM5	N	Y(1-22)	1
JN550g4745.t1	N	CBM5	N	Y(1-23)	1
JN550g7669.t1	N	CBM5	N	Y(1-22)	1
JN550g9795.t1	N	CBM5	N	Y(1-27)	1
JN550g10562.t1	N	CBM5	N	Y(1-29)	1
JN550g13584.t1	N	CBM5	N	Y(1-22)	1
JN550g11547.t1	N	CBM5	N	N	1
JN550g11791.t1	N	CBM5	N	N	1
JN550g4854.t1	N	CBM57	N	Y(1-34)	1
JN550g1892.t1	N	CBM57	N	N	1
JN550g8925.t1	N	CBM57	N	N	1
JN550g11359.t1	N	CBM57	N	Y(1-20)	1
JN550g1343.t1	N	CBM57	N	N	1
JN550g12117.t1	N	CBM57	N	N	1
JN550g3157.t1	N	CBM57	N	N	1
JN550g67.t1	N	N	GH131	N	1
JN550g160.t1	N	N	GH6	N	1
JN550g430.t1	N	N	GH18	N	1
JN550g612.t1	N	N	GH36	N	1
JN550g623.t1	N	N	GH78+GH79	N	1
JN550g731.t1	N	N	GH12	N	1
JN550g747.t1	N	N	GT58	N	1
JN550g841.t1	N	N	GH28	N	1
JN550g911.t1	N	N	CBM50	N	1
JN550g931.t1	N	N	CBM43	N	1
JN550g1009.t1	N	N	GH47	N	1
JN550g1039.t1	N	N	GH10	N	1
JN550g1063.t1	N	N	GH16_1	N	1
JN550g1251.t1	N	N	GH71	N	1
JN550g1267.t1	N	N	GH27	N	1
JN550g1284.t1	N	N	GH19	Y(1-19)	1
JN550g1345.t1	N	N	GT0	N	1
JN550g1435.t1	N	N	GH76	N	1
JN550g1456.t1	N	N	GH18	N	1
JN550g1459.t1	N	N	GH18	N	1
JN550g1576.t1	N	N	GT2	Y(1-36)	1
JN550g1870.t1	N	N	CBM13	Y(1-21)	1
JN550g1914.t1	N	N	AA3_2	N	1
JN550g2041.t1	N	N	GT31	N	1
JN550g2164.t1	N	N	GT22	N	1
JN550g2196.t1	N	N	GT0	N	1
JN550g2348.t1	N	N	AA3_2	N	1
JN550g2479.t1	N	N	CE3	N	1
JN550g2529.t1	N	N	GH78	N	1
JN550g2540.t1	N	N	CBM48+GH13_8	N	1
JN550g2543.t1	N	N	GH23	N	1
JN550g2576.t1	N	N	GT2	N	1
JN550g2627.t1	N	N	GH27	N	1
JN550g2671.t1	N	N	CBM18+GH18	N	1
JN550g2731.t1	N	N	CE3	N	1
JN550g2774.t1	N	N	CBM18+GH18	N	1
JN550g2791.t1	N	N	GT31	N	1
JN550g2833.t1	N	N	GH78	N	1
JN550g2936.t1	N	N	GH28	N	1
JN550g2981.t1	N	N	GT95	N	1
JN550g2994.t1	N	N	CBM48+GH13_8	N	1
JN550g3105.t1	N	N	GT7	N	1
JN550g3167.t1	N	N	GT55	N	1
JN550g3213.t1	N	N	GH152	Y(1-33)	1
JN550g3248.t1	N	N	GT31	N	1
JN550g3324.t1	N	N	GH13_25+GH133	N	1
JN550g3379.t1	N	N	CBM18+GH18	N	1
JN550g3409.t1	N	N	GH43_11	N	1
JN550g3451.t1	N	N	CE4	N	1
JN550g3564.t1	N	N	CBM50	N	1
JN550g3697.t1	N	N	CBM13+GT27	N	1
JN550g3870.t1	N	N	GH31	N	1
JN550g3937.t1	N	N	GH42	N	1
JN550g4062.t1	N	N	GH35	N	1
JN550g4206.t1	N	N	GH27	N	1
JN550g4265.t1	N	N	CBM12	Y(1-26)	1
JN550g4310.t1	N	N	GT1	N	1
JN550g4398.t1	N	N	AA3_2	N	1
JN550g4494.t1	N	N	PL1_7	N	1
JN550g4620.t1	N	N	CBM48+GH13_8	N	1
JN550g4679.t1	N	N	AA1	N	1
JN550g4732.t1	N	N	GH78	N	1
JN550g4870.t1	N	N	GH18	N	1
JN550g5166.t1	N	N	AA1	N	1
JN550g5269.t1	N	N	GH18	N	1
JN550g5271.t1	N	N	CBM18+GH18	N	1
JN550g5306.t1	N	N	CE5	N	1
JN550g5314.t1	N	N	GH47	N	1
JN550g5469.t1	N	N	GT22	N	1
JN550g5519.t1	N	N	GH76	N	1
JN550g5523.t1	N	N	GH18	N	1
JN550g5701.t1	N	N	CBM1	Y(1-26)	1
JN550g5795.t1	N	N	AA0	N	1
JN550g5797.t1	N	N	AA3_2	N	1
JN550g5883.t1	N	N	GH36	N	1
JN550g5944.t1	N	N	CBM1	Y(1-27)	1
JN550g5978.t1	N	N	CBM24	N	1
JN550g6117.t1	N	N	GH1+GH95	N	1
JN550g6363.t1	N	N	GT1	N	1
JN550g6379.t1	N	N	AA1	N	1
JN550g6383.t1	N	N	CBM50	N	1
JN550g6456.t1	N	N	CE5	N	1
JN550g6553.t1	N	N	GH36	N	1
JN550g6718.t1	N	N	GH63	N	1
JN550g6728.t1	N	N	CE8	N	1
JN550g6778.t1	N	N	AA1	N	1
JN550g6798.t1	N	N	GH28	N	1
JN550g6891.t1	N	N	CBM48+GH13_8	N	1
JN550g6893.t1	N	N	AA3_2	N	1
JN550g6934.t1	N	N	GH63	N	1
JN550g6945.t1	N	N	AA1	N	1
JN550g6968.t1	N	N	GT22	N	1
JN550g7086.t1	N	N	GH18	N	1
JN550g7096.t1	N	N	CBM18+GH18	N	1
JN550g7348.t1	N	N	GH81	N	1
JN550g7562.t1	N	N	GH146	N	1
JN550g7592.t1	N	N	GH93	N	1
JN550g7613.t1	N	N	GT7	N	1
JN550g7839.t1	N	N	CBM50	N	1
JN550g7846.t1	N	N	GH12	N	1
JN550g8024.t1	N	N	CBM20+GH15	N	1
JN550g8260.t1	N	N	CE8	N	1
JN550g8277.t1	N	N	CBM50	N	1
JN550g8419.t1	N	N	GH31	N	1
JN550g8514.t1	N	N	GH53	N	1
JN550g8572.t1	N	N	GT2	N	1
JN550g8724.t1	N	N	GH18	N	1
JN550g8726.t1	N	N	GT8	N	1
JN550g8773.t1	N	N	GH47	N	1
JN550g8817.t1	N	N	GH28	N	1
JN550g8870.t1	N	N	GH36	N	1
JN550g8901.t1	N	N	CBM1	Y(1-20)	1
JN550g8956.t1	N	N	GT15	N	1
JN550g8988.t1	N	N	CBM50	N	1
JN550g9368.t1	N	N	CBM66+GH43_34	N	1
JN550g9388.t1	N	N	GH27	N	1
JN550g9732.t1	N	N	CBM12	Y(1-28)	1
JN550g9744.t1	N	N	GH72	N	1
JN550g9751.t1	N	N	GT58	N	1
JN550g9802.t1	N	N	CBM48+GH13_8	N	1
JN550g9820.t1	N	N	GH42	N	1
JN550g9920.t1	N	N	GT0	N	1
JN550g9956.t1	N	N	GH78	N	1
JN550g10189.t1	N	N	GH55	N	1
JN550g10255.t1	N	N	CBM20+GH15	Y(1-17)	1
JN550g10260.t1	N	N	GH4	N	1
JN550g10337.t1	N	N	GT31	N	1
JN550g10339.t1	N	N	GT13	N	1
JN550g10385.t1	N	N	GT8	N	1
JN550g10400.t1	N	N	CBM20+GH15	Y(1-19)	1
JN550g10421.t1	N	N	CBM1+GH5_5	N	1
JN550g10565.t1	N	N	CBM1	N	1
JN550g10617.t1	N	N	AA1	Y(1-23)	1
JN550g10621.t1	N	N	GH125	N	1
JN550g10662.t1	N	N	GH78+GH79	N	1
JN550g10691.t1	N	N	GH12	N	1
JN550g10792.t1	N	N	GH47	N	1
JN550g10836.t1	N	N	GH47	Y(1-43)	1
JN550g10883.t1	N	N	GH3	N	1
JN550g10928.t1	N	N	GT57	N	1
JN550g10968.t1	N	N	GH2	N	1
JN550g11202.t1	N	N	GH71	N	1
JN550g11260.t1	N	N	GH18	N	1
JN550g11263.t1	N	N	CE3	N	1
JN550g11266.t1	N	N	AA9	N	1
JN550g11305.t1	N	N	CBM50	Y(1-29)	1
JN550g11395.t1	N	N	CBM1	N	1
JN550g11407.t1	N	N	GT58	N	1
JN550g11409.t1	N	N	CE3	N	1
JN550g11436.t1	N	N	GH132	N	1
JN550g11496.t1	N	N	CBM48+GH13_8	N	1
JN550g11514.t1	N	N	AA4	N	1
JN550g11528.t1	N	N	GH72	N	1
JN550g11549.t1	N	N	GT31	N	1
JN550g11608.t1	N	N	AA3_2	N	1
JN550g11609.t1	N	N	CBM48+GH13_8	N	1
JN550g11626.t1	N	N	GH78	N	1
JN550g11640.t1	N	N	GH78	N	1
JN550g11680.t1	N	N	GH18	N	1
JN550g11684.t1	N	N	GH43_29	N	1
JN550g11691.t1	N	N	GH71	Y(1-35)	1
JN550g11724.t1	N	N	CBM48+GH13_8	N	1
JN550g11734.t1	N	N	CE3	N	1
JN550g11837.t1	N	N	GH31	N	1
JN550g11866.t1	N	N	GH18	N	1
JN550g11937.t1	N	N	GH42	N	1
JN550g11949.t1	N	N	GT4	N	1
JN550g11958.t1	N	N	GH18	N	1
JN550g12035.t1	N	N	GT30	N	1
JN550g12167.t1	N	N	AA3_2	N	1
JN550g12348.t1	N	N	GT2	N	1
JN550g12356.t1	N	N	GT8	N	1
JN550g12449.t1	N	N	CBM48+GH13_8	N	1
JN550g12491.t1	N	N	GT0	N	1
JN550g12584.t1	N	N	AA1_3	N	1
JN550g12653.t1	N	N	GH18	N	1
JN550g12715.t1	N	N	GH51	N	1
JN550g12789.t1	N	N	GH6	Y(1-59)	1
JN550g12961.t1	N	N	GT2	N	1
JN550g12970.t1	N	N	CBM13	N	1
JN550g13054.t1	N	N	GH27	N	1
JN550g13236.t1	N	N	GH31	N	1
JN550g13433.t1	N	N	GH37	N	1
JN550g13542.t1	N	N	GH43_30	N	1
JN550g13575.t1	N	N	GT1	N	1
JN550g13674.t1	N	N	GH18	N	1
JN550g13686.t1	N	N	CBM24	N	1
JN550g13725.t1	N	N	GH76	N	1
JN550g13779.t1	N	N	GT22	N	1
JN550g13908.t1	N	N	AA4	N	1
JN550g13939.t1	N	N	GH31	N	1
