## Additional File 8 for "Genome sequencing and physiological characterization of three *Neoarthrinium moseri* strains"

Gene ID	HMMER	Hotpep	DIAMOND	Signalp	#ofTools
JX265g10024.t1	AA7(39-263)	AA7+CBM18	AA7	N	3
JX265g10036.t1	CE4(44-149)	N	N	N	1
JX265g10048.t1	AA1_3(118-334)	AA1	AA1_3	Y(1-31)	3
JX265g10069.t1	GT1(228-461)	N	GT1	N	2
JX265g10092.t1	GH95(6-749)	GH95+CBM13+CBM32+CBM51	GH95	N	3
JX265g1011.t1	GH47(43-517)	GH47	GH47	Y(1-20)	3
JX265g10133.t1	CBM21(491-595)	CBM21	CBM21	N	3
JX265g10146.t1	AA7(75-282)	N	N	Y(1-55)	1
JX265g1018.t1	CBM67(18-154)+GH78(262-773)	GH78+CBM67	GH78	N	3
JX265g10181.t1	AA7(63-252)	N	N	Y(1-22)	1
JX265g10203.t1	AA3_2(25-586)	AA3	AA3_2	Y(1-26)	3
JX265g10242.t1	GH20(170-513)	GH20	GH20	Y(1-26)	3
JX265g10254.t1	GH5_41(115-341)	GH5+CBM23	N	Y(1-18)	2
JX265g10304.t1	GT2_Glycos_transf_2(10-179)	GT2	GT2	N	3
JX265g10325.t1	CE5(29-240)	N	N	Y(1-29)	1
JX265g10331.t1	AA7(163-607)	AA7	N	N	2
JX265g10358.t1	GT62(65-329)	GT62	GT62	N	3
JX265g10373.t1	GH32(34-324)	N	GH32	N	2
JX265g10380.t1	PL4_1(18-526)	PL4	PL4_1	Y(1-20)	3
JX265g10385.t1	AA2(9-152)	N	N	N	1
JX265g10400.t1	GT90(696-974)	GT90	GT90	N	3
JX265g10405.t1	GH26(100-227)	N	N	N	1
JX265g10407.t1	AA3_2(40-615)	AA3	AA3_2+CBM1	N	3
JX265g10433.t1	AA3_3(12-599)	AA3	AA3_3	N	3
JX265g10436.t1	AA3_2(10-575)	AA3	AA3_2	N	3
JX265g10453.t1	CE8(282-549)+CE8(692-950)+CE8(1026-1315)+CE8(1378-1657)+CE8(1733-2020)	CE8	CE8	Y(1-23)	3
JX265g10485.t1	GH10(31-325)	GH10+CBM1+CBM2	GH10	Y(1-24)	3
JX265g1050.t1	CE4(40-164)	CE4+CBM18	CBM18+CE4	Y(1-47)	3
JX265g10501.t1	GH146(44-557)	GH146+CBM13	CBM13+GH146	Y(1-29)	3
JX265g10507.t1	AA7(32-462)	N	N	N	1
JX265g1053.t1	AA4(33-447)	AA4	AA4	N	3
JX265g10559.t1	AA1_3(53-363)	AA1	AA1_3	Y(1-23)	3
JX265g10562.t1	AA3_2(36-616)	N	AA3_2	N	2
JX265g10604.t1	AA9(5-218)	AA9	N	N	2
JX265g10616.t1	PL1_4(108-292)	PL1	PL1_4	Y(1-20)	3
JX265g10659.t1	CBM67(9-169)+GH78(251-778)	GH78+CBM67	GH78	N	3
JX265g10660.t1	GH79(44-431)	GH79	GH79	Y(1-21)	3
JX265g1069.t1	AA7(32-241)	N	N	N	1
JX265g10693.t1	GH30_7(24-462)	GH30	GH30_7	N	3
JX265g10720.t1	GH72(18-294)	GH72	GH72	Y(1-21)	3
JX265g10752.t1	GH95(26-766)	GH95	GH95	N	3
JX265g10784.t1	GH13_8(251-544)	GH13+CBM48	CBM48+GH13_8	N	3
JX265g10827.t1	GT4(228-397)	GT4	GT4	N	3
JX265g10852.t1	GH35(51-383)	GH35	GH35	N	3
JX265g1087.t1	AA9(5-224)	AA9+CBM1	N	N	2
JX265g10884.t1	AA3_2(197-463)	N	AA3_2	N	2
JX265g10885.t1	AA11(21-231)	AA11	N	Y(1-21)	2
JX265g10909.t1	AA7(53-504)	AA7+CBM18	AA7+CBM18	Y(1-22)	3
JX265g10934.t1	PL4_5(18-520)	N	PL4_5	N	2
JX265g10937.t1	CE5(47-223)	N	N	N	1
JX265g10938.t1	GH11(50-230)	GH11+CBM1+CBM36+CBM6+CBM60	N	Y(1-21)	2
JX265g10967.t1	AA3_2(46-700)	AA3	AA3	N	3
JX265g10973.t1	GH5_23(97-372)	N	N	Y(1-27)	1
JX265g11013.t1	AA9(9-231)	AA9+CBM1	AA9+CBM1	Y(1-22)	3
JX265g11036.t1	AA9(12-233)	AA9+CBM1	N	Y(1-24)	2
JX265g11146.t1	CE3(86-284)	N	N	N	1
JX265g11166.t1	GT62(52-314)	GT62	GT62	N	3
JX265g11192.t1	AA9(10-235)	AA9	AA9	N	3
JX265g11197.t1	GH3(17-236)	GH3	GH3	N	3
JX265g11214.t1	GH16_18(65-220)	N	N	Y(1-18)	1
JX265g11226.t1	CE3(23-218)	N	N	Y(1-19)	1
JX265g11228.t1	GH131(27-284)	GH131	N	Y(1-22)	2
JX265g11236.t1	GH28(53-405)	N	GH28	Y(1-39)	2
JX265g1124.t1	GH76(29-398)	GH76	N	Y(1-22)	2
JX265g11254.t1	AA7(58-272)	N	N	Y(1-23)	1
JX265g11258.t1	GH93(57-330)	GH93	N	Y(1-22)	2
JX265g11269.t1	GT1(113-417)	N	GT1	N	2
JX265g11293.t1	GH128(71-308)	N	N	N	1
JX265g1130.t1	GH51(17-511)	GH51	GH51	N	3
JX265g11346.t1	GH76(139-521)	GH0+GH76	GH0	Y(1-25)	3
JX265g11388.t1	PL4_1(18-536)	PL4	PL4_1	N	3
JX265g11389.t1	GH30_5(26-477)	GH30	GH30_5	N	3
JX265g11391.t1	GH63(497-705)	GH63	GH63	Y(1-24)	3
JX265g11413.t1	AA7(121-325)	N	N	Y(1-42)	1
JX265g11483.t1	CE5(27-225)	CE5+CBM1	N	Y(1-19)	2
JX265g11511.t1	CE1(35-239)	CE1+CBM1+CBM2	CE1	Y(1-31)	3
JX265g11523.t1	AA16(17-182)	AA16	N	Y(1-34)	2
JX265g1155.t1	CE3(99-291)	N	N	N	1
JX265g11552.t1	AA9(736-959)	N	N	N	1
JX265g11576.t1	AA3_2(9-601)	AA3	AA3_2	N	3
JX265g11582.t1	GH43_29(30-309)+CBM6(330-454)	GH43+CBM2+CBM22+CBM6+CBM66	CBM6+GH43_29	Y(1-29)	3
JX265g11583.t1	AA3_2(13-609)	AA3	AA3_2	N	3
JX265g11596.t1	GH5_12(27-596)	GH5	GH5_12	N	3
JX265g11601.t1	AA1_3(49-362)	AA1	AA1_3	Y(1-30)	3
JX265g11604.t1	AA3_3(23-652)	AA3	AA3_3	N	3
JX265g11605.t1	GH71(22-411)	N	N	Y(1-25)	1
JX265g11617.t1	AA9(8-227)	AA9+CBM1	AA9+CBM1	Y(1-22)	3
JX265g11620.t1	GT71(150-389)	GT71	GT71	N	3
JX265g11623.t1	GH72(4-345)	N	N	N	1
JX265g11652.t1	GH43_22(87-301)+GH43_34(364-644)	GH43	GH43_22+GH43_34	N	3
JX265g1166.t1	GT76(63-449)	GT76	N	N	2
JX265g11666.t1	CE3(835-1028)	N	N	N	1
JX265g11677.t1	AA3_3(12-602)	AA3	AA3_3	N	3
JX265g1169.t1	GH78(79-632)	GH78	GH78	Y(1-19)	3
JX265g11690.t1	CE3(91-289)	N	N	N	1
JX265g1170.t1	GH28(56-410)	N	GH28	Y(1-28)	2
JX265g11700.t1	GH79(45-423)	GH79	GH79	Y(1-26)	3
JX265g11702.t1	AA9(5-214)	AA9	N	Y(1-25)	2
JX265g11704.t1	CE4(45-151)	N	N	N	1
JX265g1172.t1	GH2(293-1140)	GH2+CBM51+CBM67	GH2	N	3
JX265g11731.t1	CE4(79-206)	CBM18	N	Y(1-27)	2
JX265g11736.t1	GH35(47-393)	GH35	GH35	Y(1-23)	3
JX265g11758.t1	GH72(22-330)	GH72+CBM43	GH72	Y(1-24)	3
JX265g1176.t1	GH125(462-677)	N	GH0	N	2
JX265g11813.t1	CE5(56-228)	N	N	Y(1-19)	1
JX265g11839.t1	GT2_Chitin_synth_1(462-624)+GT2_Chitin_synth_2(602-792)	GT2	GT2	N	3
JX265g11867.t1	GH43_30(41-315)	N	N	Y(1-21)	1
JX265g11876.t1	GH31(382-829)	GH31	GH31	Y(1-32)	3
JX265g11899.t1	GH76(28-417)	GH76	GH76	Y(1-19)	3
JX265g11946.t1	GH78(310-689)	GH78	GH78	Y(1-22)	3
JX265g11972.t1	GT69(129-382)	GT69	GT69	Y(1-31)	3
JX265g11980.t1	GH74(86-184)	GH74+CBM1+CBM2	CBM1+GH74	Y(1-21)	3
JX265g11985.t1	GT15(164-451)	N	GT15	N	2
JX265g11992.t1	GH18(37-387)	GH18+CBM12+CBM16+CBM5+CBM55	GH18	Y(1-28)	3
JX265g11999.t1	CE15(40-334)	CE15+CBM1	N	N	2
JX265g12010.t1	GH30_3(61-475)	GH30	GH30_3	Y(1-30)	3
JX265g12014.t1	PL3_2(27-217)	PL3+CBM13	PL3_2	Y(1-16)	3
JX265g1203.t1	GH43_14(30-322)	GH43	GH43_14	Y(1-24)	3
JX265g12034.t1	GT90(338-613)	GT90	GT90	N	3
JX265g12041.t1	AA11(40-217)	AA11	N	Y(1-22)	2
JX265g12091.t1	GH5_5(37-316)	GH5+CBM1	GH5_5	Y(1-19)	3
JX265g12124.t1	GH28(38-286)	GH28	N	Y(1-22)	2
JX265g12132.t1	GT2_Chitin_synth_2(1047-1555)	GT2	GT2	N	3
JX265g12133.t1	GT2_Chitin_synth_2(1202-1709)	GT2	GT2	N	3
JX265g12149.t1	GT15(116-386)	GT15	GT15	N	3
JX265g12166.t1	GH15(48-462)+CBM20(513-601)	GH15+CBM20	CBM20+GH15	Y(1-22)	3
JX265g12177.t1	GH132(42-307)	GH132	N	Y(1-24)	2
JX265g12199.t1	GH92(250-742)	GH92	GH92	Y(1-19)	3
JX265g12223.t1	AA9(9-233)	AA9+CBM1	N	Y(1-21)	2
JX265g12230.t1	GT4(360-518)	GT4	GT4	N	3
JX265g12238.t1	AA9(12-231)	AA9+CBM1	N	N	2
JX265g12277.t1	GH16_10(47-236)	N	N	N	1
JX265g12298.t1	PL1_6(124-331)	N	PL1	N	2
JX265g12317.t1	AA9(9-226)	AA9	N	N	2
JX265g12352.t1	GH94(46-770)	GH94	GH94	N	3
JX265g12355.t1	AA9(11-220)	AA9	AA9+CBM1	N	3
JX265g12356.t1	GT1(132-458)	N	GT1	N	2
JX265g12369.t1	AA3_2(35-625)	AA3	AA3_2	Y(1-25)	3
JX265g12406.t1	GH3(60-269)	GH3+CBM1	GH3	Y(1-26)	3
JX265g12409.t1	GT2_Glyco_tranf_2_3(70-312)	N	N	N	1
JX265g12416.t1	GH62(38-308)	GH62+CBM1+CBM13	CBM22+GH62	Y(1-36)	3
JX265g12427.t1	GT90(248-418)	N	N	N	1
JX265g12435.t1	GT4(234-389)	GT4	GT4	N	3
JX265g12444.t1	AA9(9-210)	AA9+CBM1	N	Y(1-21)	2
JX265g12445.t1	GH128(40-275)	GH128	GH128	Y(1-60)	3
JX265g12446.t1	GH64(53-441)	N	N	Y(1-23)	1
JX265g12451.t1	AA7(56-494)	N	N	Y(1-33)	1
JX265g12458.t1	GH13_40(74-435)	GH13	GH13_40	N	3
JX265g12473.t1	GH16_18(1-120)	N	N	N	1
JX265g12479.t1	AA3(5-338)	N	N	N	1
JX265g12501.t1	AA3_3(13-605)	AA3	AA3_3	N	3
JX265g12516.t1	AA4(53-587)	AA4	AA4	N	3
JX265g12527.t1	GH43_1(4-324)	GH43+CBM22+CBM6	GH43_1	N	3
JX265g12540.t1	PL1_4(114-298)	PL1	PL1_4	Y(1-21)	3
JX265g12582.t1	AA5(484-988)	AA5	AA5_1	N	3
JX265g12593.t1	GH105(56-412)	N	GH105	N	2
JX265g1263.t1	GH78(86-644)	GH78	GH78	Y(1-28)	3
JX265g12635.t1	GH30_7(21-457)	GH30	CBM1+GH30_7	Y(1-23)	3
JX265g12636.t1	GH95(28-767)	GH95+CBM32+CBM51	GH95	Y(1-21)	3
JX265g12653.t1	GH28(56-376)	GH28	GH28	Y(1-21)	3
JX265g12663.t1	GH10(49-343)	GH10+CBM1+CBM2+CBM22	GH10	Y(1-18)	3
JX265g12664.t1	GH62(53-335)	GH62+CBM2	GH62	N	3
JX265g12667.t1	AA9(11-227)	AA9	N	Y(1-21)	2
JX265g12683.t1	GH93(45-334)	GH93	GH93	N	3
JX265g12687.t1	AA11(22-218)	AA11	N	N	2
JX265g12698.t1	CBM63(145-215)	CBM63	N	Y(1-26)	2
JX265g1271.t1	GH92(292-803)	GH92	GH92	N	3
JX265g12718.t1	AA13(17-248)+CBM20(285-376)	AA13+CBM20	AA13+CBM20	N	3
JX265g1272.t1	GH125(73-496)	GH125	GH125	Y(1-21)	3
JX265g12751.t1	GT2_Glyco_tranf_2_3(53-282)	N	GT2	N	2
JX265g12793.t1	GH78(243-631)	GH78	GH78	N	3
JX265g12879.t1	AA6(4-204)	AA6	N	N	2
JX265g12883.t1	GH3(90-287)	GH3+CBM1+CBM6	GH3	Y(1-23)	3
JX265g12884.t1	GH7(22-420)	GH7+CBM1	GH7	N	3
JX265g12898.t1	GH105(56-412)	N	GH105	N	2
JX265g12905.t1	AA7(116-316)	N	N	Y(1-32)	1
JX265g12955.t1	GH11(37-212)	GH11+CBM1+CBM60	N	Y(1-22)	2
JX265g1298.t1	GH16_18(71-226)	N	N	Y(1-22)	1
JX265g12984.t1	GH2(40-798)	GH2	GH2	Y(1-24)	3
JX265g13001.t1	GH54(28-343)+CBM42(361-501)	GH54+CBM13+CBM42	CBM42+GH54	N	3
JX265g13116.t1	GH18(276-609)	N	N	N	1
JX265g13130.t1	AA7(149-324)	N	N	N	1
JX265g13131.t1	GT55(6-379)	GT55	GT55	N	3
JX265g13142.t1	CE1(44-181)	CBM2	N	Y(1-21)	2
JX265g13143.t1	AA3_2(7-604)	AA3	AA3_2	N	3
JX265g13152.t1	GT50(148-428)	GT50	GT50	N	3
JX265g13172.t1	GH93(49-303)	GH93	N	N	2
JX265g13215.t1	AA3_2(5-591)	N	AA3_2	N	2
JX265g13221.t1	GH18(9-361)	GH18+CBM12+CBM5	GH18	N	3
JX265g13247.t1	AA7(62-498)	N	N	N	1
JX265g13251.t1	AA3_2(19-616)	AA3	AA3_2	N	3
JX265g13260.t1	AA9(11-237)	AA9+CBM1	N	N	2
JX265g13263.t1	GH35(44-365)	GH35	GH35	Y(1-20)	3
JX265g13264.t1	GH20(173-494)	N	GH20	Y(1-18)	2
JX265g13278.t1	GH78(406-812)	GH78	GH78	Y(1-31)	3
JX265g13284.t1	PL1_2(73-248)	PL1	PL1_2	Y(1-22)	3
JX265g13303.t1	GH43_14(5-301)	N	GH43_14	N	2
JX265g13334.t1	CE2(170-401)	CE0+CE2	CE0	Y(1-33)	3
JX265g13350.t1	AA7(31-210)	N	N	N	1
JX265g13357.t1	GH78(379-782)	GH78	GH78	Y(1-31)	3
JX265g1336.t1	GH75(13-255)	N	N	N	1
JX265g13365.t1	GT1(101-501)	GT1	GT1	N	3
JX265g13366.t1	GH106(30-995)	GH106	GH106	Y(1-24)	3
JX265g13367.t1	GH3(81-300)	GH3+CBM1	GH3	N	3
JX265g13370.t1	GT90(356-649)	GT90	GT90	N	3
JX265g13387.t1	GH5_23(145-422)	N	GH5_23	Y(1-19)	2
JX265g13422.t1	GH28(77-388)	N	GH28	Y(1-19)	2
JX265g13434.t1	PL1_2(74-245)	N	N	Y(1-23)	1
JX265g13452.t1	GT15(117-426)	GT15	GT15	N	3
JX265g13462.t1	GT8(7-270)	N	GT8	N	2
JX265g13488.t1	AA7(38-263)	N	N	N	1
JX265g1352.t1	GH55(17-762)	GH55	GH55	N	3
JX265g13525.t1	CE4(661-776)	N	N	N	1
JX265g13528.t1	GH76(29-401)	GH76	GH76	Y(1-21)	3
JX265g13532.t1	CE5(48-221)	CE5	N	Y(1-18)	2
JX265g13534.t1	GH13_22(99-482)+GH13_22(1125-1607)	GT5	GH13_22+GT5	N	3
JX265g13562.t1	GH72(19-330)	GH72+CBM43	CBM43+GH72	Y(1-21)	3
JX265g13572.t1	GT71(141-375)	GT71	N	N	2
JX265g13575.t1	GH6(141-430)	GH6+CBM1	CBM1+GH6	Y(1-18)	3
JX265g13578.t1	AA7(93-302)	CBM18	AA7+CBM18	N	3
JX265g13579.t1	GH125(103-287)+GH125(295-501)	GH125	GH125	Y(1-24)	3
JX265g1358.t1	AA12(27-420)	AA12	AA12	Y(1-23)	3
JX265g13583.t1	GH7(18-435)	GH7	GH7	Y(1-25)	3
JX265g136.t1	GH6(55-351)	GH6+CBM1	GH6	Y(1-18)	3
JX265g13604.t1	AA1_3(50-355)	AA1	AA1_3	Y(1-21)	3
JX265g13614.t1	GT3(19-655)	GT3	GT3	N	3
JX265g13641.t1	AA3_2(45-625)	AA3	AA3_2	N	3
JX265g13664.t1	GH16_4(136-471)	CBM6	GH16_4	N	3
JX265g13665.t1	GT2_Glyco_trans_2_3(705-912)	GT0	GT0	N	3
JX265g13670.t1	AA11(19-221)	AA11	N	N	2
JX265g13707.t1	GH93(51-359)	GH93	GH93	Y(1-20)	3
JX265g13717.t1	CE5(26-214)	N	N	N	1
JX265g13723.t1	AA7(64-498)	N	N	Y(1-31)	1
JX265g13725.t1	GH27(118-339)	GH27	CBM1+CE1+GH27	N	3
JX265g13801.t1	GH13_40(43-402)	GH13	GH13_40	N	3
JX265g13807.t1	GT32(109-186)	N	N	N	1
JX265g13808.t1	GH16_1(62-312)	N	N	Y(1-22)	1
JX265g13822.t1	GH18(48-377)	GH18+CBM18	GH18	Y(1-24)	3
JX265g13839.t1	GT22(5-389)	GT22	GT22	N	3
JX265g13852.t1	GH18(165-517)	GH18	GH18	N	3
JX265g13854.t1	GT39(57-302)	GT39	GT39	N	3
JX265g13959.t1	CE8(30-307)	CE8	N	Y(1-43)	2
JX265g1396.t1	AA7(73-521)	N	N	N	1
JX265g13968.t1	AA1_3(52-355)	AA1	AA1_3	Y(1-34)	3
JX265g13979.t1	AA9(9-234)	AA9	N	Y(1-21)	2
JX265g13980.t1	CE15(43-364)	CE15+CBM1	CE15	Y(1-34)	3
JX265g1414.t1	AA7(55-263)	N	N	N	1
JX265g1417.t1	AA7(205-414)	N	N	N	1
JX265g1418.t1	GH17(490-758)	GH17	GH17	N	3
JX265g1421.t1	AA8(6-794)	AA3+AA8	AA3_1+AA8	Y(1-18)	3
JX265g1425.t1	GH16_22(103-338)	N	N	Y(1-24)	1
JX265g144.t1	AA3_2(37-651)	AA3	AA3_2	N	3
JX265g1469.t1	AA3_3(13-591)	AA3	AA3_3	N	3
JX265g1482.t1	PL4_1(17-528)	PL4	PL4_1	Y(1-29)	3
JX265g1484.t1	GH10(23-339)	GH10+CBM1+CBM2+CBM22+CBM9	GH10	Y(1-26)	3
JX265g1488.t1	CE16(30-338)	CE16	CE16	Y(1-22)	3
JX265g1489.t1	GH10(74-293)	GH10+CBM1+CBM22+CBM9	CBM1+GH10	Y(1-29)	3
JX265g1499.t1	GH92(264-772)	GH92	GH92	N	3
JX265g1502.t1	AA7(60-498)	N	N	N	1
JX265g1512.t1	GH5_12(5-526)	GH5	GH5_12	N	3
JX265g1514.t1	AA3_2(14-543)	AA3	AA3_2	N	3
JX265g1515.t1	AA9(8-220)	AA9+CBM1	N	Y(1-22)	2
JX265g1525.t1	GH79(37-502)	GH79	GH79	N	3
JX265g1528.t1	GT90(654-937)	GT90	GT90	N	3
JX265g1532.t1	GH47(58-595)	GH47	GH47	N	3
JX265g1549.t1	GH43_13(4-328)	GH43	GH43_13	N	3
JX265g1556.t1	GH43_26(14-311)	N	N	N	1
JX265g1597.t1	AA7(118-315)	N	N	Y(1-27)	1
JX265g1638.t1	CE5(40-213)	N	N	Y(1-27)	1
JX265g1640.t1	AA7(59-264)	N	N	Y(1-23)	1
JX265g1643.t1	AA9(7-214)	AA9	N	Y(1-17)	2
JX265g1659.t1	GH1(154-597)	N	GH1	Y(1-23)	2
JX265g1663.t1	AA9(8-226)	AA9+CBM1	N	Y(1-22)	2
JX265g17.t1	GH76(22-397)	GH76	N	N	2
JX265g1702.t1	GH67(18-694)	GH67	GH67	N	3
JX265g1752.t1	GH5_4(69-356)+CBM46(401-488)	GH5+CBM1	CBM1+GH5_4	Y(1-36)	3
JX265g1761.t1	GH18(148-491)	CBM18	CBM18+GH18	Y(1-24)	3
JX265g1812.t1	PL3_2(45-235)	PL3+CBM13	PL3_2	Y(1-20)	3
JX265g1847.t1	AA3_2(4-559)	AA3	AA3_2	N	3
JX265g1891.t1	GH55(27-757)	GH55	GH55	Y(1-19)	3
JX265g1901.t1	GH1(11-484)	GH1	GH1	N	3
JX265g1906.t1	GH3(89-310)	GH3+CBM1	GH3	N	3
JX265g1914.t1	AA3_2(23-586)	AA3	AA3_2	N	3
JX265g1948.t1	GH72(30-345)	GH72+CBM43	CBM43+GH72	Y(1-24)	3
JX265g1981.t1	GH18(28-298)	N	N	Y(1-25)	1
JX265g20.t1	AA1_3(132-461)	N	AA1	N	2
JX265g2011.t1	GT24(1179-1426)	GT24	GT24	Y(1-29)	3
JX265g2022.t1	AA11(19-222)	AA11	N	N	2
JX265g2028.t1	GH3(78-286)	GH3+CBM1	GH3	Y(1-20)	3
JX265g2031.t1	AA3_2(24-637)	AA3	AA3	N	3
JX265g2034.t1	GH5_15(97-400)	GH5	GH5_15	N	3
JX265g2046.t1	GT1(209-522)	N	GT1	N	2
JX265g2056.t1	GH43_6(34-325)	N	N	Y(1-22)	1
JX265g2066.t1	AA7(60-261)	N	N	N	1
JX265g2079.t1	GH43_14(28-314)	GH43	GH43_14	Y(1-16)	3
JX265g2083.t1	GH5_12(15-548)	GH5	GH5_12	N	3
JX265g2147.t1	CE12(37-227)	CE12	N	N	2
JX265g2148.t1	GH2(51-482)	GH2+CBM42	GH2	Y(1-21)	3
JX265g2162.t1	AA3_2(42-669)	AA3	AA3	Y(1-24)	3
JX265g2166.t1	CE16(42-344)	CE0	GH3	Y(1-25)	3
JX265g2204.t1	GH3(74-287)	GH3+CBM1	GH3	N	3
JX265g2225.t1	GH3(35-246)	GH3+CBM6	GH3	N	3
JX265g2254.t1	AA9(5-213)	AA9	N	N	2
JX265g2255.t1	AA7(161-596)	N	N	Y(1-28)	1
JX265g2291.t1	GH5_16(35-374)	GH5	GH5_16	Y(1-22)	3
JX265g2296.t1	AA3_1(19-542)	AA3+AA8	AA3_1	N	3
JX265g23.t1	PL4_3(18-644)	PL4	PL4_3	Y(1-19)	3
JX265g2302.t1	CE12(7-209)	CE12	N	N	2
JX265g2303.t1	GH16_3(32-280)	CBM56	N	Y(1-48)	2
JX265g2315.t1	CE1(23-281)	N	N	N	1
JX265g232.t1	GH16_1(44-286)	N	GH16_1	N	2
JX265g2324.t1	AA2(60-242)	N	AA0	N	2
JX265g2334.t1	GH75(1-173)	GH75	N	N	2
JX265g2375.t1	CE1(32-237)	CE1+CBM2	CE1	Y(1-28)	3
JX265g2378.t1	GH5_5(23-308)	GH5+CBM1	GH5_5	Y(1-20)	3
JX265g2397.t1	CE3(33-215)	N	N	Y(1-30)	1
JX265g2408.t1	AA7(42-471)	N	N	N	1
JX265g2415.t1	CE4(45-149)	N	N	N	1
JX265g242.t1	GT2_Glycos_transf_2(104-245)	N	GT2	N	2
JX265g2447.t1	GH5_11(30-367)	GH5	GH5_11	Y(1-19)	3
JX265g2473.t1	GH76(26-402)	GH76	GH76	Y(1-20)	3
JX265g248.t1	GT35(163-878)	GT35	GT35	N	3
JX265g2521.t1	GH105(36-401)	GH105	GH105	Y(1-27)	3
JX265g2534.t1	GH55(30-774)	GH0+GH55	GH55	Y(1-22)	3
JX265g2569.t1	AA3_1(219-734)	N	AA0	N	2
JX265g2623.t1	GH31(243-722)	GH31	GH31	N	3
JX265g2624.t1	GH16_3(14-264)	CBM4	GH16_3	N	3
JX265g2636.t1	GH128(46-281)	GH128	N	Y(1-39)	2
JX265g2649.t1	GH92(297-813)	GH92	GH92	N	3
JX265g2710.t1	GH11(46-221)	GH11+CBM1	N	Y(1-21)	2
JX265g2713.t1	GH16_10(38-231)	N	N	Y(1-21)	1
JX265g2724.t1	GH2(211-755)	GH2	GH2	N	3
JX265g2734.t1	AA7(42-447)	N	N	N	1
JX265g2773.t1	GH43_24(44-276)	GH43+CBM13+CBM32+CBM35	CBM35+GH43_24	Y(1-40)	3
JX265g2777.t1	GH92(266-776)	GH92	GH92	Y(1-26)	3
JX265g2796.t1	GH6(65-357)	GH6+CBM1+CBM2+CBM3	GH6	Y(1-32)	3
JX265g2805.t1	GT8(7-278)	GT8	GT8	N	3
JX265g2807.t1	GH5_7(126-397)	GH5+CBM1	CBM1+GH5_7	N	3
JX265g2825.t1	GH5_5(39-331)	GH5+CBM1	GH5_5	Y(1-25)	3
JX265g2826.t1	AA9(12-210)	AA9+CBM1	N	N	2
JX265g2827.t1	AA8(7-797)	AA3+AA8+CBM1	AA3_1+AA8	Y(1-24)	3
JX265g284.t1	GH76(25-397)	GH76	GH76	N	3
JX265g2857.t1	AA1_3(54-358)	AA1	AA1_3	Y(1-22)	3
JX265g2868.t1	AA1_3(104-413)	AA1	AA1_3	N	3
JX265g2879.t1	GH72(32-333)	GH72	GH72	Y(1-19)	3
JX265g2886.t1	PL1_4(93-278)	PL1	PL1_4	Y(1-21)	3
JX265g2887.t1	GH31(250-771)	GH31	GH31	N	3
JX265g2890.t1	GT2_Chitin_synth_1(227-395)+GT2_Chitin_synth_2(372-594)	GT2	GT2	N	3
JX265g2948.t1	GT39(68-306)	GT39	GT39	N	3
JX265g2976.t1	GH75(8-245)	GH75	N	Y(1-20)	2
JX265g3043.t1	GT4(218-350)	GT4	GT4	N	3
JX265g3048.t1	AA3_1(31-569)	AA3	AA3_1	N	3
JX265g3075.t1	GH2(9-695)	GH2	GH2	N	3
JX265g3081.t1	GH13_5(38-380)	GH13	GH13_5	N	3
JX265g3103.t1	CE1(45-192)	N	N	Y(1-19)	1
JX265g3113.t1	GH18(518-877)	GH18+CBM18	CBM18+CBM50+GH18	Y(1-21)	3
JX265g3124.t1	AA7(24-189)	N	N	N	1
JX265g3140.t1	GT1(114-514)	GT1	GT1	N	3
JX265g3142.t1	GH28(40-362)	GH28	GH28	Y(1-19)	3
JX265g3153.t1	GH18(165-460)	GH18+CBM14+CBM18	CBM18+GH18	N	3
JX265g3199.t1	GH29(363-731)	N	GH29	N	2
JX265g3232.t1	AA7(49-487)	AA7	AA7	Y(1-20)	3
JX265g3234.t1	CE1(47-206)	N	N	Y(1-17)	1
JX265g3236.t1	GH78(68-625)	GH78	GH78	N	3
JX265g3319.t1	AA7(72-490)	N	N	N	1
JX265g3342.t1	CE8(55-373)	CE8	CE8	Y(1-24)	3
JX265g335.t1	GH5_16(50-387)	GH5	GH5_16	Y(1-27)	3
JX265g3352.t1	GT22(36-467)	GT22	GT22	N	3
JX265g3368.t1	GH28(75-422)	GH28	GH28	Y(1-26)	3
JX265g3394.t1	CE12(23-238)	N	N	Y(1-20)	1
JX265g3405.t1	GT33(42-448)	GT33	GT33	N	3
JX265g3409.t1	AA7(39-472)	N	N	N	1
JX265g3434.t1	GT58(77-423)	GT58	GT58	N	3
JX265g345.t1	GH43_24(48-288)	CBM35	CBM35+GH43_24	N	3
JX265g3451.t1	GH18(26-387)	GH18	N	Y(1-22)	2
JX265g3539.t1	CE5(47-220)	CE5	N	N	2
JX265g3542.t1	AA7(52-225)	N	N	N	1
JX265g3566.t1	GT2_Chitin_synth_2(257-545)	N	GT2	N	2
JX265g3573.t1	AA3_2(36-619)	AA3	AA3_2	N	3
JX265g3576.t1	AA3_2(48-673)	AA3	AA3	Y(1-27)	3
JX265g3596.t1	AA3_2(24-597)	AA3	AA3_2	N	3
JX265g3637.t1	CE4(116-243)	CE4+CBM18	N	Y(1-51)	2
JX265g3652.t1	AA9(7-221)	AA9+CBM1	AA9+CBM1	Y(1-19)	3
JX265g3668.t1	GH18(204-545)	GH18+CBM18	CBM18+GH18	N	3
JX265g3676.t1	GH30_7(28-467)	GH30	GH30_7	Y(1-27)	3
JX265g3690.t1	CE4(54-179)	CE4+CBM18	N	N	2
JX265g3703.t1	GH62(20-303)	GH62+CBM2	GH62	Y(1-67)	3
JX265g3704.t1	GH43_36(91-356)	GH43	CBM1+GH43_36	Y(1-24)	3
JX265g3720.t1	CE5(31-236)	CE5	N	Y(1-27)	2
JX265g3723.t1	GH3(86-300)	GH3+CBM1	GH3	Y(1-16)	3
JX265g3725.t1	AA4(6-555)	AA4	AA4	N	3
JX265g374.t1	AA3(64-592)	N	N	N	1
JX265g3741.t1	AA3_2(29-651)	AA3	AA3	Y(1-27)	3
JX265g3746.t1	GT59(76-546)	GT59	GT59	N	3
JX265g3769.t1	AA7(148-324)	N	N	N	1
JX265g3786.t1	GH135(25-257)	N	N	N	1
JX265g3804.t1	GH128(33-263)	N	N	N	1
JX265g3811.t1	AA8(46-864)	AA3+AA8+CBM1	AA3_1+AA8+CBM1	N	3
JX265g382.t1	GH28(81-435)	GH28	GH28	Y(1-30)	3
JX265g3865.t1	CE3(71-273)	N	N	N	1
JX265g3872.t1	AA3_3(13-604)	AA3	AA3_3	N	3
JX265g3909.t1	GH29(323-684)	GH29	GH29	Y(1-24)	3
JX265g391.t1	GH10(27-333)+CBM1(387-414)	GH10+CBM1+CBM2+CBM22+CBM9	N	Y(1-19)	2
JX265g3924.t1	GT15(73-351)	GT15	GT15	N	3
JX265g3958.t1	CE16(141-395)	CE0	N	N	2
JX265g3989.t1	AA3(138-714)	N	N	N	1
JX265g3998.t1	GH3(100-312)	GH3+CBM1	GH3	Y(1-30)	3
JX265g40.t1	AA9(8-219)	N	N	Y(1-22)	1
JX265g4087.t1	GH154(24-159)+GH154(178-391)	GH154	GH154	N	3
JX265g411.t1	GH30_7(27-470)	GH30	GH30_7	Y(1-26)	3
JX265g4116.t1	GH47(108-602)	GH47	GH47	N	3
JX265g4119.t1	GT8(9-221)	GT8	GT8	N	3
JX265g4144.t1	GH16_1(242-474)	N	GH16_1	N	2
JX265g4152.t1	AA7(39-239)	N	N	N	1
JX265g4166.t1	GH63(600-810)	GH63	GH63	Y(1-30)	3
JX265g419.t1	AA2(108-355)	AA2	AA2	Y(1-22)	3
JX265g423.t1	GH47(77-561)	GH47	GH47	N	3
JX265g4230.t1	GT25(8-229)	GT25	N	N	2
JX265g4250.t1	GH71(32-400)	GH71	GH71	N	3
JX265g4269.t1	GH55(48-779)	N	GH55	Y(1-25)	2
JX265g4275.t1	GH3(297-509)	GH3+CBM1	GH3	N	3
JX265g4289.t1	GH16_1(60-295)	N	N	N	1
JX265g4316.t1	AA1_2(40-382)	AA1	AA1_2	Y(1-21)	3
JX265g4365.t1	CE3(45-239)	CE3	N	Y(1-62)	2
JX265g442.t1	AA8(281-831)	AA3+AA8+CBM1	AA3_1	N	3
JX265g444.t1	CE5(39-212)	CE5	N	Y(1-24)	2
JX265g4441.t1	AA5_2(49-663)	AA5+CBM13+CBM32	AA5_2+CBM32	Y(1-24)	3
JX265g4519.t1	GT62(100-362)	GT62	GT62	N	3
JX265g452.t1	GH28(66-374)	GH28	GH28	Y(1-21)	3
JX265g4528.t1	GH49(31-592)	GH49	GH49	Y(1-27)	3
JX265g4546.t1	GH45(26-222)	GH45+CBM1+CBM10	CBM1+GH45	Y(1-23)	3
JX265g4629.t1	GT22(8-411)	GT22	GT22	N	3
JX265g4637.t1	AA7(58-233)	N	N	Y(1-20)	1
JX265g4652.t1	GT25(65-285)	N	N	N	1
JX265g4686.t1	GH51(204-494)	GH51	GH51	Y(1-34)	3
JX265g4691.t1	AA9(6-225)	AA9+CBM18	N	Y(1-16)	2
JX265g4692.t1	GH43_36(23-294)	GH43	CBM13+GH43_36	Y(1-20)	3
JX265g4699.t1	AA7(56-267)	N	N	Y(1-28)	1
JX265g4724.t1	AA7(62-477)	N	N	Y(1-25)	1
JX265g4727.t1	GT8(105-344)	GT8	GT8	N	3
JX265g4747.t1	GH38(289-546)	GH38	GH38	N	3
JX265g4762.t1	GT15(61-348)	GT15	GT15	Y(1-34)	3
JX265g4765.t1	GH53(29-362)	GH53	GH53	Y(1-18)	3
JX265g4767.t1	GH33(31-333)	GH33	GH33	N	3
JX265g4801.t1	AA3_2(4-574)	AA3	AA3_2	N	3
JX265g4814.t1	GH13_25(1082-1534)	GH133	GH13_25+GH133	N	3
JX265g4848.t1	GH20(342-558)	GH20	GH20	Y(1-23)	3
JX265g4860.t1	CBM67(155-325)+GH78(349-883)	GH78+CBM67	GH78	N	3
JX265g4874.t1	CE2(192-414)	CE2	CBM1+CE2	Y(1-24)	3
JX265g488.t1	GT2_Glyco_tranf_2_3(311-519)	N	GT2	N	2
JX265g4885.t1	GT1(205-447)	N	GT1	N	2
JX265g4887.t1	GH11(36-207)	GH11	N	Y(1-18)	2
JX265g4890.t1	GH18(29-290)	N	N	Y(1-22)	1
JX265g4946.t1	AA9(7-230)	AA9+CBM1	N	Y(1-20)	2
JX265g50.t1	AA9(7-228)	AA9+CBM18	AA9+CBM18	Y(1-19)	3
JX265g501.t1	PL1_7(75-256)	PL1	PL1_7	Y(1-25)	3
JX265g5020.t1	GH15(104-455)+CBM20(532-623)	GH15+CBM20	CBM20+GH15	N	3
JX265g5023.t1	GH36(43-740)	GH36	GH36	N	3
JX265g5040.t1	GT34(65-296)	GT34	GT34	N	3
JX265g5086.t1	GH128(178-388)	N	N	N	1
JX265g511.t1	AA7(37-212)	N	N	N	1
JX265g5116.t1	CE1(32-224)	CE1	CE1	Y(1-18)	3
JX265g5117.t1	AA3_2(12-549)	AA3	AA3_2	N	3
JX265g5125.t1	GH2(33-672)	GH2+CBM35+CBM6	GH2	Y(1-25)	3
JX265g5128.t1	GH72(16-332)	GH72	GH72	Y(1-32)	3
JX265g5137.t1	GH43_26(24-309)	GH43	GH43_26	Y(1-25)	3
JX265g516.t1	GH37(154-713)	GH37	GH37	N	3
JX265g5169.t1	AA7(56-496)	N	N	N	1
JX265g517.t1	GT2_Glyco_trans_2_3(536-747)	GT0	GT0	N	3
JX265g5175.t1	AA3_2(5-598)	AA3	AA3_2	N	3
JX265g5211.t1	CE5(33-226)	CE5	N	Y(1-22)	2
JX265g5221.t1	GH5_16(64-426)	N	GH5_16	Y(1-31)	2
JX265g5232.t1	CE5(39-204)	CE5	N	Y(1-20)	2
JX265g5240.t1	AA3(18-603)	AA3	AA3	Y(1-19)	3
JX265g5293.t1	AA1_2(45-363)	AA1	AA1_2	Y(1-24)	3
JX265g53.t1	GH43_11(4-295)	GH43	GH43_11	N	3
JX265g5300.t1	CE1(210-425)	N	CE1	Y(1-19)	2
JX265g5329.t1	GT66(27-675)	GT66	GT66	N	3
JX265g5396.t1	CE4(235-364)	CE4+CBM18	CBM18+CE4	Y(1-21)	3
JX265g5420.t1	GT34(158-420)	GT34	GT34	N	3
JX265g5422.t1	GH16_1(134-359)	N	N	Y(1-46)	1
JX265g5429.t1	GT2_Glyco_trans_2_3(261-522)	N	N	N	1
JX265g5455.t1	GH47(117-607)	GH47	GH47	N	3
JX265g5474.t1	AA9(10-217)	N	N	Y(1-22)	1
JX265g548.t1	GH152(83-349)	N	GH152	N	2
JX265g5484.t1	GH55(163-920)	GH55	GH55	Y(1-20)	3
JX265g5494.t1	GH55(138-873)	GH0+GH55	GH55	Y(1-24)	3
JX265g5514.t1	GH47(169-661)	GH47	GH47	N	3
JX265g5549.t1	GT69(59-316)	GT69	N	N	2
JX265g5583.t1	GH5_24(65-378)	GH5	GH5_24	N	3
JX265g5584.t1	GH15(289-666)	GH15	GH15	N	3
JX265g5591.t1	PL4_3(19-673)	PL4	PL4_3	Y(1-24)	3
JX265g5599.t1	GT17(54-346)	GT17	GT17	N	3
JX265g5601.t1	GH47(102-563)	GH47	GH47	N	3
JX265g5603.t1	GH37(52-626)	GH37	GH37	N	3
JX265g5631.t1	AA3_2(77-651)	AA3	AA3_2	N	3
JX265g5632.t1	GT21(52-360)	GT21	GT21	N	3
JX265g5646.t1	AA7(68-488)	N	N	Y(1-20)	1
JX265g5648.t1	CE12(33-228)	CE12	N	Y(1-45)	2
JX265g5668.t1	GH135(20-281)	N	N	N	1
JX265g5674.t1	PL9_3(23-380)	PL9	PL9_3	Y(1-23)	3
JX265g5676.t1	GH16_4(117-445)	CBM4+CBM54+CBM6	GH16_4	N	3
JX265g5677.t1	GT2_Glyco_trans_2_3(512-753)	GT0	GT0	N	3
JX265g5681.t1	GH43_21(82-309)	N	N	Y(1-20)	1
JX265g5683.t1	GH43_30(60-339)	N	N	Y(1-52)	1
JX265g5705.t1	GH5_5(21-324)	N	GH5_5	N	2
JX265g5733.t1	CE5(34-237)	N	N	Y(1-21)	1
JX265g5740.t1	GH79(43-494)	GH79	GH79	N	3
JX265g5752.t1	GT2_Glyco_tranf_2_3(281-495)	N	GT2	N	2
JX265g5753.t1	GH16_22(121-298)	N	N	Y(1-30)	1
JX265g5754.t1	GT69(127-404)	GT69	GT69	N	3
JX265g5757.t1	GH72(19-332)+CBM43(389-471)	GH72+CBM43	CBM43+GH72	Y(1-20)	3
JX265g5762.t1	GH43_6(29-319)	N	GH43_6	Y(1-33)	2
JX265g5777.t1	CE16(36-294)	CE16+CBM1	N	Y(1-26)	2
JX265g5778.t1	AA7(72-509)	N	N	Y(1-24)	1
JX265g5795.t1	AA3_2(2-548)	AA3	AA3_2	N	3
JX265g5797.t1	GH31(288-842)	GH31	GH31	Y(1-40)	3
JX265g5804.t1	GH5_5(89-366)	GH5+CBM1	CBM1+GH5_5	Y(1-23)	3
JX265g5809.t1	CE16(123-361)	CBM1	N	Y(1-20)	2
JX265g5814.t1	GH2(44-747)	GH2	GH2	Y(1-33)	3
JX265g5842.t1	AA7(65-266)	N	N	Y(1-33)	1
JX265g5890.t1	GH13_40(41-401)	GH13	GH13_40	N	3
JX265g5908.t1	AA7(93-304)	N	N	N	1
JX265g5928.t1	AA5_2(157-700)	AA5+CBM32	AA5_2	Y(1-56)	3
JX265g5933.t1	PL1_4(156-318)	PL1	N	N	2
JX265g5934.t1	AA3_2(25-596)	AA3	AA3_2	N	3
JX265g5977.t1	GH3(79-291)	GH3	GH3	N	3
JX265g6050.t1	GH45(23-222)	GH45+CBM1	GH45	Y(1-20)	3
JX265g6051.t1	GH47(119-581)	GH47	GH47	N	3
JX265g6108.t1	CE15(78-393)	CE15	CE15	Y(1-20)	3
JX265g6121.t1	GH12(104-251)	GH12+CBM1	N	Y(1-20)	2
JX265g6138.t1	GH115(43-706)	GH115	GH115	N	3
JX265g6142.t1	GH76(29-395)	GH76	GH76	Y(1-22)	3
JX265g6144.t1	GT2_Glyco_tranf_2_3(69-305)	N	GT2	N	2
JX265g6147.t1	AA4(132-315)	N	N	Y(1-24)	1
JX265g6187.t1	AA7(47-215)	N	N	N	1
JX265g6189.t1	AA1_3(64-366)	AA1	AA1_3	N	3
JX265g6193.t1	GH2(4-745)	GH2	GH2	N	3
JX265g6201.t1	AA7(36-460)	N	N	N	1
JX265g621.t1	GH76(33-411)	GH76	GH76	Y(1-26)	3
JX265g6215.t1	AA7(96-316)	N	N	N	1
JX265g6311.t1	GH2(107-768)	GH2	GH2	N	3
JX265g6328.t1	GH3(41-263)	GH3+CBM6	GH3	N	3
JX265g6334.t1	CE5(38-210)	N	N	N	1
JX265g6339.t1	GH131(31-283)	GH131	GH131	Y(1-22)	3
JX265g6350.t1	AA9(8-210)	AA9+CBM1	AA9+CBM1	N	3
JX265g6356.t1	GH140(247-514)	N	N	Y(1-24)	1
JX265g6377.t1	GH16_18(67-222)	N	GH16_18	Y(1-21)	2
JX265g6411.t1	GT57(64-295)+GT57(332-565)	GT57	GT57	N	3
JX265g6453.t1	GH2(40-922)	GH2+CBM67	GH2	N	3
JX265g6470.t1	GT2_Chitin_synth_2(654-1177)	GT2	GT2	N	3
JX265g648.t1	AA16(20-182)	N	N	N	1
JX265g6491.t1	AA1_3(26-342)	AA1	AA1_3	N	3
JX265g6511.t1	GH30_7(19-470)	N	N	N	1
JX265g6536.t1	GH115(20-624)	GH115	GH115	N	3
JX265g6580.t1	AA7(100-389)	N	N	N	1
JX265g6599.t1	GT25(95-298)	GT25	GT25	N	3
JX265g6621.t1	GH135(20-212)	N	N	N	1
JX265g6656.t1	CE1(35-226)	CE1+CBM2	N	Y(1-22)	2
JX265g667.t1	GH131(22-259)	GH131+CBM1	N	Y(1-20)	2
JX265g6711.t1	GH63(489-939)	GH0	GH0	N	3
JX265g6747.t1	GT2_Chitin_synth_1(237-399)+GT2_Chitin_synth_2(377-585)	GT2	GT2	N	3
JX265g6777.t1	GT90(343-619)	GT90	GT90	N	3
JX265g6783.t1	GH55(146-892)	GH55	GH55	N	3
JX265g6796.t1	CE1(67-208)	N	N	N	1
JX265g6808.t1	GH55(82-842)	GH0+GH55	GH55	N	3
JX265g6838.t1	GH10(38-349)	GH10+CBM9	N	Y(1-20)	2
JX265g6851.t1	GH79(42-436)	N	GH79	Y(1-20)	2
JX265g6893.t1	AA3_2(36-614)	AA3	AA3_2	N	3
JX265g6897.t1	GH76(29-401)	GH76	GH76	Y(1-22)	3
JX265g6913.t1	AA7(54-265)	N	N	Y(1-20)	1
JX265g6918.t1	GH76(28-396)	GH76	GH76	N	3
JX265g6979.t1	CBM67(13-196)+GH78(291-779)	GH78+CBM67	GH78	N	3
JX265g6981.t1	GH3(30-138)	GH3+CBM6	GH3	N	3
JX265g7011.t1	AA7(63-269)	N	N	N	1
JX265g7017.t1	GH16_19(110-274)	GH16+CBM18	CBM18+GH16_19	Y(1-21)	3
JX265g7065.t1	PL3_2(40-229)	PL3+CBM13	N	Y(1-26)	2
JX265g709.t1	GT1(153-448)	N	N	N	1
JX265g7096.t1	AA3_1(215-720)	N	AA0	N	2
JX265g7103.t1	GH31(233-660)	N	N	N	1
JX265g7119.t1	GT90(319-609)	GT90	GT90	N	3
JX265g7166.t1	GH43_21(72-298)	N	N	N	1
JX265g7172.t1	GH78(158-734)	GH78	GH78	N	3
JX265g726.t1	CE1(39-239)	N	N	Y(1-19)	1
JX265g7260.t1	GH18(21-343)	N	GH18	Y(1-70)	2
JX265g7274.t1	GH31(384-933)	GH31	GH31	N	3
JX265g7280.t1	AA7(45-482)	AA7	AA7	Y(1-21)	3
JX265g7310.t1	CE1(41-237)	CE1+CBM1+CBM2	CBM1+CE1	Y(1-20)	3
JX265g7335.t1	GH7(18-447)	GH7+CBM1	GH7	Y(1-24)	3
JX265g7336.t1	AA7(55-486)	N	N	Y(1-35)	1
JX265g734.t1	PL1_7(100-281)	PL1	N	Y(1-28)	2
JX265g7343.t1	GH31(237-765)	GH31	GH31	N	3
JX265g7348.t1	AA9(7-219)	AA9	N	Y(1-16)	2
JX265g737.t1	AA3_2(40-588)	N	AA3_2	Y(1-27)	2
JX265g7394.t1	GH145(21-346)	GH145	GH145	N	3
JX265g7398.t1	GH43_26(49-378)	N	GH43_26	Y(1-21)	2
JX265g7399.t1	GH32(48-356)	GH32+CBM38	GH32	Y(1-28)	3
JX265g742.t1	AA2(94-284)	N	N	N	1
JX265g7424.t1	GH5_23(86-363)	N	GH5_23	Y(1-19)	2
JX265g7425.t1	GH115(37-647)	N	GH115	N	2
JX265g7427.t1	GH12(171-326)	GH12	N	Y(1-47)	2
JX265g7436.t1	CE8(46-306)	CE8	CE8	Y(1-20)	3
JX265g7437.t1	GH28(55-393)	GH28	GH28	Y(1-30)	3
JX265g7443.t1	GH3(70-319)	GH3	GH3	Y(1-20)	3
JX265g7446.t1	GH18(33-309)	N	N	N	1
JX265g7449.t1	GT1(269-584)	GT1	GT1	N	3
JX265g748.t1	GH131(22-263)	GH131+CBM1	CBM1+GH131	Y(1-20)	3
JX265g7487.t1	CE3(68-275)+CBM24(922-995)	CE3	CE3	Y(1-22)	3
JX265g7499.t1	GH43_36(35-311)	GH43	GH43_36	Y(1-21)	3
JX265g750.t1	AA1_3(20-324)	AA1	AA1_3	N	3
JX265g7501.t1	AA3_2(4-547)	AA3	AA3_2	N	3
JX265g7502.t1	CE1(44-240)	N	N	Y(1-31)	1
JX265g7538.t1	GT22(184-671)	GT22	GT22	N	3
JX265g7549.t1	GH131(15-260)	GH131+CBM1	GH131	N	3
JX265g757.t1	AA12(31-437)	AA12	AA12	N	3
JX265g7637.t1	GH5_15(100-385)	GH5	GH5_15	Y(1-21)	3
JX265g7650.t1	GH35(37-371)	GH35	GH35	Y(1-29)	3
JX265g7681.t1	AA7(31-470)	N	N	N	1
JX265g7685.t1	PL20(24-256)	PL20	N	Y(1-21)	2
JX265g7686.t1	GH43_24(44-276)	GH43+CBM13+CBM32+CBM35	CBM35+GH43_24	Y(1-19)	3
JX265g7727.t1	GH13_1(54-355)+CBM20(497-587)	CBM20	CBM20+GH13_1	N	3
JX265g7754.t1	GH12(218-364)	N	N	N	1
JX265g7770.t1	GT20(172-628)	GT20	GT20	N	3
JX265g7775.t1	AA9(9-233)	AA9+CBM1	N	N	2
JX265g7785.t1	GT32(81-156)	N	GT32	N	2
JX265g781.t1	CE16(97-356)	N	N	Y(1-21)	1
JX265g783.t1	AA16(21-183)	N	N	N	1
JX265g7836.t1	GH2(19-544)	GH2	GH2	N	3
JX265g784.t1	GH43_21(86-317)	GH43+CBM42	GH43_21	N	3
JX265g7866.t1	GH53(21-346)	GH53	GH53	Y(1-18)	3
JX265g787.t1	CE8(27-305)	CE8	CE8	Y(1-23)	3
JX265g7883.t1	GH16_3(31-292)	CBM56+CBM6	N	Y(1-20)	2
JX265g7887.t1	CE4(66-195)	N	N	N	1
JX265g7890.t1	GH7(24-415)	GH7+CBM1	GH7	Y(1-19)	3
JX265g793.t1	GH78(1-326)	N	N	N	1
JX265g7956.t1	GH146(41-556)	GH146+CBM13	CBM13+GH146	N	3
JX265g797.t1	AA9(8-226)	N	N	Y(1-20)	1
JX265g7974.t1	GH47(242-1016)	GH47	GH47	N	3
JX265g7984.t1	AA3_2(45-668)	AA3	AA3	N	3
JX265g7986.t1	GH92(263-773)	GH92	GH92	N	3
JX265g8009.t1	GH76(28-404)	GH76	GH76	Y(1-21)	3
JX265g8016.t1	PL3_2(32-222)	PL3+CBM13	N	Y(1-39)	2
JX265g8039.t1	AA1(54-401)	AA1	AA1	Y(1-23)	3
JX265g8058.t1	AA9(9-241)	AA9+CBM1	N	Y(1-30)	2
JX265g8073.t1	GT20(245-680)	GT20	GT20	N	3
JX265g8074.t1	CE3(58-270)	N	N	Y(1-25)	1
JX265g8098.t1	GH47(113-584)	GH47	GH47	N	3
JX265g8125.t1	AA3_3(11-590)	N	AA3_3	N	2
JX265g8126.t1	GH76(27-400)	N	N	Y(1-34)	1
JX265g813.t1	PL3_2(118-305)	PL3	PL3_2	Y(1-26)	3
JX265g8150.t1	AA16(17-191)	AA16	N	Y(1-19)	2
JX265g816.t1	GT25(701-952)	GT25	GT25	N	3
JX265g8181.t1	GH3(69-328)	GH3+CBM6	GH3	Y(1-32)	3
JX265g8194.t1	GH27(20-220)	GH27+CBM13+CBM35+CBM51	GH27	Y(1-19)	3
JX265g822.t1	CE5(70-242)	N	N	Y(1-19)	1
JX265g8245.t1	GH93(37-344)	GH93	GH93	Y(1-21)	3
JX265g8246.t1	GT39(57-302)	GT39	GT39	N	3
JX265g826.t1	PL1_4(105-294)	PL1	PL1_4	Y(1-21)	3
JX265g831.t1	AA3_2(20-587)	AA3	AA3_2	N	3
JX265g8326.t1	PL4_5(43-573)	PL4	PL4_5	Y(1-30)	3
JX265g837.t1	GH81(230-902)	GH81+CBM6	GH81	N	3
JX265g8374.t1	GH16_18(73-232)	N	GH16_18	Y(1-25)	2
JX265g8401.t1	AA7(187-608)	N	N	N	1
JX265g8409.t1	AA3_2(34-609)	AA3	AA3_2	N	3
JX265g841.t1	GH5_7(63-370)	GH5+CBM1+CBM27	GH5_7	N	3
JX265g8418.t1	GT32(124-202)	GT32	GT32	Y(1-27)	3
JX265g8423.t1	GH3(169-381)	GH3+CBM1	GH3	N	3
JX265g843.t1	AA7(39-445)	N	N	N	1
JX265g8431.t1	GH105(47-368)	GH105	GH105	N	3
JX265g8442.t1	GH16_4(134-453)	CBM4+CBM54+CBM6	GH16_4	N	3
JX265g8443.t1	GT2_Glyco_trans_2_3(501-706)	GT0	GT0	N	3
JX265g8476.t1	GH18(22-281)	N	N	Y(1-22)	1
JX265g8539.t1	GH28(78-430)	GH28	GH28	Y(1-21)	3
JX265g8540.t1	CE8(52-382)	CE8	CE8	Y(1-33)	3
JX265g8546.t1	PL3_2(43-228)	PL3+CBM13	PL3_2	Y(1-18)	3
JX265g8556.t1	GH3(37-244)	GH3	GH3	N	3
JX265g8565.t1	GH18(26-423)	CBM18	CBM18+GH18	N	3
JX265g8585.t1	GH76(38-416)	GH76	GH76	N	3
JX265g8657.t1	GH16_22(90-310)	N	CBM1+GH16_22	Y(1-32)	2
JX265g8721.t1	GH114(44-256)	N	N	Y(1-29)	1
JX265g8723.t1	GH132(104-413)	GH132	N	Y(1-26)	2
JX265g8747.t1	GT1(155-468)	N	GT1	N	2
JX265g8751.t1	GH55(207-956)	GH0+GH55	GH55	Y(1-21)	3
JX265g8752.t1	GH3(86-281)	GH3	GH3	N	3
JX265g8776.t1	CE12(32-245)	CE12	N	Y(1-19)	2
JX265g8781.t1	GH16_3(118-323)	N	N	N	1
JX265g8790.t1	GH31(207-661)	GH31	GH31	N	3
JX265g8791.t1	GH2(29-922)	GH2+CBM51+CBM67	GH2	N	3
JX265g8810.t1	AA2(24-245)	N	N	N	1
JX265g8814.t1	GT1(962-1370)	GT1	GT1	N	3
JX265g8831.t1	GH11(44-213)	GH11	N	Y(1-20)	2
JX265g8844.t1	GT90(549-809)	GT90	GT90	N	3
JX265g8855.t1	AA1_3(53-363)	AA1	AA1_3	Y(1-23)	3
JX265g8857.t1	GH3(102-324)	GH3+CBM1	GH3	Y(1-23)	3
JX265g886.t1	GH5_9(400-723)	GH5	GH5_9	N	3
JX265g8876.t1	AA1_2(38-299)	AA1	N	N	2
JX265g8931.t1	GH25(28-210)	GH25	N	Y(1-23)	2
JX265g8951.t1	AA2(100-339)	N	AA2	N	2
JX265g8966.t1	CE5(42-217)	CE5	N	N	2
JX265g9019.t1	GH6(59-353)	GH6+CBM2+CBM3	GH6	Y(1-27)	3
JX265g9027.t1	CE5(26-224)	CE5+CBM1	N	N	2
JX265g9030.t1	AA7(64-277)	AA7+CBM18	N	Y(1-23)	2
JX265g9039.t1	AA3_2(18-544)	AA3	AA3_2	N	3
JX265g9049.t1	GH11(46-223)	CE4+GH11+CBM1+CBM2+CBM36+CBM6+CBM60	N	Y(1-20)	2
JX265g9068.t1	GH3(90-306)	GH3+CBM1	GH3	Y(1-22)	3
JX265g9076.t1	AA12(25-421)	AA12	AA12+AA8	N	3
JX265g9078.t1	GH92(294-805)	GH92	GH92	N	3
JX265g9085.t1	AA7(105-308)	N	N	N	1
JX265g9088.t1	GH7(21-453)	GH7+CBM1	CBM1+GH7	Y(1-23)	3
JX265g9092.t1	GH16_3(35-287)	CBM4	GH16_3	Y(1-30)	3
JX265g9095.t1	PL26(33-921)	PL26	PL26	Y(1-29)	3
JX265g9096.t1	GH154(376-739)	GH154	GH154	N	3
JX265g9097.t1	GH88(87-502)	GH88	GH88	N	3
JX265g9102.t1	AA2(17-279)	N	AA2	N	2
JX265g9123.t1	GH7(18-443)	GH7+CBM1	GH7	Y(1-25)	3
JX265g9145.t1	CE1(40-237)	CE1+CBM1+CBM2	CE1	Y(1-24)	3
JX265g9149.t1	GH27(18-362)	GH27	GH27	Y(1-21)	3
JX265g9183.t1	GT48(844-1625)	GT48	GT48	N	3
JX265g9185.t1	GH17(169-410)	GH17	N	N	2
JX265g9186.t1	GT25(112-325)	N	GT25	N	2
JX265g9198.t1	GH18(9-337)	N	GH18	N	2
JX265g9200.t1	GT2_Chitin_synth_2(67-427)	N	GT2	N	2
JX265g9201.t1	CE4(71-196)	CE4+CBM18	N	Y(1-20)	2
JX265g9230.t1	GH1(2-468)	GH1	GH1	N	3
JX265g9260.t1	AA9(7-224)	AA9	N	N	2
JX265g9277.t1	GH16_22(90-304)	N	N	N	1
JX265g9312.t1	GH64(4-375)	GH64+CBM6	CBM6+GH64	N	3
JX265g9313.t1	GH16_23(109-307)	N	N	Y(1-24)	1
JX265g9350.t1	GH3(90-305)	GH3+CBM1	GH3	Y(1-23)	3
JX265g9356.t1	AA7(56-267)	N	N	Y(1-18)	1
JX265g9426.t1	GH3(80-277)	GH3+CBM6	GH3	Y(1-52)	3
JX265g9439.t1	AA8(5-793)	AA3+AA8	AA3_1+AA8	Y(1-21)	3
JX265g945.t1	AA1_3(49-361)	AA1	AA1_3	Y(1-21)	3
JX265g9461.t1	GH76(40-353)	GH76	N	N	2
JX265g9483.t1	AA3_3(52-264)+AA3_3(265-487)	AA3	AA3_3	N	3
JX265g9490.t1	GH125(76-497)	GH125	GH125	Y(1-24)	3
JX265g9498.t1	CE4(43-165)	N	N	Y(1-19)	1
JX265g9504.t1	AA11(22-226)	N	N	Y(1-22)	1
JX265g9505.t1	GT2_Glyco_tranf_2_3(27-270)	N	N	N	1
JX265g9552.t1	GT20(8-472)	GT20+CBM20	GT20	N	3
JX265g9558.t1	AA7(144-317)	N	N	N	1
JX265g9567.t1	GH43_26(1-211)	GH43	GH43_26	N	3
JX265g9582.t1	GH92(276-782)	GH92	GH92	Y(1-46)	3
JX265g9586.t1	GT1(399-703)	GT1	GT1	N	3
JX265g9639.t1	AA7(43-207)	N	N	N	1
JX265g9648.t1	AA7(44-252)	N	N	N	1
JX265g9677.t1	GT57(15-500)	GT57	GT57	N	3
JX265g9703.t1	CE4(159-286)	CE4+CBM18	CBM18+CE4	Y(1-21)	3
JX265g9727.t1	GT90(531-796)	GT90	GT90	N	3
JX265g9747.t1	AA7(38-470)	N	N	N	1
JX265g977.t1	GH3(111-336)	GH3	GH3	Y(1-21)	3
JX265g978.t1	GH31(255-695)	GH31	GH31	N	3
JX265g982.t1	GH7(20-452)	GH7+CBM1	GH7	Y(1-20)	3
JX265g9821.t1	GH62(23-293)	GH62+CBM1+CBM13	GH62	Y(1-39)	3
JX265g9822.t1	GH10(36-329)	GH10+CBM1+CBM2+CBM22	GH10	Y(1-17)	3
JX265g9833.t1	GT1(76-398)	N	GT1	N	2
JX265g9843.t1	CE5(27-207)	CE5	N	Y(1-31)	2
JX265g9859.t1	AA3_2(5-592)	N	AA3_2	N	2
JX265g9863.t1	AA7(23-209)	N	N	N	1
JX265g9897.t1	AA3_2(5-589)	AA3	AA3_2	N	3
JX265g990.t1	GH3(80-304)	N	GH3	N	2
JX265g991.t1	CE9(23-413)	CE9	CE9	N	3
JX265g9923.t1	GH135(11-231)	GH135	N	N	2
JX265g9924.t1	GT4(2516-2666)	N	GT4	N	2
JX265g9939.t1	CE5(45-218)	CE5	N	Y(1-20)	2
JX265g9947.t1	GT32(98-183)	GT32	GT32	N	3
JX265g9950.t1	GH43_6(29-319)	N	GH43_6	Y(1-22)	2
JX265g9955.t1	GH76(34-398)	GH76	GH76	N	3
JX265g9983.t1	GH43_34(34-318)+CBM66(334-494)	GH43+CBM6+CBM66	CBM66+GH43_34	Y(1-22)	3
JX265g9989.t1	AA3_1(219-735)	N	AA0	N	2
JX265g7417.t1	N	CE4	CE4	N	2
JX265g10494.t1	N	CE4	CE4	N	2
JX265g9783.t1	N	CE4	CE4	N	2
JX265g79.t1	N	GH17	GH17	Y(1-16)	2
JX265g4883.t1	N	GH17	GH17	Y(1-18)	2
JX265g13896.t1	N	GH17	GH17	N	2
JX265g3178.t1	N	GH17	GH17	Y(1-32)	2
JX265g6465.t1	N	GH17	N	Y(1-20)	1
JX265g4589.t1	N	GH27+CBM35	CBM35+GH27+GH2	Y(1-22)	2
JX265g13231.t1	N	GH3	N	N	1
JX265g6076.t1	N	GH36	GH36	N	2
JX265g4587.t1	N	AA0	N	Y(1-22)	1
JX265g1794.t1	N	AA1	AA1	N	2
JX265g1072.t1	N	AA1	AA1	N	2
JX265g7724.t1	N	AA1	AA1	N	2
JX265g3127.t1	N	GT25	N	N	1
JX265g5099.t1	N	GT31	GT31	N	2
JX265g10399.t1	N	GT31	N	N	1
JX265g12952.t1	N	GT31	N	N	1
JX265g10811.t1	N	GT31	N	N	1
JX265g13400.t1	N	GT31	N	N	1
JX265g10672.t1	N	GT31	N	N	1
JX265g4683.t1	N	GT31	N	N	1
JX265g12067.t1	N	GT31	GT31	N	2
JX265g4484.t1	N	GT31	GT31	N	2
JX265g12812.t1	N	GT41	GT41	N	2
JX265g11602.t1	N	CBM1	N	N	1
JX265g2728.t1	N	CBM12	N	N	1
JX265g12832.t1	N	CBM13	N	Y(1-19)	1
JX265g4562.t1	N	CBM18	N	N	1
JX265g12684.t1	N	CBM2	CBM1	Y(1-21)	2
JX265g13676.t1	N	CBM48	N	N	1
JX265g6107.t1	N	CBM5	N	Y(1-22)	1
JX265g1006.t1	N	CBM5	N	Y(1-23)	1
JX265g5200.t1	N	CBM5	N	Y(1-22)	1
JX265g11253.t1	N	CBM5	N	Y(1-29)	1
JX265g12933.t1	N	CBM5	N	Y(1-27)	1
JX265g13834.t1	N	CBM5	N	Y(1-22)	1
JX265g9141.t1	N	CBM5	N	N	1
JX265g11575.t1	N	CBM5	N	N	1
JX265g8168.t1	N	CBM57	N	Y(1-34)	1
JX265g4337.t1	N	CBM57	N	N	1
JX265g12766.t1	N	CBM57	N	N	1
JX265g3093.t1	N	CBM57	N	Y(1-20)	1
JX265g10071.t1	N	CBM57	N	N	1
JX265g12171.t1	N	CBM57	N	N	1
JX265g6510.t1	N	CBM57	N	N	1
JX265g21.t1	N	N	GH19	Y(1-19)	1
JX265g39.t1	N	N	GH27	N	1
JX265g55.t1	N	N	GH71	N	1
JX265g243.t1	N	N	GH16_1	N	1
JX265g268.t1	N	N	GH10	N	1
JX265g297.t1	N	N	GH47	N	1
JX265g358.t1	N	N	GH36	N	1
JX265g369.t1	N	N	GH78+GH79	N	1
JX265g476.t1	N	N	GH12	N	1
JX265g683.t1	N	N	GT2	Y(1-36)	1
JX265g835.t1	N	N	CBM18+GH18	N	1
JX265g845.t1	N	N	GH18	N	1
JX265g1019.t1	N	N	GH78	N	1
JX265g1073.t1	N	N	AA1	N	1
JX265g1131.t1	N	N	CBM48+GH13_8	N	1
JX265g1138.t1	N	N	GH81	N	1
JX265g1287.t1	N	N	GH47	N	1
JX265g1329.t1	N	N	GH47	Y(1-43)	1
JX265g1450.t1	N	N	GT0	N	1
JX265g1486.t1	N	N	GH78	N	1
JX265g1527.t1	N	N	GH42	N	1
JX265g1674.t1	N	N	GH18	N	1
JX265g1676.t1	N	N	CBM18+GH18	N	1
JX265g1703.t1	N	N	CE5	N	1
JX265g1711.t1	N	N	GH47	N	1
JX265g1930.t1	N	N	CBM1	Y(1-26)	1
JX265g2025.t1	N	N	AA0	N	1
JX265g2027.t1	N	N	AA3_2	N	1
JX265g2063.t1	N	N	GH78	N	1
JX265g2077.t1	N	N	GH78	N	1
JX265g2096.t1	N	N	GT2	N	1
JX265g2222.t1	N	N	GH146	N	1
JX265g2252.t1	N	N	GH93	N	1
JX265g2273.t1	N	N	GT7	N	1
JX265g2352.t1	N	N	GH6	N	1
JX265g2622.t1	N	N	GH18	N	1
JX265g2779.t1	N	N	GH55	N	1
JX265g2869.t1	N	N	GH132	N	1
JX265g2994.t1	N	N	GH1+GH95	Y(1-40)	1
JX265g3154.t1	N	N	CBM50	Y(1-29)	1
JX265g3276.t1	N	N	GH18	N	1
JX265g3280.t1	N	N	GH76	N	1
JX265g3323.t1	N	N	GH27	N	1
JX265g3326.t1	N	N	GT22	N	1
JX265g3341.t1	N	N	GH28	N	1
JX265g3435.t1	N	N	GT58	N	1
JX265g3450.t1	N	N	GT0	N	1
JX265g3607.t1	N	N	AA3_2	N	1
JX265g3737.t1	N	N	CE3	N	1
JX265g3788.t1	N	N	GH78	N	1
JX265g3799.t1	N	N	CBM48+GH13_8	N	1
JX265g3802.t1	N	N	GH23	N	1
JX265g3835.t1	N	N	GT2	N	1
JX265g3943.t1	N	N	GH63	N	1
JX265g3953.t1	N	N	CE8	N	1
JX265g4004.t1	N	N	AA1	N	1
JX265g4024.t1	N	N	GH28	N	1
JX265g4100.t1	N	N	GH47	N	1
JX265g4145.t1	N	N	GT8	N	1
JX265g4147.t1	N	N	GH18	N	1
JX265g4315.t1	N	N	AA3_2	N	1
JX265g4359.t1	N	N	CBM13	Y(1-21)	1
JX265g4472.t1	N	N	GH3	N	1
JX265g4661.t1	N	N	GH31	N	1
JX265g4835.t1	N	N	CBM13+GT27	N	1
JX265g4927.t1	N	N	GT4	N	1
JX265g4939.t1	N	N	GH42	N	1
JX265g5461.t1	N	N	GH27	N	1
JX265g5481.t1	N	N	CBM66+GH43_34	N	1
JX265g5530.t1	N	N	GH51	N	1
JX265g5579.t1	N	N	GT31	N	1
JX265g5581.t1	N	N	GT13	N	1
JX265g5659.t1	N	N	GH31	N	1
JX265g5737.t1	N	N	GT22	N	1
JX265g5776.t1	N	N	GT2	N	1
JX265g5785.t1	N	N	GT8	N	1
JX265g5824.t1	N	N	CBM48+GH13_8	N	1
JX265g5858.t1	N	N	GH71	Y(1-35)	1
JX265g5864.t1	N	N	GH43_29	N	1
JX265g5867.t1	N	N	GH18	N	1
JX265g5930.t1	N	N	GT22	N	1
JX265g5995.t1	N	N	GH27	N	1
JX265g6049.t1	N	N	CBM12	Y(1-26)	1
JX265g6096.t1	N	N	GT1	N	1
JX265g6207.t1	N	N	GH18	N	1
JX265g6226.t1	N	N	GH6	Y(1-59)	1
JX265g6294.t1	N	N	GT30	N	1
JX265g6401.t1	N	N	CBM50	N	1
JX265g6417.t1	N	N	CE8	N	1
JX265g6499.t1	N	N	GT55	N	1
JX265g6562.t1	N	N	GT7	N	1
JX265g6676.t1	N	N	CBM48+GH13_8	N	1
JX265g6690.t1	N	N	GT95	N	1
JX265g6775.t1	N	N	GT31	N	1
JX265g6833.t1	N	N	CE3	N	1
JX265g6896.t1	N	N	CBM18+GH18	N	1
JX265g6938.t1	N	N	GH27	N	1
JX265g7063.t1	N	N	CBM20+GH15	N	1
JX265g7261.t1	N	N	GH18	N	1
JX265g7296.t1	N	N	AA3_2	N	1
JX265g7551.t1	N	N	GH131	N	1
JX265g7764.t1	N	N	GH13_25+GH133	N	1
JX265g7817.t1	N	N	CBM18+GH18	N	1
JX265g7888.t1	N	N	CE4	N	1
JX265g7970.t1	N	N	GH36	N	1
JX265g8119.t1	N	N	PL1_7	N	1
JX265g8184.t1	N	N	GH18	N	1
JX265g8368.t1	N	N	CE3	N	1
JX265g8370.t1	N	N	GT58	N	1
JX265g8382.t1	N	N	CBM1	N	1
JX265g8460.t1	N	N	GH76	N	1
JX265g8482.t1	N	N	GH18	N	1
JX265g8485.t1	N	N	GH18	N	1
JX265g8648.t1	N	N	GH31	N	1
JX265g8669.t1	N	N	GH27	N	1
JX265g8789.t1	N	N	GH28	N	1
JX265g8968.t1	N	N	CBM50	N	1
JX265g8974.t1	N	N	GH12	N	1
JX265g9090.t1	N	N	CBM48+GH13_8	N	1
JX265g9108.t1	N	N	AA4	N	1
JX265g9122.t1	N	N	GH72	N	1
JX265g9143.t1	N	N	GT31	N	1
JX265g9207.t1	N	N	GH31	N	1
JX265g9327.t1	N	N	GT0	N	1
JX265g9379.t1	N	N	GH18	N	1
JX265g9427.t1	N	N	CBM20+GH15	Y(1-17)	1
JX265g9432.t1	N	N	GH4	N	1
JX265g9546.t1	N	N	CBM18+GH18	N	1
JX265g9676.t1	N	N	GT57	N	1
JX265g9714.t1	N	N	GH2	N	1
JX265g9932.t1	N	N	GT2	N	1
JX265g10095.t1	N	N	AA1	N	1
JX265g10107.t1	N	N	GH63	N	1
JX265g10148.t1	N	N	AA3_2	N	1
JX265g10150.t1	N	N	CBM48+GH13_8	N	1
JX265g10298.t1	N	N	CBM50	N	1
JX265g10416.t1	N	N	CBM18+GH18	N	1
JX265g10421.t1	N	N	GT0	N	1
JX265g10549.t1	N	N	GH35	N	1
JX265g10582.t1	N	N	CBM48+GH13_8	N	1
JX265g10656.t1	N	N	GH71	N	1
JX265g10849.t1	N	N	GH12	N	1
JX265g10878.t1	N	N	GH78+GH79	N	1
JX265g10990.t1	N	N	GH72	N	1
JX265g11002.t1	N	N	CBM12	Y(1-28)	1
JX265g11227.t1	N	N	GH76	N	1
JX265g11256.t1	N	N	CBM1	N	1
JX265g11306.t1	N	N	AA1	Y(1-23)	1
JX265g11310.t1	N	N	GH125	N	1
JX265g11336.t1	N	N	AA1	N	1
JX265g11352.t1	N	N	GT1	N	1
JX265g11438.t1	N	N	CBM50	N	1
JX265g11458.t1	N	N	CBM43	N	1
JX265g11557.t1	N	N	GH53	N	1
JX265g11631.t1	N	N	CE3	N	1
JX265g11785.t1	N	N	GT31	N	1
JX265g11868.t1	N	N	GH43_30	N	1
JX265g11883.t1	N	N	CBM20+GH15	Y(1-19)	1
JX265g11904.t1	N	N	CBM1+GH5_5	N	1
JX265g11974.t1	N	N	GT2	N	1
JX265g11986.t1	N	N	GT15	N	1
JX265g12016.t1	N	N	CBM50	N	1
JX265g12080.t1	N	N	CBM1	Y(1-27)	1
JX265g12115.t1	N	N	CBM24	N	1
JX265g12169.t1	N	N	GT0	N	1
JX265g12257.t1	N	N	GT22	N	1
JX265g12368.t1	N	N	AA3_2	N	1
JX265g12405.t1	N	N	AA9	N	1
JX265g12408.t1	N	N	CE3	N	1
JX265g12411.t1	N	N	GH18	N	1
JX265g12575.t1	N	N	GH152	Y(1-33)	1
JX265g12741.t1	N	N	AA3_2	N	1
JX265g12742.t1	N	N	CBM48+GH13_8	N	1
JX265g12790.t1	N	N	CBM1	N	1
JX265g12822.t1	N	N	GH36	N	1
JX265g12908.t1	N	N	GH42	N	1
JX265g12926.t1	N	N	CBM48+GH13_8	N	1
JX265g12973.t1	N	N	GH78	N	1
JX265g13138.t1	N	N	GH36	N	1
JX265g13160.t1	N	N	CBM50	N	1
JX265g13204.t1	N	N	CE5	N	1
JX265g13347.t1	N	N	GT31	N	1
JX265g13385.t1	N	N	GH37	N	1
JX265g13482.t1	N	N	GT2	N	1
JX265g13568.t1	N	N	AA1	N	1
JX265g13643.t1	N	N	GH28	N	1
JX265g13792.t1	N	N	AA1_3	N	1
JX265g13812.t1	N	N	CBM24	N	1
JX265g13824.t1	N	N	GH18	N	1
JX265g13845.t1	N	N	GT8	N	1
JX265g13869.t1	N	N	GT58	N	1
JX265g14003.t1	N	N	CBM18+GH18	N	1
JX265g14006.t1	N	N	CBM18+GH18	N	1
JX265g14043.t1	N	N	GH78	N	1
