## Additional File 9 for "Genome sequencing and physiological characterization of three *Neoarthrinium moseri* strains"

Gene ID	HMMER	Hotpep	DIAMOND	Signalp	#ofTools
JX266g10000.t1	GH128(33-263)	N	N	N	1
JX266g10007.t1	AA8(46-864)	AA3+AA8+CBM1	AA3_1+AA8+CBM1	N	3
JX266g1006.t1	GH55(30-774)	GH0+GH55	GH55	Y(1-22)	3
JX266g10062.t1	CE4(40-164)	CE4+CBM18	CBM18+CE4	Y(1-47)	3
JX266g10065.t1	AA4(33-565)	AA4	AA4	N	3
JX266g10082.t1	AA7(32-241)	N	N	N	1
JX266g10085.t1	AA1_3(21-354)	AA1	AA1	N	3
JX266g10100.t1	AA9(5-224)	AA9+CBM1	N	N	2
JX266g10136.t1	GH76(29-398)	GH76	N	Y(1-22)	2
JX266g10142.t1	GH51(17-511)	GH51	GH51	N	3
JX266g10146.t1	GH3(37-244)	GH3	GH3	N	3
JX266g10156.t1	PL3_2(43-228)	PL3+CBM13	PL3_2	Y(1-18)	3
JX266g10162.t1	CE8(52-382)	CE8	CE8	Y(1-33)	3
JX266g10163.t1	GH28(78-430)	GH28	GH28	Y(1-21)	3
JX266g10261.t1	GH145(21-346)	GH145	GH145	N	3
JX266g10265.t1	GH43_26(49-378)	N	GH43_26	Y(1-21)	2
JX266g10266.t1	GH32(48-356)	GH32+CBM38	GH32	Y(1-28)	3
JX266g10289.t1	GH5_23(86-363)	N	GH5_23	Y(1-21)	2
JX266g10290.t1	GH115(37-647)	N	GH115	N	2
JX266g10292.t1	GH12(171-326)	GH12	N	Y(1-47)	2
JX266g10301.t1	CE8(46-305)	CE8	CE8	Y(1-20)	3
JX266g10302.t1	GH28(55-393)	GH28	GH28	Y(1-30)	3
JX266g10308.t1	GH3(70-319)	GH3	GH3	Y(1-20)	3
JX266g10311.t1	GH18(33-309)	N	N	N	1
JX266g10314.t1	GT1(269-584)	GT1	GT1	N	3
JX266g10335.t1	PL3_2(45-235)	PL3+CBM13	PL3_2	Y(1-20)	3
JX266g10370.t1	AA3_2(4-559)	AA3	AA3_2	N	3
JX266g1041.t1	AA3_1(219-734)	N	AA0	N	2
JX266g10459.t1	GH78(379-782)	GH78	GH78	Y(1-31)	3
JX266g10467.t1	GT1(101-501)	GT1	GT1	N	3
JX266g10468.t1	GH106(30-995)	GH106	GH106	Y(1-24)	3
JX266g10469.t1	GH3(81-300)	GH3+CBM1	GH3	N	3
JX266g10472.t1	GT90(356-649)	GT90	GT90	N	3
JX266g10489.t1	GH5_23(145-422)	N	GH5_23	Y(1-19)	2
JX266g10553.t1	GH2(19-550)	GH2	GH2	N	3
JX266g10582.t1	GH53(21-346)	GH53	GH53	Y(1-18)	3
JX266g10594.t1	PL1_6(124-331)	N	PL1	N	2
JX266g10615.t1	GH16_10(47-236)	N	N	N	1
JX266g10654.t1	AA9(12-231)	AA9+CBM1	N	N	2
JX266g10662.t1	GT4(360-518)	GT4	GT4	N	3
JX266g10669.t1	AA9(9-233)	AA9+CBM1	N	Y(1-21)	2
JX266g10693.t1	AA3_2(5-589)	AA3	AA3_2	N	3
JX266g10719.t1	GH135(11-231)	GH135	N	N	2
JX266g10720.t1	GT4(2516-2666)	N	GT4	N	2
JX266g10735.t1	CE5(45-218)	CE5	N	Y(1-20)	2
JX266g10743.t1	GT32(98-183)	GT32	GT32	N	3
JX266g10746.t1	GH43_6(29-319)	N	GH43_6	Y(1-22)	2
JX266g10751.t1	GH76(34-398)	GH76	GH76	N	3
JX266g10768.t1	CE5(33-226)	CE5	N	Y(1-22)	2
JX266g10805.t1	AA3_2(5-596)	AA3	AA3_2	N	3
JX266g10811.t1	AA7(56-496)	N	N	N	1
JX266g10842.t1	GH43_26(24-309)	GH43	GH43_26	Y(1-25)	3
JX266g10848.t1	GH1(154-597)	N	GH1	Y(1-23)	2
JX266g10852.t1	AA9(8-226)	AA9+CBM1	N	Y(1-22)	2
JX266g10891.t1	GH67(18-694)	GH67	GH67	N	3
JX266g1092.t1	AA3_2(29-651)	AA3	AA3	Y(1-27)	3
JX266g10975.t1	GH5_5(37-316)	GH5+CBM1	GH5_5	Y(1-19)	3
JX266g11054.t1	GH92(297-813)	GH92	GH92	N	3
JX266g11067.t1	GH128(46-281)	GH128	N	Y(1-39)	2
JX266g11079.t1	GH16_3(14-264)	CBM4	GH16_3	N	3
JX266g1108.t1	AA4(6-548)	AA4	AA4	N	3
JX266g11080.t1	GH31(243-722)	GH31	GH31	N	3
JX266g1109.t1	GH3(86-300)	GH3+CBM1	GH3	Y(1-16)	3
JX266g11117.t1	GH128(178-388)	N	N	N	1
JX266g1112.t1	CE5(31-236)	CE5	N	Y(1-27)	2
JX266g11146.t1	CE1(32-224)	CE1	CE1	Y(1-35)	3
JX266g11147.t1	AA3_2(12-549)	AA3	AA3_2	N	3
JX266g11155.t1	GH2(33-694)	GH2+CBM35+CBM6	GH2	Y(1-25)	3
JX266g11189.t1	AA7(42-447)	N	N	N	1
JX266g11199.t1	GH2(158-766)	GH2	GH2	N	3
JX266g11209.t1	GH16_10(38-231)	N	N	Y(1-21)	1
JX266g11212.t1	GH11(46-221)	GH11+CBM1	N	Y(1-21)	2
JX266g11238.t1	AA11(2-146)	N	N	N	1
JX266g11251.t1	GH30_7(21-457)	GH30	CBM1+GH30_7	Y(1-23)	3
JX266g11252.t1	GH95(28-767)	GH95+CBM32+CBM51	GH95	Y(1-21)	3
JX266g11269.t1	GH28(56-376)	GH28	GH28	Y(1-21)	3
JX266g11278.t1	GH10(49-343)	GH10+CBM1+CBM2+CBM22	GH10	Y(1-18)	3
JX266g11279.t1	GH62(53-335)	GH62+CBM2	GH62	N	3
JX266g11282.t1	AA9(11-227)	AA9	N	Y(1-21)	2
JX266g1129.t1	GH43_36(91-356)	GH43	CBM1+GH43_36	Y(1-24)	3
JX266g11298.t1	GH93(45-334)	GH93	GH93	Y(1-18)	3
JX266g1130.t1	GH62(20-303)	GH62+CBM2	GH62	Y(1-67)	3
JX266g11302.t1	AA11(22-218)	AA11	N	N	2
JX266g11308.t1	GT2_Glyco_tranf_2_3(53-282)	N	GT2	N	2
JX266g11341.t1	AA13(17-248)+CBM20(285-376)	AA13+CBM20	AA13+CBM20	N	3
JX266g11361.t1	CBM63(145-214)	CBM63	N	Y(1-26)	2
JX266g11386.t1	CE8(282-549)+CE8(692-950)+CE8(1026-1315)+CE8(1377-1657)+CE8(1733-2020)	CE8	CE8	Y(1-23)	3
JX266g11402.t1	AA3_2(10-575)	AA3	AA3_2	N	3
JX266g11405.t1	AA3_3(12-599)	AA3	AA3_3	N	3
JX266g11429.t1	GH13_40(43-402)	GH13	GH13_40	N	3
JX266g1143.t1	CE4(54-179)	CE4+CBM18	N	N	2
JX266g11435.t1	GT32(109-186)	N	N	N	1
JX266g11436.t1	GH16_1(62-312)	N	N	Y(1-22)	1
JX266g11494.t1	GH18(148-491)	CBM18	CBM18+GH18	Y(1-24)	3
JX266g11503.t1	GH5_4(69-338)+CBM46(383-470)	GH5+CBM1	CBM1+GH5_4	Y(1-36)	3
JX266g1157.t1	GH30_7(28-467)	GH30	GH30_7	Y(1-27)	3
JX266g11582.t1	AA3_2(36-614)	AA3	AA3_2	N	3
JX266g11586.t1	GH76(61-432)	GH76	GH76	N	3
JX266g11601.t1	AA7(54-266)	N	N	Y(1-20)	1
JX266g11606.t1	GH76(28-396)	GH76	GH76	N	3
JX266g1164.t1	GH18(204-545)	GH18+CBM18	CBM18+GH18	N	3
JX266g11642.t1	AA3_3(13-591)	AA3	AA3_3	N	3
JX266g11686.t1	GH16_22(103-338)	N	N	Y(1-24)	1
JX266g11690.t1	AA8(6-794)	AA3+AA8	AA3_1+AA8	Y(1-18)	3
JX266g11694.t1	GH17(487-755)	GH17	GH17	N	3
JX266g11695.t1	AA7(205-414)	N	N	N	1
JX266g11698.t1	AA7(55-263)	N	N	N	1
JX266g11727.t1	CE5(34-237)	N	N	Y(1-21)	1
JX266g11734.t1	GH79(43-494)	GH79	GH79	N	3
JX266g11746.t1	GT2_Glyco_tranf_2_3(281-495)	N	GT2	N	2
JX266g11747.t1	GH16_22(121-298)	N	N	Y(1-30)	1
JX266g11748.t1	GT69(151-428)	GT69	GT69	N	3
JX266g11751.t1	GH72(19-332)+CBM43(389-471)	GH72+CBM43	CBM43+GH72	Y(1-20)	3
JX266g11756.t1	GH43_6(29-319)	N	GH43_6	Y(1-33)	2
JX266g11782.t1	AA3_2(45-625)	AA3	AA3_2	N	3
JX266g11796.t1	CE5(26-214)	N	N	N	1
JX266g1180.t1	AA9(7-221)	AA9+CBM1	AA9+CBM1	Y(1-19)	3
JX266g11806.t1	GH93(51-359)	GH93	GH93	Y(1-20)	3
JX266g11842.t1	GH75(13-255)	N	N	N	1
JX266g11858.t1	GH55(17-762)	GH55	GH55	N	3
JX266g11864.t1	AA12(4-386)	AA12	AA12	N	3
JX266g11906.t1	GT4(218-350)	GT4	GT4	N	3
JX266g11911.t1	AA3_1(31-569)	AA3	AA3_1	N	3
JX266g11925.t1	AA11(40-217)	AA11	N	Y(1-22)	2
JX266g11933.t1	GT90(338-613)	GT90	GT90	N	3
JX266g11941.t1	AA3_2(7-604)	AA3	AA3_2	N	3
JX266g11942.t1	CE1(44-181)	CBM2	N	Y(1-21)	2
JX266g1195.t1	CE4(116-243)	CE4+CBM18	N	Y(1-51)	2
JX266g11954.t1	GT55(6-379)	GT55	GT55	N	3
JX266g11955.t1	AA7(142-596)	N	N	N	1
JX266g11969.t1	GH18(276-609)	N	N	N	1
JX266g11996.t1	AA11(21-231)	AA11	N	Y(1-21)	2
JX266g11997.t1	AA3_2(197-463)	N	AA3_2	N	2
JX266g12029.t1	GH35(51-383)	GH35	GH35	N	3
JX266g12052.t1	GH76(40-353)	GH76	N	N	2
JX266g12074.t1	AA3_3(52-264)+AA3_3(265-487)	AA3	AA3_3	N	3
JX266g12086.t1	GH78(136-712)	GH78	GH78	N	3
JX266g12092.t1	GH43_21(72-298)	N	N	Y(1-26)	1
JX266g12199.t1	AA7(56-267)	N	N	Y(1-18)	1
JX266g12204.t1	GH3(90-305)	GH3+CBM1	GH3	Y(1-23)	3
JX266g12244.t1	AA5(484-988)	AA5	AA5_1	N	3
JX266g12254.t1	GH105(56-412)	N	GH105	N	2
JX266g12277.t1	GT8(106-344)	GT8	GT8	N	3
JX266g12279.t1	AA7(62-477)	N	N	Y(1-25)	1
JX266g12304.t1	AA7(56-267)	N	N	Y(1-28)	1
JX266g12311.t1	GH43_36(23-294)	GH43	CBM13+GH43_36	Y(1-20)	3
JX266g12312.t1	AA9(6-225)	AA9+CBM18	N	Y(1-16)	2
JX266g12348.t1	GH72(19-330)	GH72+CBM43	CBM43+GH72	Y(1-21)	3
JX266g12358.t1	GT71(141-375)	GT71	N	N	2
JX266g12361.t1	GH6(141-430)	GH6+CBM1	CBM1+GH6	Y(1-18)	3
JX266g12364.t1	AA7(93-302)	AA7+CBM18	AA7+CBM18	N	3
JX266g1237.t1	AA3_2(24-597)	AA3	AA3_2	N	3
JX266g12393.t1	AA3_1(219-735)	N	AA0	N	2
JX266g12399.t1	GH43_34(34-318)+CBM66(334-494)	GH43+CBM6+CBM66	CBM66+GH43_34	Y(1-22)	3
JX266g12414.t1	AA9(8-220)	AA9+CBM1	N	Y(1-22)	2
JX266g12415.t1	AA3_2(14-543)	AA3	AA3_2	N	3
JX266g12417.t1	GH5_12(5-526)	GH5	GH5_12	N	3
JX266g12427.t1	AA7(60-498)	N	N	N	1
JX266g12430.t1	GH92(264-771)	GH92	GH92	N	3
JX266g12440.t1	GH10(74-293)	GH10+CBM1+CBM22+CBM9	CBM1+GH10	Y(1-29)	3
JX266g12441.t1	CE16(30-338)	CE16	CE16	Y(1-22)	3
JX266g12445.t1	GH10(23-339)	GH10+CBM1+CBM2+CBM22+CBM9	GH10	Y(1-26)	3
JX266g12447.t1	PL4_1(17-528)	PL4	PL4_1	Y(1-29)	3
JX266g12458.t1	CE1(44-240)	N	N	Y(1-31)	1
JX266g12459.t1	AA3_2(4-547)	AA3	AA3_2	N	3
JX266g12461.t1	GH43_36(35-311)	GH43	GH43_36	Y(1-21)	3
JX266g12473.t1	CE3(68-275)+CBM24(922-995)	CE3	CE3	Y(1-22)	3
JX266g12507.t1	CE4(661-776)	N	N	N	1
JX266g12510.t1	GH76(29-401)	GH76	GH76	Y(1-21)	3
JX266g12514.t1	CE5(48-221)	CE5	N	Y(1-18)	2
JX266g12516.t1	GH13_22(99-482)+GH13_22(1125-1607)	GT5	GH13_22+GT5	N	3
JX266g12538.t1	GH146(41-556)	GH146+CBM13	CBM13+GH146	N	3
JX266g12569.t1	GH2(44-762)	GH2	GH2	N	3
JX266g12573.t1	CE16(123-361)	CBM1	N	N	2
JX266g12578.t1	GH5_5(89-366)	GH5+CBM1	CBM1+GH5_5	Y(1-23)	3
JX266g12585.t1	GH31(288-842)	GH31	GH31	Y(1-40)	3
JX266g12587.t1	AA3_2(2-548)	AA3	AA3_2	N	3
JX266g1259.t1	AA3_2(48-673)	AA3	AA3	Y(1-27)	3
JX266g126.t1	GH135(20-212)	N	N	N	1
JX266g12603.t1	AA7(72-509)	N	N	Y(1-24)	1
JX266g12604.t1	CE16(36-294)	CE16+CBM1	N	Y(1-26)	2
JX266g12607.t1	AA3_2(25-586)	AA3	AA3_2	Y(1-26)	3
JX266g1262.t1	AA3_2(36-619)	AA3	AA3_2	N	3
JX266g12629.t1	AA7(63-252)	N	N	Y(1-22)	1
JX266g12648.t1	AA3_2(5-591)	N	AA3_2	N	2
JX266g12654.t1	GH18(9-361)	GH18+CBM12+CBM5	GH18	N	3
JX266g12680.t1	AA7(62-499)	N	N	N	1
JX266g1269.t1	GT2_Chitin_synth_2(257-545)	N	GT2	N	2
JX266g12695.t1	PL1_7(75-256)	PL1	PL1_7	Y(1-25)	3
JX266g12705.t1	AA7(36-212)	N	N	N	1
JX266g12710.t1	GH37(154-713)	GH37	GH37	N	3
JX266g12711.t1	GT2_Glyco_trans_2_3(536-747)	GT0	GT0	N	3
JX266g12722.t1	AA2(9-152)	N	N	N	1
JX266g12737.t1	GT90(696-974)	GT90	GT90	N	3
JX266g12742.t1	GH26(117-243)	N	N	N	1
JX266g12744.t1	AA3_2(40-615)	AA3	AA3_2+CBM1	N	3
JX266g12756.t1	AA9(11-237)	AA9+CBM1	N	N	2
JX266g12759.t1	GH35(44-365)	GH35	GH35	Y(1-20)	3
JX266g12760.t1	GH20(173-494)	N	GH20	Y(1-18)	2
JX266g12774.t1	GH78(406-812)	GH78	GH78	Y(1-31)	3
JX266g12780.t1	GH35(47-387)	GH35	GH35	Y(1-23)	3
JX266g12801.t1	GH72(22-330)	GH72+CBM43	GH72	Y(1-24)	3
JX266g12807.t1	AA9(9-234)	AA9	N	Y(1-21)	2
JX266g12808.t1	CE15(43-364)	CE15+CBM1	CE15	Y(1-20)	3
JX266g12822.t1	GH3(80-277)	GH3+CBM6	GH3	Y(1-52)	3
JX266g12834.t1	AA8(5-793)	AA3+AA8	AA3_1+AA8	Y(1-21)	3
JX266g12865.t1	GH11(37-213)	GH11+CBM1+CBM60	N	Y(1-22)	2
JX266g12868.t1	GH32(34-324)	N	GH32	N	2
JX266g12874.t1	PL4_1(18-526)	PL4	PL4_1	Y(1-20)	3
JX266g12895.t1	GH10(31-325)	GH10+CBM1+CBM2	GH10	Y(1-24)	3
JX266g12911.t1	GH146(44-557)	GH146+CBM13	CBM13+GH146	Y(1-29)	3
JX266g12917.t1	AA7(32-461)	N	N	N	1
JX266g12924.t1	GT25(66-285)	N	N	N	1
JX266g12947.t1	GH51(205-647)	GH51	GH51	Y(1-34)	3
JX266g12961.t1	GH16_19(110-274)	GH16+CBM18	CBM18+GH16_19	Y(1-21)	3
JX266g12970.t1	GT15(117-426)	GT15	GT15	N	3
JX266g12980.t1	GT8(7-270)	N	GT8	N	2
JX266g12996.t1	CE5(27-207)	CE5	N	Y(1-31)	2
JX266g13016.t1	GH10(36-329)	GH10+CBM1+CBM2+CBM22	GH10	Y(1-17)	3
JX266g13017.t1	GH62(23-293)	GH62+CBM1+CBM13	GH62	Y(1-39)	3
JX266g13064.t1	GH18(152-499)	GH18+CBM12+CBM18+CBM5	CBM18+GH18	N	3
JX266g13065.t1	AA7(43-244)	N	N	N	1
JX266g13075.t1	AA7(44-252)	N	N	N	1
JX266g13119.t1	GH54(28-343)+CBM42(361-501)	GH54+CBM13+CBM42	CBM42+GH54	N	3
JX266g13127.t1	GH5_12(15-548)	GH5	GH5_12	N	3
JX266g13155.t1	AA3_2(19-616)	AA3	AA3_2	N	3
JX266g13197.t1	AA4(132-315)	N	N	Y(1-24)	1
JX266g13200.t1	GT2_Glyco_tranf_2_3(69-305)	N	GT2	N	2
JX266g13202.t1	GH76(29-395)	GH76	GH76	Y(1-22)	3
JX266g13204.t1	GH115(43-706)	GH115	GH115	N	3
JX266g13211.t1	CE5(42-217)	CE5	N	N	2
JX266g13225.t1	AA2(100-339)	N	AA2	N	2
JX266g13234.t1	GH45(26-222)	GH45+CBM1+CBM10	CBM1+GH45	Y(1-23)	3
JX266g13253.t1	GH49(31-592)	GH49	GH49	Y(1-27)	3
JX266g13273.t1	GT2_Glycos_transf_2(10-179)	GT2	GT2	N	3
JX266g13305.t1	AA7(75-282)	N	N	Y(1-55)	1
JX266g13328.t1	GH43_14(5-301)	N	GH43_14	N	2
JX266g13346.t1	PL1_2(73-248)	PL1	PL1_2	Y(1-22)	3
JX266g13396.t1	GH152(83-349)	N	GH152	N	2
JX266g13403.t1	AA7(116-316)	N	N	Y(1-32)	1
JX266g13499.t1	GT62(100-362)	GT62	GT62	N	3
JX266g13506.t1	AA3_2(40-588)	N	AA3_2	Y(1-27)	2
JX266g13509.t1	PL1_7(100-281)	PL1	N	Y(1-28)	2
JX266g13517.t1	CE1(39-239)	N	N	Y(1-19)	1
JX266g13534.t1	GH38(289-546)	GH38	GH38	N	3
JX266g13554.t1	GH18(48-377)	GH18+CBM18	GH18	Y(1-24)	3
JX266g1360.t1	GH76(33-411)	GH76	GH76	Y(1-26)	3
JX266g13600.t1	AA11(19-221)	AA11	N	N	2
JX266g13752.t1	GT2_Glyco_tranf_2_3(311-519)	N	GT2	N	2
JX266g13755.t1	GH18(26-423)	CBM18	CBM18+GH18	N	3
JX266g1385.t1	AA16(20-182)	N	N	N	1
JX266g13881.t1	GH16_4(136-471)	CBM6	GH16_4	N	3
JX266g13882.t1	GT2_Glyco_trans_2_3(705-912)	GT0	GT0	N	3
JX266g13925.t1	CE8(30-307)	CE8	N	Y(1-43)	2
JX266g13965.t1	GH27(118-339)	GH27	CBM1+CE1+GH27	N	3
JX266g13985.t1	GH125(76-497)	GH125	GH125	Y(1-24)	3
JX266g1401.t1	GH131(22-259)	GH131+CBM1	N	Y(1-20)	2
JX266g14033.t1	GH72(16-332)	GH72	GH72	Y(1-32)	3
JX266g14096.t1	AA3_2(24-637)	AA3	AA3	N	3
JX266g14166.t1	CE3(222-456)	N	N	N	1
JX266g14178.t1	AA7(62-238)	N	N	N	1
JX266g14256.t1	AA9(8-202)	N	N	Y(1-22)	1
JX266g14348.t1	CE3(180-414)	N	N	N	1
JX266g14390.t1	AA3_2(44-531)	AA3	AA3	Y(1-25)	3
JX266g14391.t1	AA1_3(50-354)	AA1	AA1_3	Y(1-22)	3
JX266g1444.t1	GT1(158-448)	N	N	N	1
JX266g14503.t1	AA1_3(36-285)	AA1	AA1_3	N	3
JX266g14505.t1	AA3_2(29-235)	N	AA3	N	2
JX266g148.t1	GT25(69-273)	GT25	GT25	N	3
JX266g1503.t1	GH63(599-810)	GH63	GH63	Y(1-30)	3
JX266g1517.t1	AA7(39-239)	N	N	N	1
JX266g1525.t1	GH16_1(242-474)	N	GH16_1	N	2
JX266g1551.t1	GT8(9-221)	GT8	GT8	N	3
JX266g1554.t1	GH47(108-602)	GH47	GH47	N	3
JX266g1582.t1	GH154(24-159)+GH154(178-391)	GH154	GH154	N	3
JX266g1669.t1	GH3(100-312)	GH3+CBM1	GH3	Y(1-30)	3
JX266g167.t1	AA7(164-440)	N	N	N	1
JX266g1678.t1	AA3(138-714)	N	N	N	1
JX266g1710.t1	CE16(44-330)	CE0	N	N	2
JX266g1743.t1	GT15(73-351)	GT15	GT15	N	3
JX266g1758.t1	GH29(323-684)	GH29	GH29	Y(1-24)	3
JX266g1860.t1	CE5(27-225)	CE5+CBM1	N	Y(1-19)	2
JX266g1888.t1	CE1(35-239)	CE1+CBM1+CBM2	CE1	Y(1-31)	3
JX266g1900.t1	AA16(17-182)	AA16	N	Y(1-34)	2
JX266g1928.t1	GH76(25-397)	GH76	GH76	N	3
JX266g1964.t1	GT35(163-878)	GT35	GT35	N	3
JX266g1970.t1	GT2_Glycos_transf_2(104-245)	N	GT2	N	2
JX266g1980.t1	GH16_1(44-286)	N	GH16_1	N	2
JX266g2071.t1	AA3_2(37-651)	AA3	AA3_2	N	3
JX266g2079.t1	GH6(55-351)	GH6+CBM1	GH6	Y(1-18)	3
JX266g211.t1	GH115(20-624)	GH115	GH115	N	3
JX266g2128.t1	GH2(9-707)	GH2	GH2	N	3
JX266g2134.t1	GH13_5(38-380)	GH13	GH13_5	N	3
JX266g2156.t1	CE1(45-192)	N	N	Y(1-19)	1
JX266g2166.t1	GH18(518-877)	GH18+CBM18	CBM18+CBM50+GH18	Y(1-21)	3
JX266g2188.t1	GT1(114-514)	GT1	GT1	N	3
JX266g2190.t1	GH28(40-362)	GH28	GH28	Y(1-19)	3
JX266g2199.t1	GH18(145-493)	GH18+CBM14+CBM18	CBM18+GH18	N	3
JX266g2246.t1	GH29(330-698)	N	GH29	N	2
JX266g2280.t1	AA7(49-487)	AA7	AA7	Y(1-20)	3
JX266g2282.t1	CE1(47-185)	N	N	Y(1-17)	1
JX266g2284.t1	GH78(68-625)	GH78	GH78	N	3
JX266g237.t1	GH30_7(19-470)	N	N	N	1
JX266g2370.t1	AA7(72-490)	N	N	N	1
JX266g2390.t1	AA3_2(5-592)	N	AA3_2	N	2
JX266g2394.t1	AA7(23-209)	N	N	N	1
JX266g2421.t1	GH2(119-775)	GH2	GH2	N	3
JX266g2438.t1	GH3(41-263)	GH3+CBM6	GH3	N	3
JX266g2444.t1	CE5(38-210)	N	N	N	1
JX266g2449.t1	GH131(31-283)	GH131	GH131	Y(1-22)	3
JX266g2460.t1	AA9(8-210)	AA9+CBM1	AA9+CBM1	N	3
JX266g2465.t1	GH140(247-514)	N	N	Y(1-24)	1
JX266g2486.t1	GH16_18(67-222)	N	GH16_18	Y(1-21)	2
JX266g2520.t1	GT57(64-295)+GT57(332-565)	GT57	GT57	N	3
JX266g2558.t1	AA3_3(13-604)	AA3	AA3_3	N	3
JX266g2566.t1	CE3(71-273)	N	N	N	1
JX266g257.t1	AA1_3(26-342)	AA1	AA1_3	N	3
JX266g2646.t1	CE3(86-284)	N	N	N	1
JX266g2665.t1	GT62(52-314)	GT62	GT62	N	3
JX266g2690.t1	AA9(10-235)	AA9	AA9	N	3
JX266g2695.t1	GH3(17-236)	GH3	GH3	N	3
JX266g2703.t1	AA7(31-210)	N	N	N	1
JX266g2719.t1	CE2(170-401)	CE0+CE2	CE0	Y(1-33)	3
JX266g2763.t1	PL4_5(43-573)	PL4	PL4_5	Y(1-30)	3
JX266g2843.t1	GT39(57-302)	GT39	GT39	N	3
JX266g2844.t1	GH93(37-344)	GH93	GH93	Y(1-21)	3
JX266g289.t1	AA9(9-233)	AA9+CBM1	N	N	2
JX266g2896.t1	GH27(20-220)	GH27+CBM13+CBM35+CBM51	GH27	Y(1-19)	3
JX266g2909.t1	GH3(69-328)	GH3+CBM6	GH3	Y(1-32)	3
JX266g294.t1	GT20(172-628)	GT20	GT20	N	3
JX266g2988.t1	GH13_40(74-435)	GH13	GH13_40	N	3
JX266g2995.t1	AA7(56-494)	N	N	Y(1-33)	1
JX266g3000.t1	GH64(53-441)	N	N	Y(1-23)	1
JX266g3001.t1	GH128(40-275)	GH128	GH128	Y(1-60)	3
JX266g3002.t1	AA9(9-210)	AA9+CBM1	N	Y(1-21)	2
JX266g3011.t1	GT4(235-389)	N	GT4	N	2
JX266g3019.t1	GT90(248-418)	N	N	N	1
JX266g3030.t1	GH62(38-308)	GH62+CBM1+CBM13	CBM22+GH62	Y(1-36)	3
JX266g3037.t1	GT2_Glyco_tranf_2_3(70-312)	N	N	N	1
JX266g3040.t1	GH3(60-269)	GH3+CBM1	GH3	Y(1-26)	3
JX266g3066.t1	AA1_3(52-355)	AA1	AA1_3	Y(1-34)	3
JX266g3088.t1	GH95(26-766)	GH95	GH95	N	3
JX266g309.t1	GH12(218-364)	N	N	N	1
JX266g3121.t1	GH13_8(251-544)	GH13+CBM48	CBM48+GH13_8	N	3
JX266g3164.t1	GT4(228-397)	GT4	GT4	N	3
JX266g3198.t1	AA9(9-231)	AA9+CBM1	AA9+CBM1	Y(1-22)	3
JX266g3221.t1	AA9(12-233)	AA9+CBM1	N	Y(1-24)	2
JX266g3287.t1	AA7(47-215)	N	N	N	1
JX266g3289.t1	AA1_3(64-366)	AA1	AA1_3	N	3
JX266g3293.t1	GH2(4-745)	GH2	GH2	N	3
JX266g3301.t1	AA7(36-460)	N	N	N	1
JX266g3311.t1	AA7(96-316)	N	N	N	1
JX266g3327.t1	AA9(7-214)	AA9	N	Y(1-17)	2
JX266g3330.t1	AA7(59-264)	N	N	Y(1-23)	1
JX266g3332.t1	CE5(40-213)	N	N	Y(1-27)	1
JX266g334.t1	GH13_1(54-355)+CBM20(482-572)	CBM20	CBM20+GH13_1	N	3
JX266g3360.t1	AA3_2(35-625)	AA3	AA3_2	Y(1-25)	3
JX266g3396.t1	GH28(66-374)	GH28	GH28	Y(1-21)	3
JX266g3404.t1	CE5(39-212)	CE5	N	Y(1-24)	2
JX266g3406.t1	AA8(281-831)	AA3+AA8+CBM1	AA3_1	N	3
JX266g3425.t1	GH47(77-561)	GH47	GH47	N	3
JX266g3429.t1	AA2(108-355)	AA2	AA2	Y(1-22)	3
JX266g3437.t1	GH30_7(27-470)	GH30	GH30_7	Y(1-26)	3
JX266g3457.t1	GH10(27-333)+CBM1(387-414)	GH10+CBM1+CBM2+CBM22+CBM9	N	Y(1-19)	2
JX266g3466.t1	GH28(81-435)	GH28	GH28	Y(1-30)	3
JX266g3474.t1	AA3(64-592)	N	N	N	1
JX266g3503.t1	GH43_24(48-288)	CBM35	CBM35+GH43_24	N	3
JX266g3513.t1	GH5_16(50-387)	GH5	GH5_16	Y(1-27)	3
JX266g3549.t1	AA9(7-230)	AA9+CBM1	N	Y(1-20)	2
JX266g3576.t1	GH18(21-343)	N	GH18	Y(1-70)	2
JX266g3590.t1	GH31(384-933)	GH31	GH31	N	3
JX266g3596.t1	AA7(45-482)	AA7	AA7	Y(1-21)	3
JX266g3626.t1	CE1(41-237)	CE1+CBM1+CBM2	CBM1+CE1	Y(1-20)	3
JX266g3651.t1	GH7(18-447)	GH7+CBM1	GH7	Y(1-24)	3
JX266g3652.t1	AA7(55-486)	N	N	Y(1-35)	1
JX266g3659.t1	GH31(237-765)	GH31	GH31	N	3
JX266g3664.t1	AA9(7-219)	AA9	N	Y(1-16)	2
JX266g37.t1	GH63(489-939)	GH0	GH0	N	3
JX266g3745.t1	GT2_Chitin_synth_1(227-395)+GT2_Chitin_synth_2(372-594)	GT2	GT2	N	3
JX266g3748.t1	GH31(250-771)	GH31	GH31	N	3
JX266g3749.t1	PL1_4(93-278)	PL1	PL1_4	Y(1-21)	3
JX266g3756.t1	GH72(32-333)	GH72	GH72	Y(1-19)	3
JX266g3767.t1	AA1_3(104-413)	AA1	AA1_3	N	3
JX266g3779.t1	AA1_3(54-358)	AA1	AA1_3	Y(1-22)	3
JX266g3815.t1	GH71(32-400)	GH71	GH71	N	3
JX266g3834.t1	GH55(48-779)	N	GH55	Y(1-25)	2
JX266g3840.t1	GH3(297-509)	GH3+CBM1	GH3	N	3
JX266g3854.t1	GH16_1(134-369)	N	N	N	1
JX266g3881.t1	AA1_2(40-382)	AA1	AA1_2	Y(1-21)	3
JX266g3930.t1	CE3(45-239)	CE3	N	Y(1-62)	2
JX266g395.t1	GT22(8-410)	GT22	GT22	N	3
JX266g4007.t1	AA5_2(49-663)	AA5+CBM13+CBM32	AA5_2+CBM32	Y(1-24)	3
JX266g403.t1	AA7(58-233)	N	N	Y(1-20)	1
JX266g4112.t1	CE12(37-227)	CE12	N	N	2
JX266g4113.t1	GH2(51-482)	GH2+CBM42	GH2	Y(1-21)	3
JX266g4126.t1	AA3_2(42-669)	AA3	AA3	Y(1-24)	3
JX266g4129.t1	CE16(42-344)	CE0	GH3	Y(1-25)	3
JX266g4166.t1	GH3(74-287)	GH3+CBM1	GH3	N	3
JX266g417.t1	GH3(79-291)	GH3	GH3	N	3
JX266g4187.t1	GH3(35-246)	GH3+CBM6	GH3	N	3
JX266g4216.t1	AA9(5-213)	AA9	N	N	2
JX266g4217.t1	AA7(160-595)	N	N	Y(1-27)	1
JX266g4253.t1	GH5_16(35-374)	GH5	GH5_16	Y(1-22)	3
JX266g4258.t1	AA3_1(19-542)	AA3+AA8	AA3_1	N	3
JX266g4264.t1	CE12(7-209)	CE12	N	N	2
JX266g4265.t1	GH16_3(32-280)	CBM56	N	Y(1-48)	2
JX266g4298.t1	AA7(73-521)	N	N	N	1
JX266g4347.t1	CE8(55-373)	CE8	CE8	Y(1-24)	3
JX266g4357.t1	GT22(36-467)	GT22	GT22	N	3
JX266g4373.t1	GH28(75-422)	GH28	GH28	Y(1-26)	3
JX266g4400.t1	CE12(23-238)	N	N	Y(1-20)	1
JX266g4411.t1	GT33(42-448)	GT33	GT33	N	3
JX266g4414.t1	AA7(39-246)	N	N	N	1
JX266g4438.t1	GT58(34-396)	GT58	GT58	N	3
JX266g4455.t1	GH18(26-387)	GH18	N	Y(1-22)	2
JX266g4546.t1	CE5(47-220)	CE5	N	N	2
JX266g4549.t1	AA7(52-225)	N	N	N	1
JX266g4553.t1	AA7(47-252)	N	N	N	1
JX266g4562.t1	GH47(242-1016)	GH47	GH47	N	3
JX266g4572.t1	AA3_2(45-668)	AA3	AA3	N	3
JX266g4574.t1	GH92(263-773)	GH92	GH92	N	3
JX266g4598.t1	GH76(28-404)	GH76	GH76	Y(1-21)	3
JX266g4606.t1	PL3_2(32-222)	PL3+CBM13	N	Y(1-39)	2
JX266g4629.t1	AA1(54-401)	AA1	AA1	N	3
JX266g4647.t1	AA9(9-241)	AA9+CBM1	N	Y(1-30)	2
JX266g4662.t1	GT20(245-680)	GT20	GT20	N	3
JX266g4663.t1	CE3(58-251)	N	N	Y(1-25)	1
JX266g4685.t1	GH47(113-584)	GH47	GH47	N	3
JX266g4713.t1	AA3_3(11-590)	N	AA3_3	N	2
JX266g4714.t1	GH76(27-400)	N	N	Y(1-34)	1
JX266g4738.t1	AA16(17-191)	AA16	N	Y(1-19)	2
JX266g4754.t1	AA9(9-226)	AA9	N	N	2
JX266g4788.t1	GH94(46-770)	GH94	GH94	N	3
JX266g4791.t1	AA9(11-220)	AA9	AA9+CBM1	N	3
JX266g4792.t1	GT1(132-458)	N	N	N	1
JX266g4808.t1	GH92(250-742)	GH92	GH92	Y(1-19)	3
JX266g4830.t1	GH132(42-307)	GH132	N	Y(1-24)	2
JX266g4841.t1	GH15(48-462)+CBM20(513-601)	GH15+CBM20	CBM20+GH15	Y(1-22)	3
JX266g4858.t1	GT15(116-386)	GT15	GT15	N	3
JX266g4874.t1	GT2_Chitin_synth_2(1202-1709)	GT2	GT2	N	3
JX266g4875.t1	GT2_Chitin_synth_2(1047-1555)	GT2	GT2	N	3
JX266g4884.t1	GH28(38-360)	GH28	GH28	Y(1-22)	3
JX266g489.t1	GH45(23-222)	GH45+CBM1	GH45	Y(1-20)	3
JX266g490.t1	GH47(119-581)	GH47	GH47	N	3
JX266g4903.t1	GH76(38-416)	GH76	GH76	N	3
JX266g4990.t1	GH78(243-631)	GH78	GH78	N	3
JX266g5048.t1	GT50(148-428)	GT50	GT50	N	3
JX266g5068.t1	GH93(49-303)	GH93	N	N	2
JX266g5157.t1	AA6(4-204)	AA6	N	N	2
JX266g5161.t1	GH3(90-287)	GH3+CBM1+CBM6	GH3	Y(1-29)	3
JX266g5162.t1	GH7(22-420)	GH7+CBM1	GH7	N	3
JX266g5185.t1	GH16_22(90-289)	N	CBM1+GH16_22	Y(1-32)	2
JX266g5266.t1	CE3(99-291)	N	N	N	1
JX266g5277.t1	GT76(63-449)	GT76	N	N	2
JX266g5280.t1	GH78(79-632)	GH78	GH78	Y(1-19)	3
JX266g5281.t1	GH28(56-410)	N	GH28	Y(1-28)	2
JX266g5283.t1	GH2(293-1140)	GH2+CBM51+CBM67	GH2	N	3
JX266g5287.t1	GH125(462-676)	N	GH0	N	2
JX266g5314.t1	GH43_14(30-322)	GH43	GH43_14	Y(1-24)	3
JX266g5374.t1	GH78(86-644)	GH78	GH78	Y(1-28)	3
JX266g5382.t1	GH92(292-803)	GH92	GH92	N	3
JX266g5383.t1	GH125(73-496)	GH125	GH125	Y(1-21)	3
JX266g5409.t1	GH16_18(71-226)	N	N	Y(1-22)	1
JX266g5451.t1	GH72(4-345)	N	N	N	1
JX266g5454.t1	GT71(150-389)	GT71	GT71	N	3
JX266g5457.t1	AA9(8-227)	AA9+CBM1	AA9+CBM1	Y(1-22)	3
JX266g546.t1	CE15(78-393)	CE15	CE15	Y(1-20)	3
JX266g5469.t1	GH71(22-411)	N	N	Y(1-25)	1
JX266g5470.t1	AA3_3(23-652)	AA3	AA3_3	N	3
JX266g5473.t1	AA1_3(49-362)	AA1	AA1_3	Y(1-30)	3
JX266g5478.t1	GH5_12(27-596)	GH5	GH5_12	N	3
JX266g5491.t1	AA3_2(169-560)	AA3	AA3_2	N	3
JX266g5492.t1	GH43_29(30-309)+CBM6(330-454)	GH43+CBM2+CBM22+CBM6+CBM66	CBM6+GH43_29	Y(1-29)	3
JX266g5498.t1	AA3_2(9-601)	AA3	AA3_2	N	3
JX266g5524.t1	AA9(566-780)	N	N	N	1
JX266g5566.t1	GH5_5(21-324)	N	GH5_5	N	2
JX266g5588.t1	GH43_30(60-339)	N	N	Y(1-52)	1
JX266g559.t1	GH12(104-251)	GH12+CBM1	N	Y(1-20)	2
JX266g5590.t1	GH43_21(82-309)	N	N	Y(1-20)	1
JX266g5594.t1	GT2_Glyco_trans_2_3(512-753)	GT0	GT0	N	3
JX266g5595.t1	GH16_4(117-445)	CBM4+CBM54+CBM6	GH16_4	N	3
JX266g5597.t1	PL9_3(23-380)	PL9	PL9_3	Y(1-23)	3
JX266g5603.t1	GH135(20-281)	N	N	N	1
JX266g5623.t1	CE12(33-228)	CE12	N	Y(1-45)	2
JX266g5625.t1	AA7(68-488)	N	N	Y(1-20)	1
JX266g5638.t1	GT21(52-360)	GT21	GT21	N	3
JX266g5639.t1	AA3_2(77-651)	AA3	AA3_2	N	3
JX266g5649.t1	GH25(28-210)	GH25	N	Y(1-23)	2
JX266g5703.t1	AA1_2(38-299)	AA1	N	N	2
JX266g5721.t1	GH3(102-324)	GH3+CBM1	GH3	Y(1-23)	3
JX266g5723.t1	AA1_3(53-363)	AA1	AA1_3	Y(1-23)	3
JX266g5734.t1	GT90(549-809)	GT90	GT90	N	3
JX266g5747.t1	GH11(44-213)	GH11	N	Y(1-20)	2
JX266g5764.t1	GT1(962-1370)	GT1	GT1	N	3
JX266g5768.t1	AA2(24-245)	N	N	N	1
JX266g5787.t1	GH2(29-922)	GH2+CBM51+CBM67	GH2	N	3
JX266g5788.t1	GH31(207-661)	GH31	GH31	N	3
JX266g5797.t1	GH16_3(118-323)	N	N	N	1
JX266g5802.t1	CE12(32-245)	CE12	N	Y(1-19)	2
JX266g5827.t1	GH3(86-281)	GH3	GH3	N	3
JX266g5828.t1	GH55(178-927)	GH0+GH55	GH55	Y(1-21)	3
JX266g5832.t1	GT1(155-468)	N	GT1	N	2
JX266g5847.t1	AA7(93-303)	N	N	N	1
JX266g5866.t1	GH13_40(41-401)	GH13	GH13_40	N	3
JX266g5900.t1	GT2_Chitin_synth_1(462-624)+GT2_Chitin_synth_2(602-792)	GT2	GT2	N	3
JX266g5926.t1	CE5(56-228)	N	N	Y(1-19)	1
JX266g595.t1	GH43_24(44-276)	GH43+CBM13+CBM32+CBM35	CBM35+GH43_24	Y(1-19)	3
JX266g596.t1	PL20(24-256)	PL20	N	Y(1-21)	2
JX266g5998.t1	GT25(8-229)	GT25	N	N	2
JX266g600.t1	AA7(31-470)	N	N	N	1
JX266g6011.t1	GH55(27-757)	GH55	GH55	Y(1-19)	3
JX266g6021.t1	GH1(11-484)	GH1	GH1	N	3
JX266g6026.t1	GH3(89-310)	GH3+CBM1	GH3	N	3
JX266g6034.t1	AA3_2(23-586)	AA3	AA3_2	N	3
JX266g6065.t1	GH72(30-345)	GH72+CBM43	CBM43+GH72	Y(1-24)	3
JX266g6101.t1	GH18(28-298)	N	N	Y(1-25)	1
JX266g6131.t1	GT24(1179-1426)	GT24	GT24	Y(1-29)	3
JX266g6142.t1	AA11(19-222)	AA11	N	N	2
JX266g6148.t1	GH3(78-286)	GH3+CBM1	GH3	Y(1-20)	3
JX266g6151.t1	AA3_2(24-637)	AA3	AA3	N	3
JX266g6155.t1	GH5_15(97-400)	GH5	GH5_15	N	3
JX266g6177.t1	GH43_6(34-325)	N	N	Y(1-22)	1
JX266g6187.t1	AA7(60-261)	N	N	N	1
JX266g6200.t1	GH43_14(28-314)	GH43	GH43_14	Y(1-16)	3
JX266g6227.t1	GT48(844-1625)	GT48	GT48	N	3
JX266g6229.t1	GH17(169-410)	GH17	N	N	2
JX266g6230.t1	GT25(113-326)	N	GT25	N	2
JX266g6242.t1	GH18(9-337)	N	GH18	N	2
JX266g6244.t1	GT2_Chitin_synth_2(67-427)	N	GT2	N	2
JX266g6245.t1	CE4(71-196)	CE4+CBM18	N	Y(1-20)	2
JX266g6275.t1	GH1(2-468)	GH1	GH1	N	3
JX266g6305.t1	AA9(7-224)	AA9	N	N	2
JX266g632.t1	GH35(37-371)	GH35	GH35	Y(1-29)	3
JX266g6322.t1	GH16_22(90-304)	N	N	N	1
JX266g6357.t1	GH64(4-375)	GH64+CBM6	CBM6+GH64	N	3
JX266g6358.t1	GH16_23(109-306)	N	N	Y(1-24)	1
JX266g6363.t1	AA2(94-284)	N	N	N	1
JX266g6369.t1	GH131(22-263)	GH131+CBM1	CBM1+GH131	Y(1-20)	3
JX266g6371.t1	AA1_3(20-324)	AA1	AA1_3	N	3
JX266g6378.t1	AA12(31-437)	AA12	AA12	N	3
JX266g6401.t1	CE16(97-255)	N	N	Y(1-21)	1
JX266g6403.t1	AA16(21-183)	N	N	N	1
JX266g6404.t1	GH43_21(86-317)	GH43+CBM42	GH43_21	N	3
JX266g6407.t1	CE8(27-305)	CE8	CE8	Y(1-23)	3
JX266g6413.t1	GH78(1-326)	N	N	N	1
JX266g6417.t1	AA9(8-226)	N	N	Y(1-20)	1
JX266g6433.t1	PL3_2(118-305)	PL3	PL3_2	Y(1-26)	3
JX266g6436.t1	GT25(701-952)	GT25	GT25	N	3
JX266g6441.t1	CE5(70-242)	N	N	Y(1-19)	1
JX266g6445.t1	PL1_4(105-294)	PL1	PL1_4	Y(1-21)	3
JX266g645.t1	GH5_15(100-385)	GH5	GH5_15	Y(1-21)	3
JX266g6451.t1	AA3_2(20-587)	AA3	AA3_2	N	3
JX266g6457.t1	GH81(244-916)	GH81+CBM6	GH81	N	3
JX266g6461.t1	GH5_7(63-370)	GH5+CBM1+CBM27	GH5_7	N	3
JX266g6463.t1	AA7(39-445)	N	N	N	1
JX266g6519.t1	GH5_9(400-723)	GH5	GH5_9	N	3
JX266g6552.t1	GH2(40-922)	GH2+CBM67	GH2	N	3
JX266g6569.t1	GT2_Chitin_synth_2(654-1177)	GT2	GT2	N	3
JX266g6585.t1	GH18(165-517)	GH18	GH18	N	3
JX266g6587.t1	GT39(57-302)	GT39	GT39	N	3
JX266g6603.t1	GH37(52-626)	GH37	GH37	N	3
JX266g6605.t1	GH47(102-563)	GH47	GH47	N	3
JX266g6607.t1	GT17(54-346)	GT17	GT17	N	3
JX266g6615.t1	PL4_3(19-673)	PL4	PL4_3	Y(1-24)	3
JX266g6622.t1	GH15(289-666)	GH15	GH15	N	3
JX266g6623.t1	GH5_24(65-378)	GH5	GH5_24	N	3
JX266g6655.t1	GT69(59-316)	GT69	N	N	2
JX266g6690.t1	GH47(169-661)	GH47	GH47	N	3
JX266g6697.t1	GH43_30(41-315)	N	N	Y(1-21)	1
JX266g6706.t1	GH31(382-829)	GH31	GH31	Y(1-32)	3
JX266g6729.t1	GH76(28-417)	GH76	GH76	Y(1-19)	3
JX266g6777.t1	GH78(310-689)	GH78	GH78	Y(1-22)	3
JX266g6798.t1	GH28(77-388)	N	GH28	Y(1-19)	2
JX266g6810.t1	PL1_2(74-245)	N	N	Y(1-23)	1
JX266g6836.t1	GT3(19-655)	GT3	GT3	N	3
JX266g6846.t1	AA1_3(50-355)	AA1	AA1_3	Y(1-21)	3
JX266g6881.t1	GH79(42-437)	N	GH79	Y(1-20)	2
JX266g6894.t1	GH10(38-349)	GH10+CBM9	N	Y(1-20)	2
JX266g6924.t1	GH55(82-842)	GH0+GH55	GH55	N	3
JX266g6927.t1	AA3_3(652-871)	N	N	N	1
JX266g6950.t1	GH55(146-892)	GH55	GH55	N	3
JX266g6955.t1	GT90(343-619)	GT90	GT90	N	3
JX266g6985.t1	GT2_Chitin_synth_1(237-399)+GT2_Chitin_synth_2(377-585)	GT2	GT2	N	3
JX266g7010.t1	GH2(40-798)	GH2	GH2	Y(1-24)	3
JX266g7024.t1	GT15(61-348)	GT15	GT15	Y(1-34)	3
JX266g7027.t1	GH53(29-362)	GH53	GH53	Y(1-18)	3
JX266g7029.t1	GH33(31-333)	GH33	GH33	N	3
JX266g7062.t1	AA3_2(4-574)	AA3	AA3_2	N	3
JX266g7075.t1	GH13_25(1082-1534)	GH133	GH13_25+GH133	N	3
JX266g7109.t1	GH20(342-558)	GH20	GH20	Y(1-23)	3
JX266g7121.t1	CBM67(155-325)+GH78(349-883)	GH78+CBM67	GH78	N	3
JX266g7135.t1	CE2(192-414)	CE2	CBM1+CE2	Y(1-24)	3
JX266g7146.t1	GT1(170-447)	N	GT1	N	2
JX266g7148.t1	GH11(36-207)	GH11	N	Y(1-18)	2
JX266g7151.t1	GH18(29-290)	N	N	Y(1-22)	1
JX266g7186.t1	GH27(18-362)	GH27	GH27	Y(1-21)	3
JX266g7190.t1	CE1(40-237)	CE1+CBM1+CBM2	CE1	Y(1-24)	3
JX266g7212.t1	GH7(18-443)	GH7+CBM1	GH7	Y(1-25)	3
JX266g7234.t1	AA2(17-279)	N	AA2	N	2
JX266g7239.t1	GH88(87-502)	GH88	GH88	N	3
JX266g7240.t1	GH154(376-739)	GH154	GH154	N	3
JX266g7241.t1	PL26(33-921)	PL26	PL26	Y(1-29)	3
JX266g7244.t1	GH16_3(35-287)	CBM4	GH16_3	Y(1-30)	3
JX266g7248.t1	GH7(21-453)	GH7+CBM1	CBM1+GH7	Y(1-23)	3
JX266g7258.t1	GH92(294-805)	GH92	GH92	N	3
JX266g7260.t1	AA12(25-421)	AA12	AA12+AA8	N	3
JX266g7268.t1	GH3(90-306)	GH3+CBM1	GH3	Y(1-22)	3
JX266g7287.t1	GH11(46-223)	CE4+GH11+CBM1+CBM2+CBM36+CBM6+CBM60	N	Y(1-20)	2
JX266g7297.t1	AA3_2(18-544)	AA3	AA3_2	N	3
JX266g7306.t1	AA7(64-277)	AA7+CBM18	N	Y(1-23)	2
JX266g7308.t1	CE5(26-224)	CE5+CBM1	N	N	2
JX266g731.t1	GH131(15-254)	GH131+CBM1	GH131	N	3
JX266g7316.t1	GH6(59-353)	GH6+CBM2+CBM3	GH6	Y(1-27)	3
JX266g7378.t1	GT34(65-296)	GT34	GT34	N	3
JX266g7395.t1	GH36(43-740)	GH36	GH36	N	3
JX266g7398.t1	GH15(86-490)+CBM20(567-658)	GH15+CBM20	CBM20+GH15	N	3
JX266g742.t1	GT22(137-624)	GT22	GT22	N	3
JX266g7450.t1	GH30_7(24-462)	GH30	GH30_7	N	3
JX266g7478.t1	GH72(18-294)	GH72	GH72	Y(1-21)	3
JX266g7506.t1	AA7(53-261)	AA7+CBM18	AA7+CBM18	Y(1-22)	3
JX266g7531.t1	PL4_5(33-546)	N	PL4_5	Y(1-29)	2
JX266g7534.t1	CE5(47-223)	N	N	N	1
JX266g7535.t1	GH11(50-230)	GH11+CBM1+CBM36+CBM6+CBM60	N	Y(1-21)	2
JX266g7567.t1	AA3_2(46-700)	AA3	AA3	N	3
JX266g7572.t1	GH5_23(97-372)	N	N	Y(1-27)	1
JX266g7596.t1	PL3_2(27-217)	PL3+CBM13	PL3_2	Y(1-16)	3
JX266g7600.t1	GH30_3(61-475)	GH30	GH30_3	Y(1-30)	3
JX266g7612.t1	CE15(40-360)	CE15+CBM1	N	N	2
JX266g7619.t1	GH18(37-387)	GH18+CBM12+CBM16+CBM5+CBM55	GH18	Y(1-25)	3
JX266g7627.t1	GT15(164-451)	N	GT15	N	2
JX266g7632.t1	GH74(87-183)	GH74+CBM1+CBM2	CBM1+GH74	Y(1-21)	3
JX266g7641.t1	GT69(153-406)	GT69	GT69	Y(1-31)	3
JX266g7690.t1	AA1_3(53-363)	AA1	AA1_3	Y(1-23)	3
JX266g7693.t1	AA3_2(36-616)	N	AA3_2	N	2
JX266g7736.t1	AA9(5-218)	AA9	N	N	2
JX266g7748.t1	PL1_4(108-285)	PL1	PL1_4	Y(1-20)	3
JX266g7791.t1	CBM67(8-145)+GH78(251-777)	GH78+CBM67	GH78	N	3
JX266g7792.t1	GH79(44-431)	GH79	GH79	Y(1-21)	3
JX266g7861.t1	AA1_3(49-361)	AA1	AA1_3	Y(1-21)	3
JX266g787.t1	CE1(23-281)	N	N	N	1
JX266g7893.t1	GH3(111-336)	GH3	GH3	Y(1-21)	3
JX266g7894.t1	GH31(255-695)	GH31	GH31	N	3
JX266g7899.t1	GH7(20-452)	GH7+CBM1	GH7	Y(1-20)	3
JX266g7907.t1	GH3(80-304)	N	GH3	N	2
JX266g7908.t1	CE9(23-413)	CE9	CE9	N	3
JX266g7928.t1	GH47(43-517)	GH47	GH47	Y(1-20)	3
JX266g7935.t1	CBM67(18-154)+GH78(262-773)	GH78+CBM67	GH78	N	3
JX266g7952.t1	GH7(18-435)	GH7	GH7	Y(1-25)	3
JX266g7956.t1	GH125(103-287)+GH125(295-501)	GH125	GH125	Y(1-24)	3
JX266g796.t1	AA2(60-242)	N	AA0	N	2
JX266g7982.t1	GH128(71-308)	N	N	N	1
JX266g8006.t1	GT1(113-417)	N	GT1	N	2
JX266g8016.t1	GH93(57-330)	GH93	N	Y(1-22)	2
JX266g8020.t1	AA7(58-272)	N	N	Y(1-23)	1
JX266g8038.t1	GH28(55-405)	N	GH28	Y(1-39)	2
JX266g8046.t1	GH131(27-284)	GH131	N	Y(1-22)	2
JX266g8048.t1	CE3(23-218)	N	N	Y(1-19)	1
JX266g806.t1	GH75(1-173)	GH75	N	N	2
JX266g8060.t1	GH16_18(65-220)	N	N	Y(1-18)	1
JX266g8078.t1	AA3_2(25-596)	AA3	AA3_2	N	3
JX266g8079.t1	PL1_4(121-283)	PL1	N	N	2
JX266g8084.t1	AA5_2(157-700)	AA5+CBM32	AA5_2	Y(1-56)	3
JX266g8098.t1	GH114(44-256)	N	N	Y(1-29)	1
JX266g8100.t1	GH132(104-413)	GH132	N	Y(1-26)	2
JX266g8165.t1	GH43_11(4-295)	GH43	GH43_11	N	3
JX266g8168.t1	AA9(7-228)	AA9+CBM18	AA9+CBM18	Y(1-19)	3
JX266g8178.t1	AA9(8-219)	N	N	Y(1-22)	1
JX266g8195.t1	PL4_3(18-649)	PL4	PL4_3	Y(1-19)	3
JX266g8198.t1	AA1_3(132-461)	N	AA1	N	2
JX266g8201.t1	GH76(22-397)	GH76	N	N	2
JX266g8263.t1	GT66(27-675)	GT66	GT66	N	3
JX266g8330.t1	CE4(235-364)	CE4+CBM18	CBM18+CE4	Y(1-21)	3
JX266g8341.t1	AA4(53-587)	AA4	AA4	N	3
JX266g8355.t1	AA3_3(39-623)	AA3	AA3_3	N	3
JX266g8375.t1	AA3(5-285)	N	N	N	1
JX266g8381.t1	GH16_18(1-120)	N	N	N	1
JX266g8382.t1	GH43_22(87-301)+GH43_34(364-644)	GH43	GH43_22+GH43_34	N	3
JX266g8396.t1	CE3(882-1075)	N	N	N	1
JX266g8408.t1	AA3_3(12-602)	AA3	AA3_3	N	3
JX266g8421.t1	CE3(91-289)	N	N	N	1
JX266g8431.t1	GH79(45-423)	GH79	GH79	Y(1-26)	3
JX266g8433.t1	AA9(5-214)	AA9	N	Y(1-25)	2
JX266g8435.t1	CE4(45-151)	N	N	N	1
JX266g8461.t1	CE4(79-206)	CBM18	N	Y(1-27)	2
JX266g8470.t1	GH5_16(64-426)	N	GH5_16	Y(1-31)	2
JX266g8481.t1	CE5(39-204)	CE5	N	Y(1-20)	2
JX266g8489.t1	AA3(18-603)	AA3	AA3	Y(1-19)	3
JX266g849.t1	CE1(32-237)	CE1+CBM2	CE1	Y(1-28)	3
JX266g852.t1	GH5_5(23-308)	GH5+CBM1	GH5_5	Y(1-20)	3
JX266g8544.t1	AA1_2(45-363)	AA1	AA1_2	Y(1-24)	3
JX266g8551.t1	CE1(210-425)	N	CE1	Y(1-19)	2
JX266g8591.t1	GT34(158-420)	GT34	GT34	N	3
JX266g8593.t1	GH16_1(134-359)	N	N	Y(1-46)	1
JX266g8601.t1	GT2_Glyco_trans_2_3(261-522)	N	N	N	1
JX266g8626.t1	GH47(116-606)	GH47	GH47	N	3
JX266g8644.t1	AA9(10-217)	N	N	Y(1-22)	1
JX266g8654.t1	GH55(163-921)	GH55	GH55	Y(1-20)	3
JX266g8664.t1	GH55(138-873)	GH0+GH55	GH55	Y(1-24)	3
JX266g8681.t1	AA8(7-797)	AA3+AA8+CBM1	AA3_1+AA8	Y(1-24)	3
JX266g8682.t1	AA9(12-210)	AA9+CBM1	N	N	2
JX266g8683.t1	GH5_5(39-331)	GH5+CBM1	GH5_5	Y(1-25)	3
JX266g8702.t1	GH5_7(126-397)	GH5+CBM1	CBM1+GH5_7	N	3
JX266g8704.t1	GT8(7-278)	GT8	GT8	N	3
JX266g8713.t1	GH6(65-357)	GH6+CBM1+CBM2+CBM3	GH6	Y(1-32)	3
JX266g872.t1	CE3(33-225)	N	N	Y(1-30)	1
JX266g8732.t1	GH92(266-776)	GH92	GH92	Y(1-26)	3
JX266g8737.t1	GH43_24(44-276)	GH43+CBM13+CBM32+CBM35	CBM35+GH43_24	Y(1-40)	3
JX266g8766.t1	AA7(63-272)	N	N	N	1
JX266g8795.t1	GH3(30-138)	GH3+CBM6	GH3	N	3
JX266g8797.t1	CBM67(13-196)+GH78(291-794)	GH78+CBM67	GH78	N	3
JX266g8806.t1	GH18(22-307)	N	N	Y(1-22)	1
JX266g883.t1	AA7(147-576)	N	N	N	1
JX266g8839.t1	GT2_Glyco_trans_2_3(501-706)	GT0	GT0	N	3
JX266g8840.t1	GH16_4(133-452)	CBM4+CBM54+CBM6	GH16_4	N	3
JX266g8852.t1	GH105(47-368)	GH105	GH105	N	3
JX266g8860.t1	GH3(169-381)	GH3+CBM1	GH3	N	3
JX266g8865.t1	GT32(124-202)	GT32	GT32	Y(1-27)	3
JX266g8873.t1	AA3_2(34-609)	AA3	AA3_2	N	3
JX266g8881.t1	AA7(187-608)	N	N	N	1
JX266g889.t1	CE4(45-149)	N	N	N	1
JX266g8907.t1	GH16_18(72-231)	N	GH16_18	Y(1-24)	2
JX266g8925.t1	CE4(43-165)	N	N	Y(1-19)	1
JX266g8930.t1	AA11(22-226)	N	N	Y(1-22)	1
JX266g8931.t1	GT2_Glyco_tranf_2_3(27-270)	N	N	N	1
JX266g8942.t1	GT20(8-472)	GT20+CBM20	GT20	N	3
JX266g8948.t1	AA7(47-219)	N	N	N	1
JX266g8970.t1	GH92(276-782)	GH92	GH92	Y(1-46)	3
JX266g8974.t1	GT1(399-703)	GT1	GT1	N	3
JX266g9026.t1	GH76(139-521)	GH0+GH76	GH0	Y(1-25)	3
JX266g9068.t1	PL4_1(18-536)	PL4	PL4_1	N	3
JX266g9069.t1	GH30_5(26-477)	GH30	GH30_5	N	3
JX266g9071.t1	GH63(497-705)	GH63	GH63	N	3
JX266g9093.t1	AA7(1-180)	N	N	N	1
JX266g9114.t1	PL1_4(114-298)	PL1	PL1_4	Y(1-21)	3
JX266g9126.t1	GH43_1(4-324)	GH43+CBM22+CBM6	GH43_1	N	3
JX266g9147.t1	GT90(319-609)	GT90	GT90	N	3
JX266g9163.t1	GH31(242-726)	N	GH31	N	2
JX266g9170.t1	AA3_1(216-720)	N	AA0	N	2
JX266g919.t1	GH5_11(30-367)	GH5	GH5_11	Y(1-19)	3
JX266g9205.t1	PL3_2(40-229)	PL3+CBM13	N	Y(1-26)	2
JX266g9252.t1	GH79(37-502)	GH79	GH79	N	3
JX266g9255.t1	GT90(654-937)	GT90	GT90	N	3
JX266g9259.t1	GH47(131-668)	GH47	GH47	N	3
JX266g9276.t1	GH43_13(4-328)	GH43	GH43_13	N	3
JX266g9283.t1	GH43_26(14-311)	N	N	N	1
JX266g93.t1	CE1(35-226)	CE1+CBM2	N	Y(1-22)	2
JX266g9323.t1	AA7(118-315)	N	N	Y(1-27)	1
JX266g9352.t1	CBM21(455-559)	CBM21	CBM21	N	3
JX266g9390.t1	GH95(6-749)	GH95+CBM13+CBM32+CBM51	GH95	N	3
JX266g9413.t1	GT1(228-461)	N	GT1	N	2
JX266g9434.t1	AA1_3(118-334)	AA1	AA1_3	Y(1-22)	3
JX266g9446.t1	CE4(44-149)	N	N	N	1
JX266g945.t1	GH76(26-402)	GH76	GH76	Y(1-20)	3
JX266g9459.t1	AA7(39-263)	AA7+CBM18	AA7	N	3
JX266g9501.t1	GH5_41(115-341)	GH5+CBM23	N	Y(1-18)	2
JX266g9512.t1	GH20(170-513)	GH20	GH20	Y(1-26)	3
JX266g9560.t1	CE5(29-240)	N	N	Y(1-29)	1
JX266g9566.t1	AA7(163-607)	AA7	N	N	2
JX266g9593.t1	GT62(65-329)	GT62	GT62	N	3
JX266g9643.t1	GH7(24-415)	GH7+CBM1	GH7	Y(1-19)	3
JX266g9647.t1	CE4(66-195)	N	N	N	1
JX266g9651.t1	GH16_3(31-292)	CBM56+CBM6	N	Y(1-20)	2
JX266g9697.t1	GT39(68-306)	GT39	GT39	N	3
JX266g9725.t1	GH75(8-245)	GH75	N	Y(1-20)	2
JX266g9752.t1	AA7(38-468)	N	N	N	1
JX266g9772.t1	GT90(533-798)	GT90	GT90	N	3
JX266g9797.t1	CE4(159-286)	CE4+CBM18	CBM18+CE4	Y(1-21)	3
JX266g9823.t1	GT57(15-500)	GT57	GT57	N	3
JX266g9844.t1	GT22(5-389)	GT22	GT22	N	3
JX266g9863.t1	AA7(35-264)	N	N	N	1
JX266g9914.t1	AA7(65-266)	N	N	Y(1-33)	1
JX266g993.t1	GH105(36-401)	GH105	GH105	Y(1-27)	3
JX266g9942.t1	GT59(76-546)	GT59	GT59	N	3
JX266g9965.t1	AA7(148-323)	N	N	N	1
JX266g9982.t1	GH135(25-229)	N	N	N	1
JX266g10282.t1	N	CE4	CE4	N	2
JX266g12904.t1	N	CE4	CE4	N	2
JX266g11547.t1	N	CE4	CE4	N	2
JX266g8139.t1	N	GH17	GH17	Y(1-16)	2
JX266g7144.t1	N	GH17	GH17	Y(1-18)	2
JX266g13428.t1	N	GH17	GH17	N	2
JX266g2225.t1	N	GH17	GH17	Y(1-32)	2
JX266g6564.t1	N	GH17	N	Y(1-20)	1
JX266g355.t1	N	GH27+CBM35	CBM35+GH27+GH2	Y(1-22)	2
JX266g12664.t1	N	GH3	N	N	1
JX266g515.t1	N	GH36	GH36	N	2
JX266g14326.t1	N	GH78	N	N	1
JX266g14198.t1	N	AA1	AA1_3	N	2
JX266g14576.t1	N	AA1	N	N	1
JX266g11459.t1	N	AA1	AA1	N	2
JX266g337.t1	N	AA1	AA1	N	2
JX266g13948.t1	N	AA3	N	N	1
JX266g2178.t1	N	GT25	N	N	1
JX266g11131.t1	N	GT31	GT31	N	2
JX266g12736.t1	N	GT31	N	N	1
JX266g12862.t1	N	GT31	N	N	1
JX266g3148.t1	N	GT31	N	N	1
JX266g14278.t1	N	GT31	N	N	1
JX266g7805.t1	N	GT31	N	N	1
JX266g12951.t1	N	GT31	N	N	1
JX266g10951.t1	N	GT31	GT31	N	2
JX266g4048.t1	N	GT31	GT31	N	2
JX266g5007.t1	N	GT41	GT41	N	2
JX266g5472.t1	N	CBM1	N	N	1
JX266g11195.t1	N	CBM12	N	N	1
JX266g5110.t1	N	CBM13	N	Y(1-19)	1
JX266g3686.t1	N	CBM18	N	N	1
JX266g11299.t1	N	CBM2	CBM1	Y(1-21)	2
JX266g13594.t1	N	CBM48	N	N	1
JX266g545.t1	N	CBM5	N	Y(1-22)	1
JX266g7923.t1	N	CBM5	N	Y(1-23)	1
JX266g10780.t1	N	CBM5	N	Y(1-22)	1
JX266g8021.t1	N	CBM5	N	Y(1-29)	1
JX266g12842.t1	N	CBM5	N	Y(1-27)	1
JX266g9849.t1	N	CBM5	N	Y(1-22)	1
JX266g5500.t1	N	CBM5	N	N	1
JX266g7194.t1	N	CBM5	N	N	1
JX266g2922.t1	N	CBM57	N	Y(1-34)	1
JX266g3902.t1	N	CBM57	N	N	1
JX266g4963.t1	N	CBM57	N	N	1
JX266g2146.t1	N	CBM57	N	Y(1-20)	1
JX266g4836.t1	N	CBM57	N	N	1
JX266g9411.t1	N	CBM57	N	N	1
JX266g238.t1	N	CBM57	N	N	1
JX266g58.t1	N	N	GT95	N	1
JX266g72.t1	N	N	CBM48+GH13_8	N	1
JX266g185.t1	N	N	GT7	N	1
JX266g249.t1	N	N	GT55	N	1
JX266g279.t1	N	N	GT32	N	1
JX266g299.t1	N	N	GH13_25+GH133	N	1
JX266g434.t1	N	N	GH27	N	1
JX266g488.t1	N	N	CBM12	Y(1-26)	1
JX266g534.t1	N	N	GT1	N	1
JX266g728.t1	N	N	GH131	N	1
JX266g825.t1	N	N	GH6	N	1
JX266g1096.t1	N	N	CE3	N	1
JX266g1226.t1	N	N	AA3_2	N	1
JX266g1418.t1	N	N	GT2	Y(1-36)	1
JX266g1522.t1	N	N	GH18	N	1
JX266g1524.t1	N	N	GT8	N	1
JX266g1569.t1	N	N	GH47	N	1
JX266g1645.t1	N	N	GH28	N	1
JX266g1663.t1	N	N	AA1	N	1
JX266g1715.t1	N	N	CE8	N	1
JX266g1725.t1	N	N	GH63	N	1
JX266g1815.t1	N	N	CBM50	N	1
JX266g1835.t1	N	N	CBM43	N	1
JX266g1915.t1	N	N	GH47	N	1
JX266g1945.t1	N	N	GH10	N	1
JX266g1969.t1	N	N	GH16_1	N	1
JX266g2200.t1	N	N	CBM50	Y(1-29)	1
JX266g2325.t1	N	N	GH18	N	1
JX266g2329.t1	N	N	GH76	N	1
JX266g2377.t1	N	N	GT22	N	1
JX266g2510.t1	N	N	CBM50	N	1
JX266g2526.t1	N	N	CE8	N	1
JX266g2706.t1	N	N	GT31	N	1
JX266g2906.t1	N	N	GH18	N	1
JX266g3035.t1	N	N	GH18	N	1
JX266g3038.t1	N	N	CE3	N	1
JX266g3041.t1	N	N	AA9	N	1
JX266g3175.t1	N	N	GH72	N	1
JX266g3187.t1	N	N	CBM12	Y(1-28)	1
JX266g3361.t1	N	N	AA3_2	N	1
JX266g3372.t1	N	N	GH12	N	1
JX266g3479.t1	N	N	GH78+GH79	N	1
JX266g3490.t1	N	N	GH36	N	1
JX266g3556.t1	N	N	GH42	N	1
JX266g3567.t1	N	N	GT4	N	1
JX266g3577.t1	N	N	GH18	N	1
JX266g3612.t1	N	N	AA3_2	N	1
JX266g3766.t1	N	N	GH132	N	1
JX266g3880.t1	N	N	AA3_2	N	1
JX266g3924.t1	N	N	CBM13	Y(1-21)	1
JX266g4036.t1	N	N	GH3	N	1
JX266g4184.t1	N	N	GH146	N	1
JX266g4214.t1	N	N	GH93	N	1
JX266g4235.t1	N	N	GT7	N	1
JX266g4439.t1	N	N	GT58	N	1
JX266g4454.t1	N	N	GT0	N	1
JX266g4558.t1	N	N	GH36	N	1
JX266g4707.t1	N	N	PL1_7	N	1
JX266g4838.t1	N	N	GT0	N	1
JX266g4987.t1	N	N	CBM1	Y(1-20)	1
JX266g5017.t1	N	N	GH36	N	1
JX266g5025.t1	N	N	AA1	N	1
JX266g5056.t1	N	N	CBM50	N	1
JX266g5100.t1	N	N	CE5	N	1
JX266g5176.t1	N	N	GH31	N	1
JX266g5197.t1	N	N	GH27	N	1
JX266g5249.t1	N	N	GH81	N	1
JX266g5397.t1	N	N	GH47	N	1
JX266g5443.t1	N	N	CE3	N	1
JX266g5518.t1	N	N	GH53	N	1
JX266g5612.t1	N	N	GH31	N	1
JX266g5789.t1	N	N	GH28	N	1
JX266g5954.t1	N	N	GT31	N	1
JX266g6049.t1	N	N	CBM1	Y(1-26)	1
JX266g6145.t1	N	N	AA0	N	1
JX266g6147.t1	N	N	AA3_2	N	1
JX266g6167.t1	N	N	GT1	N	1
JX266g6184.t1	N	N	GH78	N	1
JX266g6198.t1	N	N	GH78	N	1
JX266g6251.t1	N	N	GH31	N	1
JX266g6455.t1	N	N	CBM18+GH18	N	1
JX266g6465.t1	N	N	GH18	N	1
JX266g6578.t1	N	N	GT8	N	1
JX266g6625.t1	N	N	GT13	N	1
JX266g6627.t1	N	N	GT31	N	1
JX266g6675.t1	N	N	GH51	N	1
JX266g6698.t1	N	N	GH43_30	N	1
JX266g6713.t1	N	N	CBM20+GH15	Y(1-19)	1
JX266g6734.t1	N	N	CBM1+GH5_5	N	1
JX266g6898.t1	N	N	CE3	N	1
JX266g6940.t1	N	N	CBM18+GH18	N	1
JX266g6957.t1	N	N	GT31	N	1
JX266g6999.t1	N	N	GH78	N	1
JX266g7096.t1	N	N	CBM13+GT27	N	1
JX266g7192.t1	N	N	GT31	N	1
JX266g7213.t1	N	N	GH72	N	1
JX266g7228.t1	N	N	AA4	N	1
JX266g7246.t1	N	N	CBM48+GH13_8	N	1
JX266g7360.t1	N	N	GH12	N	1
JX266g7594.t1	N	N	CBM50	N	1
JX266g7626.t1	N	N	GT15	N	1
JX266g7680.t1	N	N	GH35	N	1
JX266g7713.t1	N	N	CBM48+GH13_8	N	1
JX266g7788.t1	N	N	GH71	N	1
JX266g7936.t1	N	N	GH78	N	1
JX266g7964.t1	N	N	GH55	N	1
JX266g7965.t1	N	N	GH125	N	1
JX266g7969.t1	N	N	AA1	Y(1-23)	1
JX266g8018.t1	N	N	CBM1	N	1
JX266g8047.t1	N	N	GH76	N	1
JX266g8082.t1	N	N	GT22	N	1
JX266g8163.t1	N	N	GH71	N	1
JX266g8179.t1	N	N	GH27	N	1
JX266g8197.t1	N	N	GH19	Y(1-19)	1
JX266g8631.t1	N	N	GH27	N	1
JX266g8651.t1	N	N	CBM66+GH43_34	N	1
JX266g8730.t1	N	N	GH55	N	1
JX266g8800.t1	N	N	GH18	N	1
JX266g8822.t1	N	N	GH76	N	1
JX266g8899.t1	N	N	CBM1	N	1
JX266g8911.t1	N	N	GT58	N	1
JX266g8913.t1	N	N	CE3	N	1
JX266g9032.t1	N	N	GT1	N	1
JX266g9207.t1	N	N	CBM20+GH15	N	1
JX266g9254.t1	N	N	GH42	N	1
JX266g9376.t1	N	N	GH63	N	1
JX266g9387.t1	N	N	AA1	N	1
JX266g9552.t1	N	N	CBM18+GH18	N	1
JX266g9646.t1	N	N	CE4	N	1
JX266g9743.t1	N	N	GH1+GH95	Y(1-40)	1
JX266g9785.t1	N	N	GH2	N	1
JX266g9824.t1	N	N	GT57	N	1
JX266g9858.t1	N	N	GT2	N	1
JX266g9887.t1	N	N	GH18	N	1
JX266g9890.t1	N	N	GH43_29	N	1
JX266g9898.t1	N	N	GH71	Y(1-35)	1
JX266g9931.t1	N	N	CBM48+GH13_8	N	1
JX266g9984.t1	N	N	GH78	N	1
JX266g9995.t1	N	N	CBM48+GH13_8	N	1
JX266g9998.t1	N	N	GH23	N	1
JX266g10031.t1	N	N	GT2	N	1
JX266g10086.t1	N	N	AA1	N	1
JX266g10143.t1	N	N	CBM48+GH13_8	N	1
JX266g10221.t1	N	N	GH18	N	1
JX266g10422.t1	N	N	GH6	Y(1-59)	1
JX266g10487.t1	N	N	GH37	N	1
JX266g10534.t1	N	N	CBM18+GH18	N	1
JX266g10563.t1	N	N	GH43_11	N	1
JX266g10634.t1	N	N	GT22	N	1
JX266g10728.t1	N	N	GT2	N	1
JX266g10863.t1	N	N	GH18	N	1
JX266g10864.t1	N	N	CBM18+GH18	N	1
JX266g10892.t1	N	N	CE5	N	1
JX266g10900.t1	N	N	GH47	N	1
JX266g10964.t1	N	N	CBM1	Y(1-27)	1
JX266g10999.t1	N	N	CBM24	N	1
JX266g11081.t1	N	N	GH18	N	1
JX266g11317.t1	N	N	CBM48+GH13_8	N	1
JX266g11318.t1	N	N	AA3_2	N	1
JX266g11417.t1	N	N	GT0	N	1
JX266g11420.t1	N	N	AA1_3	N	1
JX266g11585.t1	N	N	CBM18+GH18	N	1
JX266g11628.t1	N	N	GH27	N	1
JX266g11661.t1	N	N	GT0	N	1
JX266g11731.t1	N	N	GT22	N	1
JX266g11780.t1	N	N	GH28	N	1
JX266g11835.t1	N	N	GH47	Y(1-43)	1
JX266g11946.t1	N	N	GH36	N	1
JX266g12003.t1	N	N	GH78+GH79	N	1
JX266g12032.t1	N	N	GH12	N	1
JX266g12174.t1	N	N	GT30	N	1
JX266g12237.t1	N	N	GH152	Y(1-33)	1
JX266g12354.t1	N	N	AA1	N	1
JX266g12443.t1	N	N	GH78	N	1
JX266g12597.t1	N	N	GT8	N	1
JX266g12605.t1	N	N	GT2	N	1
JX266g12823.t1	N	N	CBM20+GH15	Y(1-17)	1
JX266g12828.t1	N	N	GH4	N	1
JX266g12933.t1	N	N	GH31	N	1
JX266g13063.t1	N	N	CBM50	N	1
JX266g13139.t1	N	N	GT2	N	1
JX266g13140.t1	N	N	GT2	N	1
JX266g13278.t1	N	N	CBM50	N	1
JX266g13301.t1	N	N	CBM48+GH13_8	N	1
JX266g13303.t1	N	N	AA3_2	N	1
JX266g13406.t1	N	N	GH42	N	1
JX266g13552.t1	N	N	GH18	N	1
JX266g13564.t1	N	N	CBM24	N	1
JX266g13724.t1	N	N	GT0	N	1
JX266g13740.t1	N	N	GT58	N	1
JX266g13764.t1	N	N	GH18	N	1
JX266g13889.t1	N	N	CBM48+GH13_8	N	1
JX266g13915.t1	N	N	CBM50	N	1
JX266g14387.t1	N	N	GH3	N	1
