## Additional File 10 for "Genome sequencing and physiological characterization of three *Neoarthrinium moseri* strains"

### Sheet: BGC Table
																	Hybrids
	Strain	total counts of BGCs	NRPS	NRPS-like	T1PKS	T3PKS	RiPP	RiPP-like	Terpene	Isocyanide	Indole	Betalactone	Strain	Phosphonate	NI- siderophore	RCDPS	T1PKS - NRPS	T1PKS - NRPS-like	NRPS-like - T1PKS - Betalactone	NRPS - Indole	NRPS - Betalactone	NRPS - NRP- metallophore	Isocyanide- NRP
	F. oxysporum Fo47	52	9	11	8	1	0	3	8	1	3	2	F. oxysporum Fo47	0	0	0	3	0	0	1	0	1	1
	A. flavus NRRL3357	59	14	10	11	1	0	5	9	1	4	1	A. flavus NRRL3357	0	1	0	2	0	0	0	0	0	0
	A. fumigatus Af293	44	9	7	11	0	0	2	5	2	5	1	A. fumigatus Af293	0	0	0	1	0	0	0	0	0	1
	N. moseri CBS 164.80	85	12	9	23	1	1	16	11	1	3	1	N. moseri CBS 164.80	2	1	1	2	1	0	0	0	0	0
	N. moseri TUCIM 5799	88	12	10	22	1	1	17	12	1	3	1	N. moseri TUCIM 5799	2	1	1	2	2	0	0	0	0	0
	N.moseri TUCIM 5827	90	12	10	24	1	1	17	12	1	4	1	N.moseri TUCIM 5827	2	1	1	2	1	0	0	0	0	0
	A. malaysiana STlab-iicb	83	13	8	27	2	0	15	12	0	2	0	A. malaysiana STlab-iicb	0	0	0	2	1	0	0	1	0	0
	H. fragiforme CBS 206.31	45	2	6	20	1	0	7	6	0	1	0	H. fragiforme CBS 206.31	0	0	0	1	1	0	0	0	0	0
	M. bolleyi J235TASD1	61	7	6	25	1	1	7	9	0	2	1	M. bolleyi J235TASD1	0	0	0	1	1	0	0	0	0	0
	P. fici W106-1-2	75	10	12	22	1	1	13	5	1	5	1	P. fici W106-1-2	0	0	0	0	2	1	0	0	1	0
	P. punctata CBS 180.79	59	11	10	19	1	1	5	8	0	0	0	P. punctata CBS 180.79	0	0	0	3	1	0	0	0	0	0
	R. necatrix CMW50482	59	7	12	20	1	0	7	7	0	1	0	R. necatrix CMW50482	0	0	0	3	1	0	0	0	0	0
	X. longipes CBS 148.73	74	9	12	27	1	0	9	8	1	5	0	X. longipes CBS 148.73	0	0	0	1	0	0	0	1	0	0
