## Additional File 11 for "Genome sequencing and physiological characterization of three *Neoarthrinium moseri* strains": C975X595N845P41_options.txt

csrf_token	IjQxZWFkNzM0M2JhMTUyMDVmYjliMmYyNjA1YjA2NDM5MDU4Mjk4YzMi.Z6Mj7g.otk_wBVnpBUu0uxhW1ykDhbccik
job_type	extract_clusters
prev_job_id	V931Z151W497X90
job_title
mail_address
selectedOrganisms
clusterNumbers	1-7 9-10 28 32
clusterScoreThreshold
prefix
format	genbank
maxclusters	150
submit	Submit
