## Additional File 11 for "Genome sequencing and physiological characterization of three *Neoarthrinium moseri* strains": G516U777A531W25_options.txt

csrf_token	IjQxZWFkNzM0M2JhMTUyMDVmYjliMmYyNjA1YjA2NDM5MDU4Mjk4YzMi.Z6Mt8g.zKMrLNiE0XGHIlSpP2mH-M8FiY4
job_type	extract_clusters
prev_job_id	C631G175R412W55
job_title
mail_address
selectedOrganisms
clusterNumbers	1 7 36 82 106 111 141 166 354 356-357 362
clusterScoreThreshold
prefix
format	genbank
maxclusters	150
submit	Submit
