## Additional File 12 for "Genome sequencing and physiological characterization of three *Neoarthrinium moseri* strains"

### Sheet: Tabelle1
		Region found with antiSMASH (scaffold:start:end)
Predicted main secondary metabolite(s)	MIBIG 4.0 cluster used for cblaster comparision	in CBS 164.80	in TUCIM 5799	in TUCIM 5827	comment
brassicicene C	BGC0000685	N/A, but found via cblaster	17:656,036:677,413	N/A, but found via cblaster	found in phytotoxic cocktail secreted by A. brassicicola, but concrete bioactivity not determined; unclear whether really brassicicene C due to lack of A. brassicola BGC in CAGECAT; maybe overlap with gibberelin biosynthesis?; BGC degenerated in CBS strain
CJ-16,173/CJ-15,696/citridone B/citridone A/citridone B'	BGC0002268	8:67,832:119,894	20:68,768:120,83	1:949,374:1,001,465	antibacterial and/or antifungal activities
clavatol	BGC0002196	12:23,838:108,416	51:146,144:230,732	10:301,372:349,261	no info on bioactivity; intermediate in biosynthesis towards Peniphenone and Penilactone; N. moseri contains part of the P. crustosum BGC, with additional genes - clavatol transformed into something else?
depudecin	BGC0000046	1:1,474,369:1,521,786	4:1,711,506:1,758,920	64:37,595:85,01	histone deacetylase (HDAC) inhibitor; N. moseri BGC is missing TF and DEP1 homolog, but contains a duplication of DEP2 homolog
eupenifeldin	BGC0001839	69:139,069:187,236	56:123,79:211,383	68:1:71,005	cytotoxic against HCT116 and HCTVM46 colon carcinoma cells in vitro; N. moseri BGC is missing TF and transporter
fusaric acid	BGC0001190	17:234,418:293,543	5:1,645,008:1,704,131	6:595,09:654,213	antibiotic; BGC in N. moseri missing acytltransferase (Fub5) and MFS (Fub11)
gibberellin	BGC0001604	5:454,771:477,803	6:753,385:776,417	3:441,635:464,667	plant growth hormone; N. moseri missing C13 oxidase
scytalone/T3HN (DHN melanin)	BGC0002161	4:317,53:364,11	8:317,552:364,132	12:221,463:268,043	protection against (UV)-light and certain chemical stresses
swainsonine	BGC0001794	N/A, but found via cblaster	3:2,025,104:2,072,639	108:25,624:73,159	a potent inhibitor of Golgi alpha-mannosidase II, an immunomodulator, and a potential chemotherapy drug; BGC in N. moseri missing gene for aa permease; gene duplication of swiN homolopg (NADP-binding reduactse or dioxigenase); PKS not predicted in CBS strain - degerenated gene?
trichoxide	BGC0002233	9:832,293:865,631	9:137,84:185,488	1:1,207,690:1,255,337	no info on bioactivity; BGC in N. moseri is missing homologs of VirH (cupin-domain protein) and VirK (SDR)
choline	no cblaster (single gene)	90:10:54,755	34:39,146:83,901	96:111:44,866	essential metabolite (e.g. component of phosholipids)
dimethylcoprogen	no cblaster (single gene)	110:983:46,328	73:71,619:106,735	9:257,164:302,509	siderophore
koraiol	no cblaster (single gene)	103:50,306:71,982	44:275,212:296,888	98:36,363:58,039	found in plant-pathogenic fungi; unclear whether contributes to pathogenicity
(-)-mellein	no cblaster (single gene)	74:32,98:78,564	28:182,033:227,616	142:1:37,021	has variety of biological activities including antibacterial, antimalarial, antifungal, and anticancer effects
